# Genetic Basis of Variation in Cocaine and Methamphetamine Consumption in Outbred Populations of *Drosophila melanogaster*

**DOI:** 10.1101/2021.03.01.433403

**Authors:** Brandon M. Baker, Mary Anna Carbone, Wen Huang, Robert R. H. Anholt, Trudy F. C. Mackay

**Affiliations:** Department of Genetics and Biochemistry and Center for Human Genetics, Clemson University, 114 Gregor Mendel Circle, Greenwood, SC 29646; The Center for Integrated Fungal Research and Department of Plant and Microbial Biology, North Carolina State University, Raleigh, NC 27695; Department of Animal Science, Michigan State University, East Lansing, Michigan 48824

**Keywords:** extreme QTL genome wide association mapping, Drosophila Genetic Reference Panel, RNA interference, advanced intercross populations

## Abstract

We used *Drosophila melanogaster* to map the genetic basis of naturally occurring variation in voluntary consumption of cocaine and methamphetamine. We derived an outbred advanced intercross population (AIP) from 37 sequenced inbred wild-derived lines of the *Drosophila melanogaster* Genetic Reference Panel (DGRP), which are maximally genetically divergent, have minimal residual heterozygosity, are not segregating for common inversions, and are not infected with *Wolbachia pipientis*. We assessed consumption of sucrose, methamphetamine-supplemented sucrose and cocaine-supplemented sucrose, and found considerable phenotypic variation for consumption of both drugs, in both sexes. We performed whole genome sequencing and extreme QTL mapping on the top 10% of consumers for each replicate, sex and condition, and an equal number of randomly selected flies. We evaluated changes in allele frequencies among high consumers and control flies and identified 3,033 variants significantly (*P* < 1.9 × 10^-8^) associated with increased consumption, located in or near 1,962 genes. Many of these genes are associated with nervous system development and function, and 77 belong to a known gene-gene interaction subnetwork. We assessed the effects of RNA interference (RNAi) on drug consumption for 22 candidate genes; 17 had a significant effect in at least one sex. We constructed allele-specific AIPs which were homozygous for alternative candidate alleles for 10 SNPs and measured average consumption for each population; nine SNPs had significant effects in at least one sex. The genetic basis of voluntary drug consumption in Drosophila is polygenic and implicates genes with human orthologs and associated variants with sex- and drug-specific effects.

**Significance Statement:** The use of cocaine and methamphetamine presents significant socioeconomic problems. However, identifying the genetic underpinnings that determine susceptibility to substance use is challenging in human populations. The fruit fly, *Drosophila melanogaster,* presents a powerful genetic model since we can control the genetic background and environment, 75% of disease-causing genes in humans have a fly counterpart, and flies - like humans - exhibit adverse effects upon cocaine and methamphetamine exposure. We showed that the genetic architecture underlying variation in voluntary cocaine and methamphetamine consumption differs between sexes and is dominated by variants in genes associated with connectivity and function of the nervous system. Results obtained from the Drosophila gene discovery model can guide studies on substance abuse susceptibility in human populations.
