## Supplementary material for "Genetic Basis of Variation in Cocaine and Methamphetamine Consumption in Outbred Populations of *Drosophila melanogaster*": Dataset S2

### Sheet: A. PER
Drug	Sex	Extend
Methamphetamine	Female	Yes
Methamphetamine	Female	Yes
Methamphetamine	Female	Yes
Methamphetamine	Female	Yes
Methamphetamine	Female	Yes
Methamphetamine	Female	Yes
Methamphetamine	Female	Yes
Methamphetamine	Female	No
Methamphetamine	Female	Yes
Methamphetamine	Female	Yes
Methamphetamine	Female	Yes
Methamphetamine	Female	Yes
Methamphetamine	Female	Yes
Methamphetamine	Female	Yes
Methamphetamine	Female	Yes
Methamphetamine	Female	Yes
Methamphetamine	Female	Yes
Methamphetamine	Female	No
Methamphetamine	Female	Yes
Methamphetamine	Female	Yes
Methamphetamine	Female	No
Methamphetamine	Female	Yes
Methamphetamine	Female	Yes
Methamphetamine	Female	Yes
Methamphetamine	Female	Yes
Methamphetamine	Female	Yes
Methamphetamine	Female	Yes
Methamphetamine	Female	Yes
Methamphetamine	Female	Yes
Methamphetamine	Female	No
Methamphetamine	Female	Yes
Methamphetamine	Female	No
Methamphetamine	Female	Yes
Methamphetamine	Female	Yes
Methamphetamine	Female	No
Methamphetamine	Female	Yes
Methamphetamine	Female	Yes
Methamphetamine	Female	Yes
Methamphetamine	Female	Yes
Methamphetamine	Female	Yes
Methamphetamine	Female	Yes
Methamphetamine	Female	Yes
Methamphetamine	Female	Yes
Methamphetamine	Female	Yes
Methamphetamine	Female	Yes
Methamphetamine	Female	Yes
Methamphetamine	Female	Yes
Methamphetamine	Female	Yes
Methamphetamine	Female	Yes
Methamphetamine	Female	Yes
Methamphetamine	Female	Yes
Methamphetamine	Female	No
Methamphetamine	Female	Yes
Methamphetamine	Female	No
Methamphetamine	Female	Yes
Methamphetamine	Female	Yes
Methamphetamine	Female	Yes
Methamphetamine	Female	Yes
Methamphetamine	Female	Yes
Methamphetamine	Female	Yes
Methamphetamine	Female	Yes
Methamphetamine	Female	Yes
Methamphetamine	Female	Yes
Methamphetamine	Female	Yes
Methamphetamine	Female	Yes
Methamphetamine	Female	Yes
Methamphetamine	Female	Yes
Methamphetamine	Female	Yes
Methamphetamine	Female	Yes
Methamphetamine	Female	Yes
Methamphetamine	Female	Yes
Methamphetamine	Female	Yes
Methamphetamine	Female	Yes
Methamphetamine	Female	Yes
Methamphetamine	Female	Yes
Methamphetamine	Female	Yes
Methamphetamine	Female	Yes
Methamphetamine	Female	Yes
Methamphetamine	Female	Yes
Methamphetamine	Female	Yes
Methamphetamine	Female	Yes
Methamphetamine	Female	Yes
Methamphetamine	Female	Yes
Methamphetamine	Female	Yes
Methamphetamine	Female	No
Methamphetamine	Female	Yes
Methamphetamine	Female	Yes
Methamphetamine	Female	Yes
Methamphetamine	Female	Yes
Methamphetamine	Female	Yes
Methamphetamine	Female	Yes
Methamphetamine	Female	Yes
Methamphetamine	Female	Yes
Methamphetamine	Female	Yes
Methamphetamine	Female	Yes
Methamphetamine	Female	Yes
Methamphetamine	Female	Yes
Methamphetamine	Female	Yes
Methamphetamine	Female	Yes
Methamphetamine	Female	Yes
Methamphetamine	Male	Yes
Methamphetamine	Male	Yes
Methamphetamine	Male	No
Methamphetamine	Male	Yes
Methamphetamine	Male	Yes
Methamphetamine	Male	Yes
Methamphetamine	Male	Yes
Methamphetamine	Male	Yes
Methamphetamine	Male	Yes
Methamphetamine	Male	Yes
Methamphetamine	Male	Yes
Methamphetamine	Male	Yes
Methamphetamine	Male	Yes
Methamphetamine	Male	Yes
Methamphetamine	Male	Yes
Methamphetamine	Male	Yes
Methamphetamine	Male	Yes
Methamphetamine	Male	Yes
Methamphetamine	Male	Yes
Methamphetamine	Male	Yes
Methamphetamine	Male	No
Methamphetamine	Male	Yes
Methamphetamine	Male	Yes
Methamphetamine	Male	Yes
Methamphetamine	Male	Yes
Methamphetamine	Male	Yes
Methamphetamine	Male	No
Methamphetamine	Male	Yes
Methamphetamine	Male	Yes
Methamphetamine	Male	Yes
Methamphetamine	Male	Yes
Methamphetamine	Male	No
Methamphetamine	Male	Yes
Methamphetamine	Male	Yes
Methamphetamine	Male	Yes
Methamphetamine	Male	Yes
Methamphetamine	Male	Yes
Methamphetamine	Male	Yes
Methamphetamine	Male	Yes
Methamphetamine	Male	Yes
Methamphetamine	Male	Yes
Methamphetamine	Male	Yes
Methamphetamine	Male	Yes
Methamphetamine	Male	Yes
Methamphetamine	Male	Yes
Methamphetamine	Male	Yes
Methamphetamine	Male	Yes
Methamphetamine	Male	Yes
Methamphetamine	Male	Yes
Methamphetamine	Male	Yes
Methamphetamine	Male	Yes
Methamphetamine	Male	Yes
Methamphetamine	Male	Yes
Methamphetamine	Male	Yes
Methamphetamine	Male	Yes
Methamphetamine	Male	Yes
Methamphetamine	Male	Yes
Methamphetamine	Male	Yes
Methamphetamine	Male	Yes
Methamphetamine	Male	Yes
Methamphetamine	Male	Yes
Methamphetamine	Male	Yes
Methamphetamine	Male	Yes
Methamphetamine	Male	Yes
Methamphetamine	Male	Yes
Methamphetamine	Male	Yes
Methamphetamine	Male	Yes
Methamphetamine	Male	Yes
Methamphetamine	Male	Yes
Methamphetamine	Male	Yes
Methamphetamine	Male	Yes
Methamphetamine	Male	No
Methamphetamine	Male	Yes
Methamphetamine	Male	Yes
Methamphetamine	Male	Yes
Methamphetamine	Male	Yes
Methamphetamine	Male	Yes
Methamphetamine	Male	Yes
Methamphetamine	Male	Yes
Methamphetamine	Male	Yes
Methamphetamine	Male	Yes
Methamphetamine	Male	No
Methamphetamine	Male	Yes
Methamphetamine	Male	Yes
Methamphetamine	Male	Yes
Methamphetamine	Male	Yes
Methamphetamine	Male	Yes
Methamphetamine	Male	No
Methamphetamine	Male	Yes
Methamphetamine	Male	Yes
Methamphetamine	Male	Yes
Methamphetamine	Male	Yes
Methamphetamine	Male	Yes
Methamphetamine	Male	Yes
Methamphetamine	Male	Yes
Methamphetamine	Male	Yes
Methamphetamine	Male	Yes
Methamphetamine	Male	No
Methamphetamine	Male	No
Methamphetamine	Male	Yes
Cocaine	Female	Yes
Cocaine	Female	Yes
Cocaine	Female	Yes
Cocaine	Female	No
Cocaine	Female	Yes
Cocaine	Female	Yes
Cocaine	Female	Yes
Cocaine	Female	No
Cocaine	Female	Yes
Cocaine	Female	Yes
Cocaine	Female	Yes
Cocaine	Female	No
Cocaine	Female	Yes
Cocaine	Female	Yes
Cocaine	Female	No
Cocaine	Female	Yes
Cocaine	Female	Yes
Cocaine	Female	Yes
Cocaine	Female	No
Cocaine	Female	Yes
Cocaine	Female	No
Cocaine	Female	Yes
Cocaine	Female	Yes
Cocaine	Female	Yes
Cocaine	Female	No
Cocaine	Female	No
Cocaine	Female	Yes
Cocaine	Female	Yes
Cocaine	Female	Yes
Cocaine	Female	Yes
Cocaine	Female	Yes
Cocaine	Female	Yes
Cocaine	Female	Yes
Cocaine	Female	Yes
Cocaine	Female	Yes
Cocaine	Female	No
Cocaine	Female	Yes
Cocaine	Female	Yes
Cocaine	Female	Yes
Cocaine	Female	Yes
Cocaine	Female	Yes
Cocaine	Female	Yes
Cocaine	Female	Yes
Cocaine	Female	Yes
Cocaine	Female	Yes
Cocaine	Female	Yes
Cocaine	Female	Yes
Cocaine	Female	Yes
Cocaine	Female	No
Cocaine	Female	Yes
Cocaine	Female	Yes
Cocaine	Female	Yes
Cocaine	Female	Yes
Cocaine	Female	Yes
Cocaine	Female	Yes
Cocaine	Female	Yes
Cocaine	Female	Yes
Cocaine	Female	Yes
Cocaine	Female	Yes
Cocaine	Female	Yes
Cocaine	Female	Yes
Cocaine	Female	Yes
Cocaine	Female	Yes
Cocaine	Female	Yes
Cocaine	Female	Yes
Cocaine	Female	Yes
Cocaine	Female	Yes
Cocaine	Female	Yes
Cocaine	Female	Yes
Cocaine	Female	Yes
Cocaine	Female	Yes
Cocaine	Female	Yes
Cocaine	Female	Yes
Cocaine	Female	Yes
Cocaine	Female	Yes
Cocaine	Female	Yes
Cocaine	Female	No
Cocaine	Female	Yes
Cocaine	Female	Yes
Cocaine	Female	Yes
Cocaine	Female	Yes
Cocaine	Female	Yes
Cocaine	Female	Yes
Cocaine	Female	Yes
Cocaine	Female	Yes
Cocaine	Female	Yes
Cocaine	Female	No
Cocaine	Female	Yes
Cocaine	Female	Yes
Cocaine	Female	Yes
Cocaine	Female	Yes
Cocaine	Female	Yes
Cocaine	Female	Yes
Cocaine	Female	Yes
Cocaine	Female	Yes
Cocaine	Female	Yes
Cocaine	Female	Yes
Cocaine	Female	Yes
Cocaine	Female	Yes
Cocaine	Female	Yes
Cocaine	Male	Yes
Cocaine	Male	Yes
Cocaine	Male	Yes
Cocaine	Male	Yes
Cocaine	Male	Yes
Cocaine	Male	Yes
Cocaine	Male	Yes
Cocaine	Male	Yes
Cocaine	Male	No
Cocaine	Male	Yes
Cocaine	Male	Yes
Cocaine	Male	No
Cocaine	Male	Yes
Cocaine	Male	Yes
Cocaine	Male	No
Cocaine	Male	No
Cocaine	Male	Yes
Cocaine	Male	No
Cocaine	Male	No
Cocaine	Male	Yes
Cocaine	Male	Yes
Cocaine	Male	Yes
Cocaine	Male	Yes
Cocaine	Male	Yes
Cocaine	Male	Yes
Cocaine	Male	Yes
Cocaine	Male	Yes
Cocaine	Male	Yes
Cocaine	Male	No
Cocaine	Male	Yes
Cocaine	Male	Yes
Cocaine	Male	Yes
Cocaine	Male	Yes
Cocaine	Male	No
Cocaine	Male	Yes
Cocaine	Male	Yes
Cocaine	Male	Yes
Cocaine	Male	Yes
Cocaine	Male	Yes
Cocaine	Male	Yes
Cocaine	Male	Yes
Cocaine	Male	Yes
Cocaine	Male	Yes
Cocaine	Male	Yes
Cocaine	Male	Yes
Cocaine	Male	Yes
Cocaine	Male	Yes
Cocaine	Male	Yes
Cocaine	Male	Yes
Cocaine	Male	Yes
Cocaine	Male	Yes
Cocaine	Male	Yes
Cocaine	Male	Yes
Cocaine	Male	Yes
Cocaine	Male	Yes
Cocaine	Male	Yes
Cocaine	Male	Yes
Cocaine	Male	Yes
Cocaine	Male	Yes
Cocaine	Male	Yes
Cocaine	Male	Yes
Cocaine	Male	Yes
Cocaine	Male	Yes
Cocaine	Male	Yes
Cocaine	Male	Yes
Cocaine	Male	Yes
Cocaine	Male	No
Cocaine	Male	Yes
Cocaine	Male	No
Cocaine	Male	Yes
Cocaine	Male	No
Cocaine	Male	Yes
Cocaine	Male	No
Cocaine	Male	Yes
Cocaine	Male	Yes
Cocaine	Male	Yes
Cocaine	Male	Yes
Cocaine	Male	Yes
Cocaine	Male	Yes
Cocaine	Male	Yes
Cocaine	Male	No
Cocaine	Male	Yes
Cocaine	Male	Yes
Cocaine	Male	Yes
Cocaine	Male	Yes
Cocaine	Male	Yes
Cocaine	Male	Yes
Cocaine	Male	Yes
Cocaine	Male	No
Cocaine	Male	Yes
Cocaine	Male	Yes
Cocaine	Male	Yes
Cocaine	Male	Yes
Cocaine	Male	Yes
Cocaine	Male	Yes
Cocaine	Male	Yes
Cocaine	Male	Yes
Cocaine	Male	Yes
Cocaine	Male	No
Cocaine	Male	Yes

### Sheet: B. CAFE-PER
Drug	Sex	Amount Consumed (µL)	Extend
Methamphetamine	Female	0.133333	Yes
Methamphetamine	Female	0.133333	Yes
Methamphetamine	Female	0.4	Yes
Methamphetamine	Female	0.133333	Yes
Methamphetamine	Female	0.266667	Yes
Methamphetamine	Female	0.333333	Yes
Methamphetamine	Female	0.333333	No
Methamphetamine	Female	0.533333	Yes
Methamphetamine	Female	0.466667	Yes
Methamphetamine	Female	0	Yes
Methamphetamine	Female	0.8	No
Methamphetamine	Female	0.333333	Yes
Methamphetamine	Female	0.6	Yes
Methamphetamine	Female	0.466667	Yes
Methamphetamine	Female	0.333333	Yes
Methamphetamine	Female	0.666667	Yes
Methamphetamine	Female	0.2	Yes
Methamphetamine	Female	0.133333	Yes
Methamphetamine	Female	0.333333	Yes
Methamphetamine	Female	0.466667	Yes
Methamphetamine	Female	0.533333	Yes
Methamphetamine	Female	0.133333	Yes
Methamphetamine	Female	0.273333	Yes
Methamphetamine	Female	0.273333	Yes
Methamphetamine	Female	0.74	Yes
Methamphetamine	Female	0.206667	Yes
Methamphetamine	Female	0.14	Yes
Methamphetamine	Female	0.54	No
Methamphetamine	Female	0.673333	Yes
Methamphetamine	Female	0.273333	Yes
Methamphetamine	Female	0.00666667	Yes
Methamphetamine	Female	0.206667	Yes
Methamphetamine	Female	0.34	Yes
Methamphetamine	Female	0.406667	Yes
Methamphetamine	Female	0.273333	Yes
Methamphetamine	Female	0.473333	Yes
Methamphetamine	Female	0.273333	Yes
Methamphetamine	Female	0.473333	Yes
Methamphetamine	Female	0.54	Yes
Methamphetamine	Female	0.206667	Yes
Methamphetamine	Female	0.34	Yes
Methamphetamine	Female	0.206667	Yes
Methamphetamine	Female	0.34	Yes
Methamphetamine	Female	0.473333	Yes
Methamphetamine	Female	0.14	Yes
Methamphetamine	Female	0.54	Yes
Methamphetamine	Female	0.00666667	Yes
Methamphetamine	Female	0.34	Yes
Methamphetamine	Female	0.606667	Yes
Methamphetamine	Female	0.206667	Yes
Methamphetamine	Female	0.54	Yes
Methamphetamine	Female	0.406667	Yes
Methamphetamine	Female	0.406667	Yes
Methamphetamine	Female	0.54	Yes
Methamphetamine	Female	0.14	Yes
Methamphetamine	Female	0.273333	Yes
Methamphetamine	Female	0	Yes
Methamphetamine	Female	0.606667	Yes
Methamphetamine	Female	0.0733333	Yes
Methamphetamine	Female	0.106667	No
Methamphetamine	Female	0.04	Yes
Methamphetamine	Female	0.24	Yes
Methamphetamine	Female	0.506667	Yes
Methamphetamine	Female	0.573333	Yes
Methamphetamine	Female	0.173333	Yes
Methamphetamine	Female	0.706667	Yes
Methamphetamine	Female	0.44	Yes
Methamphetamine	Female	0.64	Yes
Methamphetamine	Female	0.04	Yes
Methamphetamine	Female	0.24	Yes
Methamphetamine	Female	0.44	Yes
Methamphetamine	Female	0.373333	Yes
Methamphetamine	Female	0.573333	Yes
Methamphetamine	Female	0.24	Yes
Methamphetamine	Female	0.373333	Yes
Methamphetamine	Female	0.506667	Yes
Methamphetamine	Female	0.64	Yes
Methamphetamine	Female	0.506667	Yes
Methamphetamine	Female	0.373333	Yes
Methamphetamine	Female	0.306667	Yes
Methamphetamine	Female	0.373333	Yes
Methamphetamine	Female	0.64	No
Methamphetamine	Female	0.44	Yes
Methamphetamine	Female	1.10667	Yes
Methamphetamine	Female	0.306667	Yes
Methamphetamine	Female	0.173333	Yes
Methamphetamine	Female	0.506667	Yes
Methamphetamine	Female	0.44	Yes
Methamphetamine	Female	0.22	No
Methamphetamine	Female	0.286667	Yes
Methamphetamine	Female	0.0866667	Yes
Methamphetamine	Female	0.153333	Yes
Methamphetamine	Female	0.286667	Yes
Methamphetamine	Female	0	Yes
Methamphetamine	Female	0.153333	Yes
Methamphetamine	Female	0.0866667	Yes
Methamphetamine	Female	0.02	Yes
Methamphetamine	Female	0.286667	Yes
Methamphetamine	Female	0.82	Yes
Methamphetamine	Female	0	Yes
Methamphetamine	Female	0	Yes
Methamphetamine	Female	0.353333	Yes
Methamphetamine	Female	0	Yes
Methamphetamine	Female	0	Yes
Methamphetamine	Female	0.02	Yes
Methamphetamine	Female	0.02	Yes
Methamphetamine	Female	0.353333	Yes
Methamphetamine	Female	0	Yes
Methamphetamine	Female	0.153333	Yes
Methamphetamine	Female	0.353333	Yes
Methamphetamine	Female	0	Yes
Methamphetamine	Female	0.0866667	Yes
Methamphetamine	Female	0.553333	Yes
Methamphetamine	Female	0.153333	Yes
Methamphetamine	Female	0.22	Yes
Methamphetamine	Female	0.253333	Yes
Methamphetamine	Female	0.253333	Yes
Methamphetamine	Female	0.12	Yes
Methamphetamine	Female	0.12	Yes
Methamphetamine	Female	0.186667	Yes
Methamphetamine	Female	0.186667	Yes
Methamphetamine	Female	0.586667	Yes
Methamphetamine	Female	0.12	Yes
Methamphetamine	Female	0.186667	Yes
Methamphetamine	Female	0.253333	No
Methamphetamine	Female	0.453333	Yes
Methamphetamine	Female	0.186667	Yes
Methamphetamine	Female	0.386667	Yes
Methamphetamine	Female	0.52	Yes
Methamphetamine	Female	0.253333	Yes
Methamphetamine	Female	0.253333	Yes
Methamphetamine	Female	0.386667	Yes
Methamphetamine	Female	0.253333	No
Methamphetamine	Female	0.253333	Yes
Methamphetamine	Female	0.12	Yes
Methamphetamine	Female	0	No
Methamphetamine	Female	0	Yes
Methamphetamine	Female	0.0533333	Yes
Methamphetamine	Female	0.0533333	Yes
Methamphetamine	Female	0.0533333	No
Methamphetamine	Female	0.0533333	No
Methamphetamine	Female	0.453333	Yes
Methamphetamine	Female	0.32	Yes
Methamphetamine	Female	0.0333333	Yes
Methamphetamine	Female	0.5	Yes
Methamphetamine	Female	0.366667	Yes
Methamphetamine	Female	0	Yes
Methamphetamine	Female	0.433333	Yes
Methamphetamine	Female	0.0333333	No
Methamphetamine	Female	0.166667	Yes
Methamphetamine	Female	0.366667	Yes
Methamphetamine	Female	0.3	No
Methamphetamine	Female	0.3	Yes
Methamphetamine	Female	0.366667	Yes
Methamphetamine	Female	0.0333333	Yes
Methamphetamine	Female	0.366667	Yes
Methamphetamine	Female	0	Yes
Methamphetamine	Female	0.966667	Yes
Methamphetamine	Female	0.233333	Yes
Methamphetamine	Female	0	Yes
Methamphetamine	Female	0.366667	No
Methamphetamine	Female	0.1	Yes
Methamphetamine	Female	0.3	Yes
Methamphetamine	Female	0	Yes
Methamphetamine	Female	0	Yes
Methamphetamine	Female	0.00666667	Yes
Methamphetamine	Female	0.406667	Yes
Methamphetamine	Female	0.206667	Yes
Methamphetamine	Female	0.406667	Yes
Methamphetamine	Female	0.34	No
Methamphetamine	Female	0.406667	Yes
Methamphetamine	Female	0.406667	Yes
Methamphetamine	Female	0.606667	Yes
Methamphetamine	Female	0.14	Yes
Methamphetamine	Female	0.34	Yes
Methamphetamine	Female	1.14	Yes
Methamphetamine	Female	0.34	Yes
Methamphetamine	Female	0.406667	Yes
Methamphetamine	Female	0.673333	Yes
Methamphetamine	Female	0.206667	Yes
Methamphetamine	Female	0.406667	Yes
Methamphetamine	Female	0.406667	Yes
Methamphetamine	Female	0.206667	Yes
Methamphetamine	Female	0.606667	Yes
Methamphetamine	Female	0.273333	Yes
Methamphetamine	Female	0.00666667	Yes
Methamphetamine	Female	0.473333	Yes
Methamphetamine	Female	0.473333	Yes
Methamphetamine	Female	0.34	Yes
Methamphetamine	Female	0.206667	No
Methamphetamine	Female	0.406667	Yes
Methamphetamine	Female	0.46	No
Methamphetamine	Female	0.193333	Yes
Methamphetamine	Female	0.126667	Yes
Methamphetamine	Female	0.326667	Yes
Methamphetamine	Female	0.326667	Yes
Methamphetamine	Female	0.46	Yes
Methamphetamine	Female	0.46	Yes
Methamphetamine	Female	0	Yes
Methamphetamine	Female	0.26	Yes
Methamphetamine	Female	0.66	Yes
Methamphetamine	Female	0.393333	Yes
Methamphetamine	Female	0.193333	Yes
Methamphetamine	Female	0.193333	Yes
Methamphetamine	Female	0.326667	Yes
Methamphetamine	Female	0.46	Yes
Methamphetamine	Female	0.393333	No
Methamphetamine	Female	0.26	Yes
Methamphetamine	Female	0.26	Yes
Methamphetamine	Female	0.393333	Yes
Methamphetamine	Female	0.46	Yes
Methamphetamine	Female	0.393333	Yes
Methamphetamine	Female	0.06	Yes
Methamphetamine	Female	0.326667	Yes
Methamphetamine	Female	0.393333	Yes
Methamphetamine	Female	0.393333	Yes
Methamphetamine	Female	0.413333	Yes
Methamphetamine	Female	0.346667	Yes
Methamphetamine	Female	0.08	Yes
Methamphetamine	Female	0.08	Yes
Methamphetamine	Female	0.813333	Yes
Methamphetamine	Female	0.346667	Yes
Methamphetamine	Female	0.613333	Yes
Methamphetamine	Female	0.48	Yes
Methamphetamine	Female	0.0133333	Yes
Methamphetamine	Female	0.213333	Yes
Methamphetamine	Female	0.08	Yes
Methamphetamine	Female	0.28	Yes
Methamphetamine	Female	0.613333	Yes
Methamphetamine	Female	0.346667	Yes
Methamphetamine	Female	0.146667	Yes
Methamphetamine	Female	0.546667	Yes
Methamphetamine	Female	0.346667	Yes
Methamphetamine	Female	0.346667	Yes
Methamphetamine	Female	0.28	Yes
Methamphetamine	Female	0.28	Yes
Methamphetamine	Female	0.213333	No
Methamphetamine	Female	0.413333	Yes
Methamphetamine	Male	0.16	Yes
Methamphetamine	Male	0.0266667	Yes
Methamphetamine	Male	0.0933333	Yes
Methamphetamine	Male	0.56	Yes
Methamphetamine	Male	0.226667	Yes
Methamphetamine	Male	0.36	No
Methamphetamine	Male	0.16	Yes
Methamphetamine	Male	0.16	Yes
Methamphetamine	Male	0.36	Yes
Methamphetamine	Male	0.426667	No
Methamphetamine	Male	0.426667	Yes
Methamphetamine	Male	0.16	Yes
Methamphetamine	Male	0	Yes
Methamphetamine	Male	0.56	Yes
Methamphetamine	Male	0.493333	Yes
Methamphetamine	Male	0.36	Yes
Methamphetamine	Male	0.0266667	Yes
Methamphetamine	Male	0.76	Yes
Methamphetamine	Male	0	Yes
Methamphetamine	Male	0.16	Yes
Methamphetamine	Male	0.226667	Yes
Methamphetamine	Male	0.0266667	Yes
Methamphetamine	Male	0.0266667	No
Methamphetamine	Male	0.626667	Yes
Methamphetamine	Male	0.293333	Yes
Methamphetamine	Male	0.16	No
Methamphetamine	Male	0.493333	Yes
Methamphetamine	Male	0.226667	Yes
Methamphetamine	Male	0.0266667	Yes
Methamphetamine	Male	0.493333	Yes
Methamphetamine	Male	0.36	Yes
Methamphetamine	Male	0.293333	Yes
Methamphetamine	Male	0.226667	Yes
Methamphetamine	Male	0.226667	Yes
Methamphetamine	Male	0.293333	Yes
Methamphetamine	Male	0.626667	Yes
Methamphetamine	Male	0.293333	Yes
Methamphetamine	Male	0.226667	Yes
Methamphetamine	Male	0.16	Yes
Methamphetamine	Male	0.16	Yes
Methamphetamine	Male	0.426667	Yes
Methamphetamine	Male	0.226667	No
Methamphetamine	Male	0.36	Yes
Methamphetamine	Male	0.226667	Yes
Methamphetamine	Male	0.226667	Yes
Methamphetamine	Male	0.16	Yes
Methamphetamine	Male	0.493333	Yes
Methamphetamine	Male	0.226667	No
Methamphetamine	Male	0.233333	Yes
Methamphetamine	Male	0.3	Yes
Methamphetamine	Male	0.633333	Yes
Methamphetamine	Male	0.233333	Yes
Methamphetamine	Male	0.633333	Yes
Methamphetamine	Male	0.366667	Yes
Methamphetamine	Male	0.1	Yes
Methamphetamine	Male	0.233333	Yes
Methamphetamine	Male	0.3	Yes
Methamphetamine	Male	0.3	Yes
Methamphetamine	Male	0.3	Yes
Methamphetamine	Male	0.566667	Yes
Methamphetamine	Male	0.966667	Yes
Methamphetamine	Male	0.166667	Yes
Methamphetamine	Male	0.366667	Yes
Methamphetamine	Male	0.1	Yes
Methamphetamine	Male	0.166667	Yes
Methamphetamine	Male	0.1	Yes
Methamphetamine	Male	0.586667	Yes
Methamphetamine	Male	0.32	Yes
Methamphetamine	Male	0.32	Yes
Methamphetamine	Male	0.253333	Yes
Methamphetamine	Male	0.72	No
Methamphetamine	Male	0.386667	Yes
Methamphetamine	Male	0.253333	Yes
Methamphetamine	Male	0.253333	Yes
Methamphetamine	Male	0.386667	Yes
Methamphetamine	Male	0.32	Yes
Methamphetamine	Male	0.12	Yes
Methamphetamine	Male	0.32	Yes
Methamphetamine	Male	0.12	Yes
Methamphetamine	Male	0.453333	Yes
Methamphetamine	Male	0.186667	Yes
Methamphetamine	Male	0.386667	Yes
Methamphetamine	Male	0.186667	Yes
Methamphetamine	Male	0	No
Methamphetamine	Male	0	Yes
Methamphetamine	Male	0.166667	Yes
Methamphetamine	Male	0.0333333	Yes
Methamphetamine	Male	0	Yes
Methamphetamine	Male	0.1	No
Methamphetamine	Male	0.1	Yes
Methamphetamine	Male	0.233333	Yes
Methamphetamine	Male	0.1	No
Methamphetamine	Male	0.366667	Yes
Methamphetamine	Male	0.233333	Yes
Methamphetamine	Male	0	Yes
Methamphetamine	Male	0.233333	Yes
Methamphetamine	Male	0.3	Yes
Methamphetamine	Male	0.633333	Yes
Methamphetamine	Male	0.233333	Yes
Methamphetamine	Male	0.3	Yes
Methamphetamine	Male	0.433333	Yes
Methamphetamine	Male	0.366667	Yes
Methamphetamine	Male	0.166667	No
Methamphetamine	Male	0.366667	Yes
Methamphetamine	Male	0.233333	Yes
Methamphetamine	Male	0.0333333	Yes
Methamphetamine	Male	0.366667	Yes
Methamphetamine	Male	0.1	Yes
Methamphetamine	Male	0.0333333	Yes
Methamphetamine	Male	0.1	Yes
Methamphetamine	Male	0.5	Yes
Methamphetamine	Male	0.3	Yes
Methamphetamine	Male	0.0333333	No
Methamphetamine	Male	0	Yes
Methamphetamine	Male	0.3	Yes
Methamphetamine	Male	0	Yes
Methamphetamine	Male	0.1	Yes
Methamphetamine	Male	0.166667	Yes
Methamphetamine	Male	0.233333	Yes
Methamphetamine	Male	0.733333	Yes
Methamphetamine	Male	0.133333	Yes
Methamphetamine	Male	0.0666667	Yes
Methamphetamine	Male	0.133333	Yes
Methamphetamine	Male	0	Yes
Methamphetamine	Male	0.333333	Yes
Methamphetamine	Male	0.2	Yes
Methamphetamine	Male	0.333333	Yes
Methamphetamine	Male	0.0666667	Yes
Methamphetamine	Male	0.133333	Yes
Methamphetamine	Male	0.266667	No
Methamphetamine	Male	0.333333	Yes
Methamphetamine	Male	0.133333	Yes
Methamphetamine	Male	0.4	Yes
Methamphetamine	Male	0.266667	Yes
Methamphetamine	Male	0.2	No
Methamphetamine	Male	0	Yes
Methamphetamine	Male	0.0666667	Yes
Methamphetamine	Male	0	Yes
Methamphetamine	Male	0.133333	Yes
Methamphetamine	Male	0.4	Yes
Methamphetamine	Male	0.406667	Yes
Methamphetamine	Male	0	Yes
Methamphetamine	Male	0.406667	Yes
Methamphetamine	Male	0.0733333	Yes
Methamphetamine	Male	0.406667	Yes
Methamphetamine	Male	0.206667	No
Methamphetamine	Male	0.14	Yes
Methamphetamine	Male	0.206667	Yes
Methamphetamine	Male	0.206667	Yes
Methamphetamine	Male	0.34	Yes
Methamphetamine	Male	0.54	Yes
Methamphetamine	Male	0.206667	Yes
Methamphetamine	Male	0.273333	Yes
Methamphetamine	Male	0.406667	Yes
Methamphetamine	Male	0.406667	Yes
Methamphetamine	Male	0.00666667	Yes
Methamphetamine	Male	0.34	Yes
Methamphetamine	Male	0.206667	Yes
Methamphetamine	Male	0.473333	Yes
Methamphetamine	Male	0.406667	Yes
Methamphetamine	Male	0.34	Yes
Methamphetamine	Male	0.34	Yes
Methamphetamine	Male	0.14	Yes
Methamphetamine	Male	0.206667	Yes
Methamphetamine	Male	0.206667	Yes
Methamphetamine	Male	0.206667	Yes
Methamphetamine	Male	0.273333	Yes
Methamphetamine	Male	0.406667	Yes
Methamphetamine	Male	0.206667	No
Methamphetamine	Male	0.273333	Yes
Methamphetamine	Male	0.34	Yes
Methamphetamine	Male	0.473333	Yes
Methamphetamine	Male	0.206667	Yes
Methamphetamine	Male	0.273333	Yes
Methamphetamine	Male	0.34	Yes
Methamphetamine	Male	0.273333	Yes
Methamphetamine	Male	0.206667	No
Methamphetamine	Male	0.273333	Yes
Methamphetamine	Male	0.206667	No
Methamphetamine	Male	0.14	Yes
Methamphetamine	Male	0.206667	Yes
Methamphetamine	Male	0.00666667	Yes
Methamphetamine	Male	0.0733333	No
Methamphetamine	Male	0.206667	Yes
Methamphetamine	Male	0.406667	No
Methamphetamine	Male	0.206667	Yes
Methamphetamine	Male	0.0733333	Yes
Methamphetamine	Male	0.406667	Yes
Methamphetamine	Male	0.273333	Yes
Methamphetamine	Male	0.22	Yes
Methamphetamine	Male	0.22	Yes
Methamphetamine	Male	0.0866667	Yes
Methamphetamine	Male	0.153333	Yes
Methamphetamine	Male	0.22	Yes
Methamphetamine	Male	0.286667	Yes
Methamphetamine	Male	0.02	Yes
Methamphetamine	Male	0.22	Yes
Methamphetamine	Male	0.286667	Yes
Methamphetamine	Male	0.42	Yes
Methamphetamine	Male	0.22	Yes
Methamphetamine	Male	0.0866667	Yes
Methamphetamine	Male	0.286667	Yes
Methamphetamine	Male	0.42	Yes
Methamphetamine	Male	0.22	Yes
Methamphetamine	Male	0.0866667	Yes
Methamphetamine	Male	0.286667	Yes
Methamphetamine	Male	0.02	Yes
Methamphetamine	Male	0.22	Yes
Methamphetamine	Male	0.286667	Yes
Methamphetamine	Male	0.22	Yes
Methamphetamine	Male	0.353333	Yes
Cocaine	Female	0.4	Yes
Cocaine	Female	0	Yes
Cocaine	Female	0.133333	Yes
Cocaine	Female	0.466667	Yes
Cocaine	Female	0	Yes
Cocaine	Female	0	Yes
Cocaine	Female	0.133333	Yes
Cocaine	Female	0.0666667	Yes
Cocaine	Female	0	Yes
Cocaine	Female	0.2	Yes
Cocaine	Female	0.133333	Yes
Cocaine	Female	0.2	Yes
Cocaine	Female	0	Yes
Cocaine	Female	0	Yes
Cocaine	Female	0	Yes
Cocaine	Female	0.4	Yes
Cocaine	Female	0.0666667	Yes
Cocaine	Female	0	Yes
Cocaine	Female	0	Yes
Cocaine	Female	0	Yes
Cocaine	Female	0.133333	Yes
Cocaine	Female	0.133333	Yes
Cocaine	Female	0.0933333	Yes
Cocaine	Female	0.0933333	Yes
Cocaine	Female	0.0933333	Yes
Cocaine	Female	0.0266667	Yes
Cocaine	Female	0.16	Yes
Cocaine	Female	0.0933333	Yes
Cocaine	Female	0.36	Yes
Cocaine	Female	0.16	Yes
Cocaine	Female	0.0933333	No
Cocaine	Female	0	Yes
Cocaine	Female	0.0266667	Yes
Cocaine	Female	0.36	No
Cocaine	Female	0.0933333	Yes
Cocaine	Female	0.16	Yes
Cocaine	Female	0.0266667	Yes
Cocaine	Female	0.0266667	Yes
Cocaine	Female	0.0933333	Yes
Cocaine	Female	0.0266667	No
Cocaine	Female	0.226667	Yes
Cocaine	Female	0.226667	Yes
Cocaine	Female	0.693333	No
Cocaine	Female	0	Yes
Cocaine	Female	0.286667	Yes
Cocaine	Female	0.02	Yes
Cocaine	Female	0.0866667	Yes
Cocaine	Female	0.353333	Yes
Cocaine	Female	0.02	Yes
Cocaine	Female	0.153333	Yes
Cocaine	Female	0.153333	Yes
Cocaine	Female	0.0866667	Yes
Cocaine	Female	0.02	Yes
Cocaine	Female	0.153333	No
Cocaine	Female	0.02	Yes
Cocaine	Female	0.0866667	Yes
Cocaine	Female	0.02	Yes
Cocaine	Female	0.02	No
Cocaine	Female	0.02	Yes
Cocaine	Female	0.02	Yes
Cocaine	Female	0.22	Yes
Cocaine	Female	0.0866667	Yes
Cocaine	Female	0.0866667	Yes
Cocaine	Female	0.22	Yes
Cocaine	Female	0.153333	Yes
Cocaine	Female	0.02	Yes
Cocaine	Female	0.486667	No
Cocaine	Female	0.153333	Yes
Cocaine	Female	0	Yes
Cocaine	Female	0	Yes
Cocaine	Female	0.06	Yes
Cocaine	Female	0.126667	Yes
Cocaine	Female	0	Yes
Cocaine	Female	0.593333	Yes
Cocaine	Female	0.193333	Yes
Cocaine	Female	0.06	Yes
Cocaine	Female	0.126667	Yes
Cocaine	Female	0.06	Yes
Cocaine	Female	0	Yes
Cocaine	Female	0	Yes
Cocaine	Female	0	Yes
Cocaine	Female	0.26	Yes
Cocaine	Female	0.193333	Yes
Cocaine	Female	0.326667	Yes
Cocaine	Female	0.06	Yes
Cocaine	Female	0.46	Yes
Cocaine	Female	0.526667	No
Cocaine	Female	0.793333	Yes
Cocaine	Female	0.26	Yes
Cocaine	Female	0.126667	Yes
Cocaine	Female	0	Yes
Cocaine	Female	0.193333	Yes
Cocaine	Female	0.193333	Yes
Cocaine	Female	0.0666667	Yes
Cocaine	Female	0	Yes
Cocaine	Female	0.333333	No
Cocaine	Female	0.133333	Yes
Cocaine	Female	0.266667	Yes
Cocaine	Female	0.133333	No
Cocaine	Female	0.0666667	Yes
Cocaine	Female	0	Yes
Cocaine	Female	0	Yes
Cocaine	Female	0.2	Yes
Cocaine	Female	0.466667	No
Cocaine	Female	0.333333	No
Cocaine	Female	0.0666667	Yes
Cocaine	Female	0.133333	Yes
Cocaine	Female	0	Yes
Cocaine	Female	0.2	Yes
Cocaine	Female	0.133333	Yes
Cocaine	Female	0.133333	Yes
Cocaine	Female	0.533333	Yes
Cocaine	Female	0.4	Yes
Cocaine	Female	0.266667	Yes
Cocaine	Female	0.466667	Yes
Cocaine	Female	0.133333	Yes
Cocaine	Female	0	Yes
Cocaine	Female	0.266667	Yes
Cocaine	Female	0.133333	Yes
Cocaine	Female	0.4	No
Cocaine	Female	0	Yes
Cocaine	Female	0.12	No
Cocaine	Female	0.186667	Yes
Cocaine	Female	0.253333	No
Cocaine	Female	0.0533333	Yes
Cocaine	Female	0.386667	Yes
Cocaine	Female	0.0533333	Yes
Cocaine	Female	0	No
Cocaine	Female	0.453333	Yes
Cocaine	Female	0.253333	No
Cocaine	Female	0.12	Yes
Cocaine	Female	0.0533333	Yes
Cocaine	Female	0.32	Yes
Cocaine	Female	0.186667	No
Cocaine	Female	0.186667	Yes
Cocaine	Female	0.12	Yes
Cocaine	Female	0.386667	Yes
Cocaine	Female	0.186667	Yes
Cocaine	Female	0.0533333	No
Cocaine	Female	0.453333	Yes
Cocaine	Female	0.0533333	Yes
Cocaine	Female	0.0533333	No
Cocaine	Female	0.12	No
Cocaine	Female	0.253333	No
Cocaine	Female	0.12	Yes
Cocaine	Female	0	Yes
Cocaine	Female	0.0533333	Yes
Cocaine	Female	0	Yes
Cocaine	Female	0.0533333	Yes
Cocaine	Female	0.0533333	Yes
Cocaine	Female	0.12	Yes
Cocaine	Female	0.186667	Yes
Cocaine	Female	0	Yes
Cocaine	Female	0.0533333	Yes
Cocaine	Female	0	Yes
Cocaine	Female	0.12	Yes
Cocaine	Female	0	Yes
Cocaine	Female	0.186667	Yes
Cocaine	Female	0.12	Yes
Cocaine	Female	0.52	No
Cocaine	Female	0.12	Yes
Cocaine	Female	0.12	No
Cocaine	Female	0	Yes
Cocaine	Female	0.186667	Yes
Cocaine	Female	0.26	No
Cocaine	Female	0	Yes
Cocaine	Female	0	Yes
Cocaine	Female	0.06	Yes
Cocaine	Female	0	Yes
Cocaine	Female	0.06	Yes
Cocaine	Female	0	Yes
Cocaine	Female	0.46	Yes
Cocaine	Female	0.326667	Yes
Cocaine	Female	0	Yes
Cocaine	Female	0.06	Yes
Cocaine	Female	0.126667	Yes
Cocaine	Female	0.06	Yes
Cocaine	Female	0.06	Yes
Cocaine	Female	0.126667	Yes
Cocaine	Female	0	Yes
Cocaine	Female	0.26	Yes
Cocaine	Female	0	Yes
Cocaine	Female	0	Yes
Cocaine	Female	0	Yes
Cocaine	Female	0.193333	Yes
Cocaine	Female	0.326667	Yes
Cocaine	Female	0.326667	Yes
Cocaine	Female	0	Yes
Cocaine	Female	0	Yes
Cocaine	Female	0.166667	Yes
Cocaine	Female	0	Yes
Cocaine	Female	0.0333333	Yes
Cocaine	Female	0.166667	Yes
Cocaine	Female	0.0333333	Yes
Cocaine	Female	0	Yes
Cocaine	Female	0	Yes
Cocaine	Female	0.1	Yes
Cocaine	Female	0.233333	Yes
Cocaine	Female	0.166667	Yes
Cocaine	Female	0.233333	Yes
Cocaine	Female	0	Yes
Cocaine	Female	0.166667	Yes
Cocaine	Female	0.1	Yes
Cocaine	Female	0.1	Yes
Cocaine	Female	0.433333	No
Cocaine	Female	0	Yes
Cocaine	Female	0.0333333	Yes
Cocaine	Female	0.0333333	Yes
Cocaine	Female	0.1	Yes
Cocaine	Female	0.233333	Yes
Cocaine	Female	0	Yes
Cocaine	Female	0.0333333	No
Cocaine	Female	0.0333333	Yes
Cocaine	Female	0.42	Yes
Cocaine	Female	0.153333	Yes
Cocaine	Female	0.02	Yes
Cocaine	Female	0.22	Yes
Cocaine	Female	0.02	Yes
Cocaine	Female	0.0866667	No
Cocaine	Female	0.353333	Yes
Cocaine	Female	0.0866667	Yes
Cocaine	Female	0.0866667	Yes
Cocaine	Female	1.08667	No
Cocaine	Female	0.22	Yes
Cocaine	Female	0.62	Yes
Cocaine	Female	0.22	Yes
Cocaine	Female	0	Yes
Cocaine	Female	0.0866667	Yes
Cocaine	Female	0.286667	Yes
Cocaine	Female	0.353333	Yes
Cocaine	Female	0.153333	Yes
Cocaine	Female	0.153333	Yes
Cocaine	Female	0.22	Yes
Cocaine	Female	0.22	Yes
Cocaine	Female	0.153333	No
Cocaine	Female	0.22	Yes
Cocaine	Female	0.286667	Yes
Cocaine	Female	0.0866667	Yes
Cocaine	Female	0.02	Yes
Cocaine	Female	0.22	Yes
Cocaine	Male	0.146667	Yes
Cocaine	Male	0.213333	Yes
Cocaine	Male	0.08	Yes
Cocaine	Male	0.213333	Yes
Cocaine	Male	0.28	Yes
Cocaine	Male	0.0133333	Yes
Cocaine	Male	0.213333	Yes
Cocaine	Male	0.213333	Yes
Cocaine	Male	0.0133333	Yes
Cocaine	Male	0.0133333	Yes
Cocaine	Male	0.146667	Yes
Cocaine	Male	0.08	Yes
Cocaine	Male	0.0133333	Yes
Cocaine	Male	0.0933333	No
Cocaine	Male	0.226667	Yes
Cocaine	Male	0	Yes
Cocaine	Male	0	No
Cocaine	Male	0	Yes
Cocaine	Male	0.36	Yes
Cocaine	Male	0	Yes
Cocaine	Male	0.16	Yes
Cocaine	Male	0.0933333	Yes
Cocaine	Male	0.16	Yes
Cocaine	Male	0.226667	Yes
Cocaine	Male	0.0666667	Yes
Cocaine	Male	0.0666667	Yes
Cocaine	Male	0.133333	Yes
Cocaine	Male	0.0666667	Yes
Cocaine	Male	0.0666667	Yes
Cocaine	Male	0.0666667	Yes
Cocaine	Male	0.266667	Yes
Cocaine	Male	0	Yes
Cocaine	Male	0	Yes
Cocaine	Male	0	Yes
Cocaine	Male	0.2	Yes
Cocaine	Male	0.333333	Yes
Cocaine	Male	0.0666667	Yes
Cocaine	Male	0.0666667	Yes
Cocaine	Male	0.133333	Yes
Cocaine	Male	0	Yes
Cocaine	Male	0.266667	Yes
Cocaine	Male	0.00666667	Yes
Cocaine	Male	0.406667	Yes
Cocaine	Male	0.14	Yes
Cocaine	Male	0.0733333	Yes
Cocaine	Male	0.0733333	Yes
Cocaine	Male	0.00666667	Yes
Cocaine	Male	0.00666667	Yes
Cocaine	Male	0.206667	Yes
Cocaine	Male	0.273333	Yes
Cocaine	Male	0.00666667	Yes
Cocaine	Male	0.00666667	Yes
Cocaine	Male	0.14	Yes
Cocaine	Male	0.14	Yes
Cocaine	Male	0.206667	Yes
Cocaine	Male	0.14	Yes
Cocaine	Male	0.00666667	Yes
Cocaine	Male	0.0733333	Yes
Cocaine	Male	0.206667	Yes
Cocaine	Male	0.333333	Yes
Cocaine	Male	0.133333	Yes
Cocaine	Male	0.333333	Yes
Cocaine	Male	0.0666667	No
Cocaine	Male	0	Yes
Cocaine	Male	0.133333	Yes
Cocaine	Male	0.2	Yes
Cocaine	Male	0.266667	Yes
Cocaine	Male	0.333333	Yes
Cocaine	Male	0.133333	Yes
Cocaine	Male	0.0666667	Yes
Cocaine	Male	0.133333	No
Cocaine	Male	0.0666667	Yes
Cocaine	Male	0	Yes
Cocaine	Male	0.133333	No
Cocaine	Male	0.133333	Yes
Cocaine	Male	0.266667	Yes
Cocaine	Male	0.133333	Yes
Cocaine	Male	0	Yes
Cocaine	Male	0.0666667	Yes
Cocaine	Male	0.04	Yes
Cocaine	Male	0.173333	Yes
Cocaine	Male	0.173333	Yes
Cocaine	Male	0.04	Yes
Cocaine	Male	0.04	No
Cocaine	Male	0.24	Yes
Cocaine	Male	0.173333	Yes
Cocaine	Male	0.24	Yes
Cocaine	Male	0.106667	No
Cocaine	Male	0.306667	Yes
Cocaine	Male	0.04	Yes
Cocaine	Male	0	No
Cocaine	Male	0.306667	Yes
Cocaine	Male	0.24	Yes
Cocaine	Male	0.173333	Yes
Cocaine	Male	0.173333	Yes
Cocaine	Male	0	Yes
Cocaine	Male	0.173333	Yes
Cocaine	Male	0.04	Yes
Cocaine	Male	0.106667	Yes
Cocaine	Male	0.106667	Yes
Cocaine	Male	0.173333	No
Cocaine	Male	0.106667	No
Cocaine	Male	0.04	Yes
Cocaine	Male	0.253333	Yes
Cocaine	Male	0	Yes
Cocaine	Male	0.0533333	No
Cocaine	Male	0.186667	No
Cocaine	Male	0	No
Cocaine	Male	0.186667	Yes
Cocaine	Male	0	Yes
Cocaine	Male	0	Yes
Cocaine	Male	0.12	Yes
Cocaine	Male	0	No
Cocaine	Male	0.0533333	Yes
Cocaine	Male	0	Yes
Cocaine	Male	0	Yes
Cocaine	Male	0.12	Yes
Cocaine	Male	0.32	Yes
Cocaine	Male	0.0533333	Yes
Cocaine	Male	0.0533333	Yes
Cocaine	Male	0.0333333	Yes
Cocaine	Male	0.0333333	Yes
Cocaine	Male	0	Yes
Cocaine	Male	0.166667	Yes
Cocaine	Male	0.1	Yes
Cocaine	Male	0.0333333	Yes
Cocaine	Male	0.0333333	No
Cocaine	Male	0.1	Yes
Cocaine	Male	0.166667	Yes
Cocaine	Male	0.0333333	Yes
Cocaine	Male	0.166667	Yes
Cocaine	Male	0.233333	Yes
Cocaine	Male	0.3	Yes
Cocaine	Male	0.166667	Yes
Cocaine	Male	0.166667	Yes
Cocaine	Male	0.0333333	Yes
Cocaine	Male	0.0333333	Yes
Cocaine	Male	0.433333	Yes
Cocaine	Male	0.366667	Yes
Cocaine	Male	0.0333333	Yes
Cocaine	Male	0	Yes
Cocaine	Male	0.133333	Yes
Cocaine	Male	0.0666667	Yes
Cocaine	Male	0	Yes
Cocaine	Male	0.133333	Yes
Cocaine	Male	0.2	Yes
Cocaine	Male	0.333333	Yes
Cocaine	Male	0.4	Yes
Cocaine	Male	0.266667	Yes
Cocaine	Male	0	Yes
Cocaine	Male	0.333333	Yes
Cocaine	Male	0.133333	Yes
Cocaine	Male	0.266667	Yes
Cocaine	Male	0	Yes
Cocaine	Male	0	Yes
Cocaine	Male	0.133333	Yes
Cocaine	Male	0	Yes
Cocaine	Male	0.246667	No
Cocaine	Male	0.246667	No
Cocaine	Male	0.113333	Yes
Cocaine	Male	0.0466667	Yes
Cocaine	Male	0.18	Yes
Cocaine	Male	0.58	Yes
Cocaine	Male	0.246667	Yes
Cocaine	Male	0.0466667	No
Cocaine	Male	0.246667	Yes
Cocaine	Male	0.38	Yes
Cocaine	Male	0.246667	Yes
Cocaine	Male	0	Yes
Cocaine	Male	0.0466667	Yes
Cocaine	Male	0.0466667	Yes
Cocaine	Male	0.0466667	Yes
Cocaine	Male	0.18	No
Cocaine	Male	0.18	Yes
Cocaine	Male	0.18	Yes
Cocaine	Male	0.246667	Yes
Cocaine	Male	0.246667	Yes
Cocaine	Male	0.0466667	Yes
Cocaine	Male	0.18	Yes
Cocaine	Male	0.246667	Yes
Cocaine	Male	0.246667	Yes
