## Supplementary material for "Genetic Basis of Variation in Cocaine and Methamphetamine Consumption in Outbred Populations of *Drosophila melanogaster*": Dataset S5

### Sheet: A. All Drug
Analysis Type:	PANTHER Overrepresentation Test (Released 20200728)
Annotation Version and Release Date:	GO Ontology database DOI: 10.5281/zenodo.4081749 Released 2020-10-09
Analyzed List:	Client Text Box Input (Drosophila melanogaster)
Reference List:	Drosophila melanogaster (all genes in database)
Test Type:	FISHER
Correction:	FDR
GO biological process complete	Drosophila melanogaster - REFLIST (13781)	Observed # of genes	Expected # of genes	Over/under	Fold Enrichment	Raw P-value	FDR
positive regulation of fibroblast growth factor receptor signaling pathway (GO:0045743)	7	5	0.45	+	11.06	0.000449	0.0215
larval visceral muscle development (GO:0007523)	9	6	0.58	+	10.32	0.000153	0.00893
mating behavior, sex discrimination (GO:0048047)	9	5	0.58	+	8.6	0.00103	0.0418
visceral muscle development (GO:0007522)	15	8	0.97	+	8.26	3.84e-05	0.00262
cGMP metabolic process (GO:0046068)	16	7	1.03	+	6.77	0.000307	0.0158
cyclic nucleotide metabolic process (GO:0009187)	30	10	1.94	+	5.16	0.000103	0.00614
plasma membrane organization (GO:0007009)	27	8	1.74	+	4.59	0.000964	0.0399
muscle organ development (GO:0007517)	75	20	4.84	+	4.13	8.21e-07	0.000105
synaptic target recognition (GO:0008039)	49	12	3.16	+	3.79	0.000254	0.0138
cell-cell adhesion (GO:0098609)	104	25	6.72	+	3.72	1.96e-07	2.99e-05
developmental growth involved in morphogenesis (GO:0060560)	78	18	5.04	+	3.57	1.59e-05	0.00123
establishment of ommatidial planar polarity (GO:0042067)	53	12	3.42	+	3.51	0.00047	0.0221
developmental cell growth (GO:0048588)	54	12	3.49	+	3.44	0.000544	0.0247
genital disc development (GO:0035215)	50	11	3.23	+	3.41	0.000984	0.0405
renal system development (GO:0072001)	74	16	4.78	+	3.35	9.1e-05	0.00567
urogenital system development (GO:0001655)	74	16	4.78	+	3.35	9.1e-05	0.00562
cell growth (GO:0016049)	74	16	4.78	+	3.35	9.1e-05	0.00558
stem cell differentiation (GO:0048863)	74	16	4.78	+	3.35	9.1e-05	0.00554
courtship behavior (GO:0007619)	74	16	4.78	+	3.35	9.1e-05	0.00549
neuron fate commitment (GO:0048663)	88	19	5.68	+	3.34	2.1e-05	0.00154
Malpighian tubule development (GO:0072002)	65	14	4.2	+	3.34	0.000255	0.0138
renal tubule development (GO:0061326)	65	14	4.2	+	3.34	0.000255	0.0137
cell-cell adhesion via plasma-membrane adhesion molecules (GO:0098742)	70	15	4.52	+	3.32	0.000163	0.00947
dorsal/ventral pattern formation, imaginal disc (GO:0007450)	56	12	3.62	+	3.32	0.00072	0.0311
eye photoreceptor cell fate commitment (GO:0042706)	67	14	4.33	+	3.24	0.000334	0.0168
compound eye photoreceptor fate commitment (GO:0001752)	67	14	4.33	+	3.24	0.000334	0.0167
photoreceptor cell fate commitment (GO:0046552)	74	15	4.78	+	3.14	0.000276	0.0145
neuron recognition (GO:0008038)	114	23	7.36	+	3.12	7.79e-06	0.000722
establishment of tissue polarity (GO:0007164)	80	16	5.17	+	3.1	0.0002	0.0113
establishment of planar polarity (GO:0001736)	80	16	5.17	+	3.1	0.0002	0.0112
wing disc pattern formation (GO:0035222)	80	16	5.17	+	3.1	0.0002	0.0111
regulation of membrane potential (GO:0042391)	85	17	5.49	+	3.1	0.000128	0.00752
regulation of cellular response to growth factor stimulus (GO:0090287)	60	12	3.87	+	3.1	0.00122	0.049
cell recognition (GO:0008037)	117	23	7.56	+	3.04	1.13e-05	0.000943
stem cell population maintenance (GO:0019827)	102	20	6.59	+	3.04	4.27e-05	0.00289
maintenance of cell number (GO:0098727)	102	20	6.59	+	3.04	4.27e-05	0.00287
reproductive behavior (GO:0019098)	130	25	8.4	+	2.98	6.64e-06	0.00063
morphogenesis of a polarized epithelium (GO:0001738)	90	17	5.81	+	2.92	0.000232	0.0127
mating behavior (GO:0007617)	123	23	7.94	+	2.9	2.27e-05	0.00165
motor neuron axon guidance (GO:0008045)	75	14	4.84	+	2.89	0.000891	0.0377
cell adhesion (GO:0007155)	172	32	11.11	+	2.88	6.72e-07	8.71e-05
germ-line stem cell population maintenance (GO:0030718)	81	15	5.23	+	2.87	0.000637	0.0282
gland morphogenesis (GO:0022612)	92	17	5.94	+	2.86	0.000291	0.0152
salivary gland morphogenesis (GO:0007435)	92	17	5.94	+	2.86	0.000291	0.0151
memory (GO:0007613)	120	22	7.75	+	2.84	4.42e-05	0.00294
exocrine system development (GO:0035272)	116	21	7.49	+	2.8	7.67e-05	0.00497
salivary gland development (GO:0007431)	116	21	7.49	+	2.8	7.67e-05	0.00493
mating (GO:0007618)	139	25	8.98	+	2.78	1.82e-05	0.00137
actomyosin structure organization (GO:0031032)	84	15	5.42	+	2.77	0.000885	0.0376
biological adhesion (GO:0022610)	180	32	11.62	+	2.75	1.6e-06	0.000197
heart development (GO:0007507)	96	17	6.2	+	2.74	0.00045	0.0213
circulatory system development (GO:0072359)	96	17	6.2	+	2.74	0.00045	0.0212
compound eye photoreceptor cell differentiation (GO:0001751)	170	30	10.98	+	2.73	3.83e-06	0.000426
cognition (GO:0050890)	161	28	10.4	+	2.69	1.02e-05	0.000888
learning or memory (GO:0007611)	161	28	10.4	+	2.69	1.02e-05	0.000878
eye photoreceptor cell differentiation (GO:0001754)	174	30	11.24	+	2.67	8.36e-06	0.000766
imaginal disc pattern formation (GO:0007447)	111	19	7.17	+	2.65	0.000311	0.0159
synapse organization (GO:0050808)	176	30	11.37	+	2.64	9.32e-06	0.000834
growth (GO:0040007)	172	29	11.11	+	2.61	1.51e-05	0.0012
developmental growth (GO:0048589)	172	29	11.11	+	2.61	1.51e-05	0.00119
axonogenesis (GO:0007409)	291	49	18.79	+	2.61	1.37e-08	2.73e-06
axon guidance (GO:0007411)	244	41	15.76	+	2.6	2.3e-07	3.31e-05
neuron projection guidance (GO:0097485)	252	42	16.27	+	2.58	1.94e-07	3.03e-05
axon development (GO:0061564)	302	50	19.5	+	2.56	2.02e-08	3.75e-06
cell junction assembly (GO:0034329)	115	19	7.43	+	2.56	0.000679	0.0297
chemotaxis (GO:0006935)	261	43	16.86	+	2.55	2.7e-07	3.83e-05
photoreceptor cell differentiation (GO:0046530)	191	31	12.34	+	2.51	1.27e-05	0.00105
taxis (GO:0042330)	321	52	20.73	+	2.51	1.62e-08	3.16e-06
neuron projection morphogenesis (GO:0048812)	387	61	24.99	+	2.44	2.28e-09	6.56e-07
neuron differentiation (GO:0030182)	686	108	44.3	+	2.44	1.03e-15	2e-12
synaptic signaling (GO:0099536)	229	36	14.79	+	2.43	5.54e-06	0.00056
cell projection morphogenesis (GO:0048858)	389	61	25.12	+	2.43	2.65e-09	7.36e-07
plasma membrane bounded cell projection morphogenesis (GO:0120039)	389	61	25.12	+	2.43	2.65e-09	7.11e-07
cell morphogenesis involved in neuron differentiation (GO:0048667)	384	60	24.8	+	2.42	4.03e-09	9.52e-07
adult behavior (GO:0030534)	155	24	10.01	+	2.4	0.000223	0.0123
trans-synaptic signaling (GO:0099537)	220	34	14.21	+	2.39	1.34e-05	0.00109
compound eye morphogenesis (GO:0001745)	272	42	17.57	+	2.39	1.68e-06	0.000204
behavior (GO:0007610)	513	79	33.13	+	2.38	2.54e-11	9.42e-09
cell morphogenesis (GO:0000902)	494	76	31.9	+	2.38	6.97e-11	2.36e-08
cell part morphogenesis (GO:0032990)	397	61	25.64	+	2.38	6.06e-09	1.39e-06
cell junction organization (GO:0034330)	241	37	15.56	+	2.38	5.91e-06	0.00059
ameboidal-type cell migration (GO:0001667)	163	25	10.53	+	2.37	0.000274	0.0145
neuron projection development (GO:0031175)	412	63	26.61	+	2.37	3.64e-09	8.86e-07
locomotion (GO:0040011)	599	91	38.68	+	2.35	1.22e-12	8.63e-10
neuron development (GO:0048666)	541	82	34.94	+	2.35	2.34e-11	9.11e-09
regulation of developmental growth (GO:0048638)	231	35	14.92	+	2.35	1.35e-05	0.00108
chemical synaptic transmission (GO:0007268)	218	33	14.08	+	2.34	2.47e-05	0.00176
anterograde trans-synaptic signaling (GO:0098916)	218	33	14.08	+	2.34	2.47e-05	0.00175
embryonic morphogenesis (GO:0048598)	234	35	15.11	+	2.32	2.33e-05	0.00168
sensory organ morphogenesis (GO:0090596)	281	42	18.15	+	2.31	2.69e-06	0.000313
eye morphogenesis (GO:0048592)	281	42	18.15	+	2.31	2.69e-06	0.000308
generation of neurons (GO:0048699)	792	118	51.15	+	2.31	1.27e-15	1.98e-12
cell morphogenesis involved in differentiation (GO:0000904)	427	63	27.58	+	2.28	1.24e-08	2.54e-06
muscle structure development (GO:0061061)	197	29	12.72	+	2.28	0.000117	0.00696
neurogenesis (GO:0022008)	837	123	54.05	+	2.28	6.96e-16	1.81e-12
compound eye development (GO:0048749)	343	50	22.15	+	2.26	8.37e-07	0.000105
cell-cell signaling (GO:0007267)	309	45	19.96	+	2.25	2.37e-06	0.00028
cell migration (GO:0016477)	268	39	17.31	+	2.25	1.53e-05	0.00119
eye development (GO:0001654)	359	52	23.18	+	2.24	4.81e-07	6.68e-05
visual system development (GO:0150063)	359	52	23.18	+	2.24	4.81e-07	6.56e-05
sensory system development (GO:0048880)	359	52	23.18	+	2.24	4.81e-07	6.45e-05
regulation of growth (GO:0040008)	304	44	19.63	+	2.24	3.51e-06	0.000396
negative regulation of multicellular organismal process (GO:0051241)	159	23	10.27	+	2.24	0.000798	0.0341
nervous system development (GO:0007399)	1004	144	64.84	+	2.22	1.15e-17	4.48e-14
gland development (GO:0048732)	175	25	11.3	+	2.21	0.000513	0.0236
animal organ morphogenesis (GO:0009887)	709	101	45.79	+	2.21	2.17e-12	1.21e-09
negative regulation of developmental process (GO:0051093)	199	28	12.85	+	2.18	0.000349	0.0173
cellular component morphogenesis (GO:0032989)	521	73	33.65	+	2.17	6.35e-09	1.41e-06
regulation of anatomical structure morphogenesis (GO:0022603)	179	25	11.56	+	2.16	0.000895	0.0376
regulation of cellular component size (GO:0032535)	182	25	11.75	+	2.13	0.001	0.0411
cell fate commitment (GO:0045165)	301	41	19.44	+	2.11	2.79e-05	0.00194
cell motility (GO:0048870)	317	43	20.47	+	2.1	2.54e-05	0.00178
G protein-coupled receptor signaling pathway (GO:0007186)	209	28	13.5	+	2.07	0.000794	0.0341
imaginal disc development (GO:0007444)	539	72	34.81	+	2.07	4.98e-08	8.07e-06
post-embryonic animal organ morphogenesis (GO:0048563)	382	51	24.67	+	2.07	5e-06	0.000526
imaginal disc morphogenesis (GO:0007560)	382	51	24.67	+	2.07	5e-06	0.000519
localization of cell (GO:0051674)	323	43	20.86	+	2.06	3.08e-05	0.00212
regulation of multicellular organismal process (GO:0051239)	564	75	36.42	+	2.06	3.54e-08	6.41e-06
regulation of developmental process (GO:0050793)	659	87	42.56	+	2.04	3.24e-09	8.13e-07
wing disc development (GO:0035220)	372	49	24.02	+	2.04	1.04e-05	0.000888
morphogenesis of an epithelium (GO:0002009)	570	75	36.81	+	2.04	4.34e-08	7.35e-06
open tracheal system development (GO:0007424)	236	31	15.24	+	2.03	0.000621	0.028
tissue morphogenesis (GO:0048729)	588	77	37.97	+	2.03	4.06e-08	7.02e-06
respiratory system development (GO:0060541)	245	32	15.82	+	2.02	0.000486	0.0225
post-embryonic animal morphogenesis (GO:0009886)	445	58	28.74	+	2.02	2.29e-06	0.000274
plasma membrane bounded cell projection organization (GO:0120036)	610	79	39.39	+	2.01	4.35e-08	7.2e-06
imaginal disc-derived appendage development (GO:0048737)	325	42	20.99	+	2	8.26e-05	0.00523
cell projection organization (GO:0030030)	621	80	40.11	+	1.99	3.61e-08	6.39e-06
movement of cell or subcellular component (GO:0006928)	668	86	43.14	+	1.99	1.07e-08	2.25e-06
appendage development (GO:0048736)	328	42	21.18	+	1.98	9.01e-05	0.00565
animal organ development (GO:0048513)	1148	147	74.14	+	1.98	2.82e-14	3.13e-11
instar larval or pupal morphogenesis (GO:0048707)	430	55	27.77	+	1.98	6.64e-06	0.000638
epithelial tube morphogenesis (GO:0060562)	454	58	29.32	+	1.98	4.46e-06	0.000482
metamorphosis (GO:0007552)	456	58	29.45	+	1.97	4.71e-06	0.000503
sensory organ development (GO:0007423)	450	57	29.06	+	1.96	6.46e-06	0.000628
actin cytoskeleton organization (GO:0030036)	253	32	16.34	+	1.96	0.000943	0.0392
tube development (GO:0035295)	689	87	44.5	+	1.96	1.82e-08	3.46e-06
imaginal disc-derived appendage morphogenesis (GO:0035114)	318	40	20.54	+	1.95	0.00018	0.0103
post-embryonic animal organ development (GO:0048569)	447	56	28.87	+	1.94	9.72e-06	0.000859
appendage morphogenesis (GO:0035107)	320	40	20.67	+	1.94	0.000194	0.011
central nervous system development (GO:0007417)	274	34	17.7	+	1.92	0.000654	0.0288
system development (GO:0048731)	1631	201	105.33	+	1.91	5.23e-18	4.07e-14
tube morphogenesis (GO:0035239)	496	61	32.03	+	1.9	7.16e-06	0.000672
post-embryonic appendage morphogenesis (GO:0035120)	309	38	19.96	+	1.9	0.000373	0.0184
anatomical structure morphogenesis (GO:0009653)	1442	174	93.13	+	1.87	1.17e-14	1.51e-11
tissue development (GO:0009888)	1009	121	65.16	+	1.86	4.56e-10	1.42e-07
epithelium development (GO:0060429)	922	109	59.54	+	1.83	6.55e-09	1.42e-06
instar larval or pupal development (GO:0002165)	536	63	34.62	+	1.82	1.61e-05	0.00123
cell development (GO:0048468)	1272	149	82.15	+	1.81	1.11e-11	4.8e-09
intracellular signal transduction (GO:0035556)	368	43	23.77	+	1.81	0.000477	0.0222
cell communication (GO:0007154)	1217	142	78.6	+	1.81	5.11e-11	1.81e-08
signaling (GO:0023052)	1183	138	76.4	+	1.81	1.01e-10	3.26e-08
embryo development (GO:0009790)	498	58	32.16	+	1.8	5.66e-05	0.00373
post-embryonic development (GO:0009791)	608	70	39.27	+	1.78	1.07e-05	0.000907
response to abiotic stimulus (GO:0009628)	411	47	26.54	+	1.77	0.000439	0.0215
regulation of cell communication (GO:0010646)	871	99	56.25	+	1.76	2.11e-07	3.16e-05
regulation of signaling (GO:0023051)	871	99	56.25	+	1.76	2.11e-07	3.1e-05
signal transduction (GO:0007165)	943	107	60.9	+	1.76	8.83e-08	1.4e-05
cell differentiation (GO:0030154)	1575	177	101.72	+	1.74	2.55e-12	1.33e-09
cellular developmental process (GO:0048869)	1587	178	102.49	+	1.74	2.1e-12	1.26e-09
positive regulation of cell communication (GO:0010647)	433	48	27.96	+	1.72	0.000626	0.028
positive regulation of signaling (GO:0023056)	433	48	27.96	+	1.72	0.000626	0.0278
regulation of signal transduction (GO:0009966)	745	82	48.11	+	1.7	8.46e-06	0.000766
regulation of biological quality (GO:0065008)	1345	146	86.86	+	1.68	2.85e-09	7.39e-07
regulation of localization (GO:0032879)	512	55	33.07	+	1.66	0.000592	0.0268
response to chemical (GO:0042221)	1059	113	68.39	+	1.65	5.53e-07	7.3e-05
multicellular organism development (GO:0007275)	2247	238	145.12	+	1.64	3.5e-14	3.41e-11
nervous system process (GO:0050877)	559	59	36.1	+	1.63	0.000528	0.0242
system process (GO:0003008)	631	66	40.75	+	1.62	0.000317	0.0161
response to external stimulus (GO:0009605)	911	92	58.83	+	1.56	6.42e-05	0.0042
anatomical structure development (GO:0048856)	2596	261	167.65	+	1.56	2.96e-13	2.31e-10
regulation of response to stimulus (GO:0048583)	934	93	60.32	+	1.54	7.94e-05	0.00506
developmental process (GO:0032502)	2728	267	176.18	+	1.52	2.71e-12	1.32e-09
cellular response to stimulus (GO:0051716)	1434	139	92.61	+	1.5	4.12e-06	0.000452
negative regulation of cellular process (GO:0048523)	1263	122	81.57	+	1.5	1.92e-05	0.00143
response to stimulus (GO:0050896)	2468	237	159.39	+	1.49	4.76e-10	1.43e-07
positive regulation of cellular process (GO:0048522)	1542	146	99.58	+	1.47	6.37e-06	0.000628
negative regulation of biological process (GO:0048519)	1447	137	93.45	+	1.47	1.3e-05	0.00107
multicellular organismal reproductive process (GO:0048609)	1026	97	66.26	+	1.46	0.000333	0.0168
multi-organism reproductive process (GO:0044703)	1034	97	66.78	+	1.45	0.000444	0.0216
sexual reproduction (GO:0019953)	1034	97	66.78	+	1.45	0.000444	0.0214
multi-organism process (GO:0051704)	1035	97	66.84	+	1.45	0.000448	0.0215
multicellular organismal process (GO:0032501)	3450	321	222.81	+	1.44	1.91e-12	1.24e-09
positive regulation of biological process (GO:0048518)	1668	153	107.72	+	1.42	2.02e-05	0.0015
regulation of cellular process (GO:0050794)	3692	336	238.44	+	1.41	5.59e-12	2.56e-09
reproductive process (GO:0022414)	1165	106	75.24	+	1.41	0.000694	0.0302
biological regulation (GO:0065007)	4416	397	285.19	+	1.39	4.27e-14	3.69e-11
regulation of biological process (GO:0050789)	3957	353	255.55	+	1.38	1.48e-11	6.06e-09
cellular component organization (GO:0016043)	2609	214	168.49	+	1.27	0.000265	0.0141
cellular component organization or biogenesis (GO:0071840)	2759	220	178.18	+	1.23	0.000924	0.0387
cellular process (GO:0009987)	7200	535	464.99	+	1.15	5.5e-06	0.000563
cellular macromolecule catabolic process (GO:0044265)	436	12	28.16	-	0.43	0.00119	0.0484
macromolecule catabolic process (GO:0009057)	483	12	31.19	-	0.38	0.000169	0.00974

### Sheet: B. METH
Analysis Type:	PANTHER Overrepresentation Test (Released 20200728)
Annotation Version and Release Date:	GO Ontology database DOI: 10.5281/zenodo.4081749 Released 2020-10-09
Analyzed List:	Client Text Box Input (Drosophila melanogaster)
Reference List:	Drosophila melanogaster (all genes in database)
Test Type:	FISHER
Correction:	FDR
GO biological process complete	Drosophila melanogaster - REFLIST (13781)	Observed # of genes	Expected # of genes	Over/under	Fold Enrichment	Raw P-value	FDR
larval visceral muscle development (GO:0007523)	9	6	0.48	+	12.6	5.35e-05	0.00479
oviposition (GO:0018991)	10	5	0.53	+	9.45	0.000623	0.0365
visceral muscle development (GO:0007522)	15	6	0.79	+	7.56	0.000448	0.0283
cGMP metabolic process (GO:0046068)	16	6	0.85	+	7.08	0.00059	0.035
regulation of protein localization to membrane (GO:1905475)	17	6	0.9	+	6.67	0.000764	0.0425
cyclic nucleotide metabolic process (GO:0009187)	30	9	1.59	+	5.67	0.000106	0.0086
synaptic target recognition (GO:0008039)	49	11	2.59	+	4.24	0.000172	0.0129
muscle organ development (GO:0007517)	75	16	3.97	+	4.03	1.07e-05	0.00123
cell-cell adhesion (GO:0098609)	104	22	5.5	+	4	2.84e-07	5.26e-05
cell-cell adhesion via plasma-membrane adhesion molecules (GO:0098742)	70	14	3.71	+	3.78	6.98e-05	0.0059
dorsal/ventral pattern formation, imaginal disc (GO:0007450)	56	11	2.96	+	3.71	0.000469	0.0285
wing disc dorsal/ventral pattern formation (GO:0048190)	52	10	2.75	+	3.63	0.00097	0.0497
regulation of cellular response to growth factor stimulus (GO:0090287)	60	11	3.18	+	3.46	0.000779	0.043
cell growth (GO:0016049)	74	13	3.92	+	3.32	0.000385	0.0254
stem cell differentiation (GO:0048863)	74	13	3.92	+	3.32	0.000385	0.0252
long-term memory (GO:0007616)	74	13	3.92	+	3.32	0.000385	0.025
memory (GO:0007613)	120	21	6.35	+	3.31	7.41e-06	0.000887
motor neuron axon guidance (GO:0008045)	75	13	3.97	+	3.27	0.000431	0.0275
neuron fate commitment (GO:0048663)	88	15	4.66	+	3.22	0.000189	0.0138
actomyosin structure organization (GO:0031032)	84	14	4.45	+	3.15	0.000375	0.0249
developmental growth involved in morphogenesis (GO:0060560)	78	13	4.13	+	3.15	0.0006	0.0354
cell adhesion (GO:0007155)	172	28	9.1	+	3.08	8.46e-07	0.000132
establishment of tissue polarity (GO:0007164)	80	13	4.23	+	3.07	0.000741	0.0418
establishment of planar polarity (GO:0001736)	80	13	4.23	+	3.07	0.000741	0.0415
neuron recognition (GO:0008038)	114	18	6.03	+	2.98	0.000107	0.00857
stem cell population maintenance (GO:0019827)	102	16	5.4	+	2.96	0.000271	0.019
maintenance of cell number (GO:0098727)	102	16	5.4	+	2.96	0.000271	0.0189
morphogenesis of a polarized epithelium (GO:0001738)	90	14	4.76	+	2.94	0.000692	0.0399
biological adhesion (GO:0022610)	180	28	9.53	+	2.94	1.88e-06	0.00027
cognition (GO:0050890)	161	25	8.52	+	2.93	6.8e-06	0.000898
learning or memory (GO:0007611)	161	25	8.52	+	2.93	6.8e-06	0.000883
reproductive behavior (GO:0019098)	130	20	6.88	+	2.91	6.23e-05	0.00545
cell recognition (GO:0008037)	117	18	6.19	+	2.91	0.000143	0.0109
mesoderm development (GO:0007498)	98	15	5.19	+	2.89	0.000525	0.0314
regulation of Wnt signaling pathway (GO:0030111)	101	15	5.35	+	2.81	0.000695	0.0398
compound eye photoreceptor cell differentiation (GO:0001751)	170	25	9	+	2.78	1.57e-05	0.00161
mating behavior (GO:0007617)	123	18	6.51	+	2.76	0.000249	0.0176
mating (GO:0007618)	139	20	7.36	+	2.72	0.000141	0.0109
eye photoreceptor cell differentiation (GO:0001754)	174	25	9.21	+	2.71	2.23e-05	0.00219
axon guidance (GO:0007411)	244	35	12.91	+	2.71	5.56e-07	9.02e-05
neuron projection guidance (GO:0097485)	252	36	13.34	+	2.7	4.19e-07	7.41e-05
chemotaxis (GO:0006935)	261	37	13.81	+	2.68	5.23e-07	8.65e-05
axonogenesis (GO:0007409)	291	41	15.4	+	2.66	1.22e-07	2.72e-05
taxis (GO:0042330)	321	45	16.99	+	2.65	2.96e-08	7.21e-06
neuron projection morphogenesis (GO:0048812)	387	54	20.48	+	2.64	1.19e-09	4.41e-07
growth (GO:0040007)	172	24	9.1	+	2.64	4.91e-05	0.0045
developmental growth (GO:0048589)	172	24	9.1	+	2.64	4.91e-05	0.00445
axon development (GO:0061564)	302	42	15.98	+	2.63	1.05e-07	2.39e-05
cell projection morphogenesis (GO:0048858)	389	54	20.59	+	2.62	1.38e-09	4.87e-07
plasma membrane bounded cell projection morphogenesis (GO:0120039)	389	54	20.59	+	2.62	1.38e-09	4.66e-07
cell part morphogenesis (GO:0032990)	397	54	21.01	+	2.57	3.86e-09	1.2e-06
cell morphogenesis involved in neuron differentiation (GO:0048667)	384	52	20.32	+	2.56	8.63e-09	2.24e-06
adult behavior (GO:0030534)	156	21	8.26	+	2.54	0.000325	0.0222
behavior (GO:0007610)	514	69	27.21	+	2.54	2.38e-11	1.85e-08
neuron differentiation (GO:0030182)	686	92	36.31	+	2.53	8.54e-15	6.65e-11
cell morphogenesis (GO:0000902)	494	66	26.15	+	2.52	8.01e-11	4.79e-08
neuron projection development (GO:0031175)	412	55	21.81	+	2.52	3.79e-09	1.23e-06
neuron development (GO:0048666)	541	72	28.63	+	2.51	1.69e-11	1.88e-08
photoreceptor cell differentiation (GO:0046530)	191	25	10.11	+	2.47	0.000101	0.00827
synapse organization (GO:0050808)	176	23	9.32	+	2.47	0.000202	0.0147
ameboidal-type cell migration (GO:0001667)	163	21	8.63	+	2.43	0.000451	0.0283
compound eye morphogenesis (GO:0001745)	272	35	14.4	+	2.43	7.08e-06	0.000861
cell morphogenesis involved in differentiation (GO:0000904)	427	54	22.6	+	2.39	2.77e-08	6.95e-06
regulation of developmental growth (GO:0048638)	231	29	12.23	+	2.37	6.86e-05	0.00587
regulation of growth (GO:0040008)	304	38	16.09	+	2.36	4.1e-06	0.000581
generation of neurons (GO:0048699)	792	99	41.92	+	2.36	4.13e-14	8.05e-11
sensory organ morphogenesis (GO:0090596)	281	35	14.87	+	2.35	1.1e-05	0.00124
eye morphogenesis (GO:0048592)	281	35	14.87	+	2.35	1.1e-05	0.00122
locomotion (GO:0040011)	599	74	31.7	+	2.33	1.65e-10	8.02e-08
cell migration (GO:0016477)	268	33	14.18	+	2.33	2.4e-05	0.00231
neurogenesis (GO:0022008)	837	103	44.3	+	2.32	2.96e-14	7.68e-11
cellular component morphogenesis (GO:0032989)	521	64	27.58	+	2.32	5.25e-09	1.51e-06
larval development (GO:0002164)	163	20	8.63	+	2.32	0.000976	0.0496
cell junction organization (GO:0034330)	241	29	12.76	+	2.27	0.000108	0.00852
compound eye development (GO:0048749)	343	41	18.15	+	2.26	4.73e-06	0.000646
trans-synaptic signaling (GO:0099537)	220	26	11.64	+	2.23	0.00032	0.022
synaptic signaling (GO:0099536)	229	27	12.12	+	2.23	0.000248	0.0177
eye development (GO:0001654)	359	42	19	+	2.21	6.84e-06	0.000873
visual system development (GO:0150063)	359	42	19	+	2.21	6.84e-06	0.000859
sensory system development (GO:0048880)	359	42	19	+	2.21	6.84e-06	0.000845
muscle structure development (GO:0061061)	197	23	10.43	+	2.21	0.000857	0.0457
nervous system development (GO:0007399)	1005	117	53.19	+	2.2	1.37e-14	5.31e-11
animal organ morphogenesis (GO:0009887)	711	82	37.63	+	2.18	3.05e-10	1.32e-07
chemical synaptic transmission (GO:0007268)	218	25	11.54	+	2.17	0.000868	0.046
anterograde trans-synaptic signaling (GO:0098916)	218	25	11.54	+	2.17	0.000868	0.0456
post-embryonic animal organ morphogenesis (GO:0048563)	383	43	20.27	+	2.12	1.34e-05	0.00143
imaginal disc morphogenesis (GO:0007560)	383	43	20.27	+	2.12	1.34e-05	0.00141
imaginal disc development (GO:0007444)	540	60	28.58	+	2.1	2.92e-07	5.29e-05
regulation of cell death (GO:0010941)	244	27	12.91	+	2.09	0.000644	0.0374
embryonic morphogenesis (GO:0048598)	235	26	12.44	+	2.09	0.000839	0.0451
cell motility (GO:0048870)	317	35	16.78	+	2.09	0.000107	0.0085
cell-cell signaling (GO:0007267)	309	34	16.36	+	2.08	0.000145	0.0109
localization of cell (GO:0051674)	323	35	17.1	+	2.05	0.000185	0.0137
plasma membrane bounded cell projection organization (GO:0120036)	610	66	32.29	+	2.04	1.86e-07	4.02e-05
regulation of multicellular organismal process (GO:0051239)	565	61	29.9	+	2.04	7.71e-07	0.000123
cell projection organization (GO:0030030)	621	67	32.87	+	2.04	2.25e-07	4.49e-05
post-embryonic animal morphogenesis (GO:0009886)	446	48	23.61	+	2.03	1.27e-05	0.00137
post-embryonic animal organ development (GO:0048569)	448	48	23.71	+	2.02	1.34e-05	0.00139
tissue morphogenesis (GO:0048729)	589	63	31.18	+	2.02	5.19e-07	8.79e-05
morphogenesis of an epithelium (GO:0002009)	571	61	30.22	+	2.02	8.97e-07	0.000132
instar larval or pupal morphogenesis (GO:0048707)	431	46	22.81	+	2.02	2.42e-05	0.00229
cell fate commitment (GO:0045165)	301	32	15.93	+	2.01	0.000494	0.0298
metamorphosis (GO:0007552)	457	48	24.19	+	1.98	2.56e-05	0.0024
movement of cell or subcellular component (GO:0006928)	668	70	35.36	+	1.98	2.38e-07	4.63e-05
wing disc development (GO:0035220)	373	39	19.74	+	1.98	0.000134	0.0105
epithelial tube morphogenesis (GO:0060562)	455	47	24.08	+	1.95	3.97e-05	0.00368
tube development (GO:0035295)	691	70	36.57	+	1.91	8.64e-07	0.000132
imaginal disc-derived appendage development (GO:0048737)	326	33	17.25	+	1.91	0.000823	0.0445
instar larval or pupal development (GO:0002165)	537	54	28.42	+	1.9	1.92e-05	0.00194
appendage development (GO:0048736)	329	33	17.41	+	1.9	0.000894	0.0467
cell development (GO:0048468)	1272	126	67.33	+	1.87	4.63e-11	3.01e-08
animal organ development (GO:0048513)	1151	114	60.92	+	1.87	5.47e-10	2.13e-07
regulation of developmental process (GO:0050793)	659	65	34.88	+	1.86	4.6e-06	0.000639
system development (GO:0048731)	1634	161	86.49	+	1.86	4.97e-14	7.74e-11
post-embryonic development (GO:0009791)	609	60	32.23	+	1.86	1.13e-05	0.00124
tube morphogenesis (GO:0035239)	498	49	26.36	+	1.86	8.4e-05	0.00703
sensory organ development (GO:0007423)	450	44	23.82	+	1.85	0.000215	0.0155
anatomical structure morphogenesis (GO:0009653)	1444	141	76.43	+	1.84	7.75e-12	1.01e-08
epithelium development (GO:0060429)	923	89	48.85	+	1.82	1.96e-07	4.12e-05
tissue development (GO:0009888)	1011	97	53.51	+	1.81	5.86e-08	1.38e-05
positive regulation of cell communication (GO:0010647)	433	41	22.92	+	1.79	0.00081	0.0444
positive regulation of signaling (GO:0023056)	433	41	22.92	+	1.79	0.00081	0.0441
response to abiotic stimulus (GO:0009628)	413	39	21.86	+	1.78	0.000943	0.0486
cell differentiation (GO:0030154)	1575	148	83.36	+	1.78	2.13e-11	2.07e-08
cellular developmental process (GO:0048869)	1587	149	84	+	1.77	2.3e-11	1.99e-08
response to chemical (GO:0042221)	1060	97	56.1	+	1.73	5.05e-07	8.74e-05
regulation of cell communication (GO:0010646)	871	79	46.1	+	1.71	1.01e-05	0.00119
regulation of signaling (GO:0023051)	871	79	46.1	+	1.71	1.01e-05	0.00117
embryo development (GO:0009790)	499	45	26.41	+	1.7	0.000915	0.0475
regulation of signal transduction (GO:0009966)	745	67	39.43	+	1.7	6.32e-05	0.00546
cell communication (GO:0007154)	1217	109	64.41	+	1.69	2.16e-07	4.43e-05
signaling (GO:0023052)	1182	104	62.56	+	1.66	8.93e-07	0.000134
signal transduction (GO:0007165)	943	82	49.91	+	1.64	2.18e-05	0.00217
regulation of biological quality (GO:0065008)	1347	117	71.3	+	1.64	2.76e-07	5.24e-05
multicellular organism development (GO:0007275)	2250	192	119.09	+	1.61	3e-11	2.12e-08
response to external stimulus (GO:0009605)	918	78	48.59	+	1.61	8.45e-05	0.007
anatomical structure development (GO:0048856)	2600	212	137.61	+	1.54	9.45e-11	5.25e-08
regulation of response to stimulus (GO:0048583)	935	76	49.49	+	1.54	0.000422	0.0272
positive regulation of cellular process (GO:0048522)	1543	124	81.67	+	1.52	5.44e-06	0.000731
multicellular organismal reproductive process (GO:0048609)	1026	82	54.3	+	1.51	0.000335	0.0225
developmental process (GO:0032502)	2732	218	144.6	+	1.51	3.67e-10	1.51e-07
multi-organism reproductive process (GO:0044703)	1034	82	54.73	+	1.5	0.000452	0.0282
sexual reproduction (GO:0019953)	1034	82	54.73	+	1.5	0.000452	0.028
multi-organism process (GO:0051704)	1035	82	54.78	+	1.5	0.000457	0.028
response to stimulus (GO:0050896)	2477	196	131.1	+	1.49	8.29e-09	2.23e-06
reproductive process (GO:0022414)	1165	91	61.66	+	1.48	0.000328	0.0222
cellular response to stimulus (GO:0051716)	1435	112	75.95	+	1.47	5.93e-05	0.00525
positive regulation of biological process (GO:0048518)	1671	129	88.44	+	1.46	2.4e-05	0.00234
multicellular organismal process (GO:0032501)	3453	262	182.76	+	1.43	2.34e-10	1.07e-07
regulation of cellular process (GO:0050794)	3694	270	195.52	+	1.38	4.63e-09	1.38e-06
biological regulation (GO:0065007)	4420	320	233.95	+	1.37	1.01e-10	5.22e-08
regulation of biological process (GO:0050789)	3961	285	209.65	+	1.36	5.8e-09	1.61e-06
cellular process (GO:0009987)	7199	428	381.03	+	1.12	0.000713	0.0405

### Sheet: C. Cocaine
Analysis Type:	PANTHER Overrepresentation Test (Released 20200728)
Annotation Version and Release Date:	GO Ontology database DOI: 10.5281/zenodo.4081749 Released 2020-10-09
Analyzed List:	Client Text Box Input (Drosophila melanogaster)
Reference List:	Drosophila melanogaster (all genes in database)
Test Type:	FISHER
Correction:	FDR
GO biological process complete	Drosophila melanogaster - REFLIST (13781)	Observed # of genes	Expected # of genes	Over/under	Fold Enrichment	Raw P-value	FDR
cellular response to organic cyclic compound (GO:0071407)	37	5	0.53	+	9.38	0.000305	0.044
muscle organ development (GO:0007517)	75	7	1.08	+	6.48	0.000162	0.0316
regulation of membrane potential (GO:0042391)	84	7	1.21	+	5.78	0.00031	0.0439
negative regulation of nervous system development (GO:0051961)	86	7	1.24	+	5.65	0.000355	0.0484
imaginal disc pattern formation (GO:0007447)	111	8	1.6	+	5	0.000294	0.044
negative regulation of developmental process (GO:0051093)	199	13	2.87	+	4.53	1.05e-05	0.00328
regulation of mRNA metabolic process (GO:1903311)	139	9	2	+	4.49	0.000263	0.0401
embryonic morphogenesis (GO:0048598)	235	12	3.39	+	3.54	0.000216	0.0374
imaginal disc-derived appendage development (GO:0048737)	326	16	4.7	+	3.41	3.05e-05	0.00913
imaginal disc-derived wing morphogenesis (GO:0007476)	265	13	3.82	+	3.4	0.000173	0.032
appendage development (GO:0048736)	329	16	4.74	+	3.38	3.39e-05	0.00943
regulation of multicellular organismal development (GO:2000026)	273	13	3.93	+	3.3	0.000228	0.0378
regulation of cell differentiation (GO:0045595)	274	13	3.95	+	3.29	0.000236	0.0375
imaginal disc-derived appendage morphogenesis (GO:0035114)	319	15	4.6	+	3.26	8.61e-05	0.0203
wing disc morphogenesis (GO:0007472)	277	13	3.99	+	3.26	0.000261	0.0406
appendage morphogenesis (GO:0035107)	321	15	4.63	+	3.24	9.2e-05	0.0205
regulation of developmental process (GO:0050793)	659	30	9.5	+	3.16	3.99e-08	5.18e-05
cell-cell signaling (GO:0007267)	309	14	4.45	+	3.14	0.000215	0.038
post-embryonic appendage morphogenesis (GO:0035120)	310	14	4.47	+	3.13	0.000222	0.0375
wing disc development (GO:0035220)	373	16	5.37	+	2.98	0.000139	0.0293
locomotion (GO:0040011)	599	24	8.63	+	2.78	8.57e-06	0.00278
nervous system development (GO:0007399)	1005	40	14.48	+	2.76	6.13e-09	2.38e-05
metamorphosis (GO:0007552)	457	18	6.58	+	2.73	0.00015	0.0299
animal organ morphogenesis (GO:0009887)	711	28	10.24	+	2.73	1.95e-06	0.000759
neuron differentiation (GO:0030182)	686	27	9.88	+	2.73	3.07e-06	0.00108
regulation of multicellular organismal process (GO:0051239)	565	22	8.14	+	2.7	3.17e-05	0.00915
behavior (GO:0007610)	514	20	7.41	+	2.7	7.47e-05	0.0182
morphogenesis of an epithelium (GO:0002009)	571	22	8.23	+	2.67	3.7e-05	0.00993
neurogenesis (GO:0022008)	837	32	12.06	+	2.65	6.13e-07	0.000434
post-embryonic animal morphogenesis (GO:0009886)	446	17	6.43	+	2.65	0.000331	0.046
embryo development (GO:0009790)	499	19	7.19	+	2.64	0.000149	0.0305
generation of neurons (GO:0048699)	792	30	11.41	+	2.63	1.74e-06	0.000751
animal organ development (GO:0048513)	1151	43	16.58	+	2.59	9.05e-09	1.76e-05
tissue morphogenesis (GO:0048729)	589	22	8.49	+	2.59	5.78e-05	0.015
anatomical structure morphogenesis (GO:0009653)	1444	50	20.81	+	2.4	4.92e-09	3.83e-05
tissue development (GO:0009888)	1011	35	14.57	+	2.4	1.76e-06	0.000721
movement of cell or subcellular component (GO:0006928)	668	23	9.63	+	2.39	0.000167	0.0317
tube development (GO:0035295)	691	23	9.96	+	2.31	0.000234	0.0379
system development (GO:0048731)	1634	54	23.54	+	2.29	7.4e-09	1.92e-05
cell development (GO:0048468)	1272	42	18.33	+	2.29	4.53e-07	0.000392
signaling (GO:0023052)	1182	39	17.03	+	2.29	1.38e-06	0.000717
cell communication (GO:0007154)	1217	40	17.54	+	2.28	1.03e-06	0.000616
epithelium development (GO:0060429)	923	29	13.3	+	2.18	8.98e-05	0.0206
signal transduction (GO:0007165)	943	29	13.59	+	2.13	0.000183	0.0332
cell differentiation (GO:0030154)	1575	48	22.69	+	2.12	5.47e-07	0.000426
cellular developmental process (GO:0048869)	1587	48	22.87	+	2.1	9.74e-07	0.000632
negative regulation of cellular process (GO:0048523)	1263	36	18.2	+	1.98	0.000101	0.0218
multicellular organism development (GO:0007275)	2250	63	32.42	+	1.94	1.18e-07	0.000114
negative regulation of biological process (GO:0048519)	1447	40	20.85	+	1.92	6.38e-05	0.016
anatomical structure development (GO:0048856)	2600	71	37.46	+	1.9	2.8e-08	4.36e-05
regulation of biological quality (GO:0065008)	1347	36	19.41	+	1.85	0.000294	0.0432
developmental process (GO:0032502)	2732	72	39.36	+	1.83	9.02e-08	0.0001
multicellular organismal process (GO:0032501)	3453	81	49.75	+	1.63	1.45e-06	0.000707
regulation of cellular process (GO:0050794)	3694	85	53.23	+	1.6	1.6e-06	0.000733
regulation of biological process (GO:0050789)	3961	88	57.07	+	1.54	4.03e-06	0.00136
biological regulation (GO:0065007)	4420	97	63.69	+	1.52	1.2e-06	0.000667
cellular process (GO:0009987)	7199	137	103.73	+	1.32	2.78e-06	0.00103

### Sheet: D. Female METH
Analysis Type:	PANTHER Overrepresentation Test (Released 20200728)
Annotation Version and Release Date:	GO Ontology database DOI: 10.5281/zenodo.4081749 Released 2020-10-09
Analyzed List:	Client Text Box Input (Drosophila melanogaster)
Reference List:	Drosophila melanogaster (all genes in database)
Test Type:	FISHER
Correction:	FDR
GO biological process complete	Drosophila melanogaster - REFLIST (13781)	Observed # of genes	Expected # of genes	Over/under	Fold Enrichment	Raw P-value	FDR
taxis (GO:0042330)	321	13	2.65	+	4.91	3.38e-06	0.0131
cell morphogenesis (GO:0000902)	494	15	4.08	+	3.68	1.68e-05	0.0327
neuron differentiation (GO:0030182)	686	18	5.66	+	3.18	1.56e-05	0.0405
generation of neurons (GO:0048699)	792	19	6.54	+	2.91	2.99e-05	0.0332
nervous system development (GO:0007399)	1005	24	8.3	+	2.89	2.38e-06	0.0185
neurogenesis (GO:0022008)	837	19	6.91	+	2.75	6.21e-05	0.0484
regulation of biological quality (GO:0065008)	1347	27	11.12	+	2.43	1.93e-05	0.03
system development (GO:0048731)	1634	30	13.49	+	2.22	2.75e-05	0.0356
response to stimulus (GO:0050896)	2477	39	20.45	+	1.91	3.84e-05	0.0332
multicellular organismal process (GO:0032501)	3453	49	28.5	+	1.72	3.02e-05	0.0294

### Sheet: E. Male METH
Analysis Type:	PANTHER Overrepresentation Test (Released 20200728)
Annotation Version and Release Date:	GO Ontology database DOI: 10.5281/zenodo.4081749 Released 2020-10-09
Analyzed List:	Client Text Box Input (Drosophila melanogaster)
Reference List:	Drosophila melanogaster (all genes in database)
Test Type:	FISHER
Correction:	FDR
GO biological process complete	Drosophila melanogaster - REFLIST (13781)	Observed # of genes	Expected # of genes	Over/under	Fold Enrichment	Raw P-value	FDR
larval visceral muscle development (GO:0007523)	9	6	0.41	+	14.59	2.42e-05	0.00325
visceral muscle development (GO:0007522)	15	6	0.69	+	8.75	0.00021	0.0195
cyclic nucleotide metabolic process (GO:0009187)	30	8	1.37	+	5.84	0.000194	0.0184
synaptic target recognition (GO:0008039)	49	11	2.24	+	4.91	4.93e-05	0.00619
muscle organ development (GO:0007517)	75	15	3.43	+	4.38	7.46e-06	0.00126
cell-cell adhesion (GO:0098609)	104	20	4.75	+	4.21	4.02e-07	0.000136
cell-cell adhesion via plasma-membrane adhesion molecules (GO:0098742)	70	12	3.2	+	3.75	0.000219	0.0201
renal system development (GO:0072001)	74	12	3.38	+	3.55	0.000345	0.0286
urogenital system development (GO:0001655)	74	12	3.38	+	3.55	0.000345	0.0283
stem cell differentiation (GO:0048863)	74	12	3.38	+	3.55	0.000345	0.028
long-term memory (GO:0007616)	74	12	3.38	+	3.55	0.000345	0.0277
memory (GO:0007613)	120	19	5.48	+	3.47	9.77e-06	0.00152
actomyosin structure organization (GO:0031032)	84	13	3.84	+	3.39	0.000297	0.0249
neuron fate commitment (GO:0048663)	88	13	4.02	+	3.23	0.000443	0.0332
neuron recognition (GO:0008038)	114	16	5.21	+	3.07	0.000172	0.0172
cell adhesion (GO:0007155)	172	24	7.86	+	3.05	4.92e-06	0.000934
regulation of Wnt signaling pathway (GO:0030111)	101	14	4.61	+	3.03	0.000483	0.0352
cell recognition (GO:0008037)	117	16	5.35	+	2.99	0.000225	0.0201
cognition (GO:0050890)	161	22	7.36	+	2.99	1.63e-05	0.0023
learning or memory (GO:0007611)	161	22	7.36	+	2.99	1.63e-05	0.00226
biological adhesion (GO:0022610)	180	24	8.22	+	2.92	9.83e-06	0.0015
compound eye photoreceptor cell differentiation (GO:0001751)	170	20	7.77	+	2.57	0.000248	0.0217
adult behavior (GO:0030534)	156	18	7.13	+	2.53	0.000613	0.0404
eye photoreceptor cell differentiation (GO:0001754)	174	20	7.95	+	2.52	0.000489	0.0352
axonogenesis (GO:0007409)	291	33	13.3	+	2.48	5.99e-06	0.00104
behavior (GO:0007610)	514	58	23.48	+	2.47	1.85e-09	1.44e-06
axon development (GO:0061564)	302	34	13.8	+	2.46	4.88e-06	0.00095
muscle structure development (GO:0061061)	197	22	9	+	2.44	0.000295	0.025
neuron projection guidance (GO:0097485)	252	28	11.51	+	2.43	4.27e-05	0.00544
neuron projection morphogenesis (GO:0048812)	387	43	17.68	+	2.43	4.22e-07	0.000137
chemotaxis (GO:0006935)	261	29	11.92	+	2.43	3.09e-05	0.00407
axon guidance (GO:0007411)	244	27	11.15	+	2.42	6.24e-05	0.00747
cell projection morphogenesis (GO:0048858)	389	43	17.77	+	2.42	4.64e-07	0.000144
plasma membrane bounded cell projection morphogenesis (GO:0120039)	389	43	17.77	+	2.42	4.64e-07	0.000139
synaptic signaling (GO:0099536)	229	25	10.46	+	2.39	0.000141	0.0148
trans-synaptic signaling (GO:0099537)	220	24	10.05	+	2.39	0.000195	0.0183
cell part morphogenesis (GO:0032990)	397	43	18.14	+	2.37	7.02e-07	0.000195
cell migration (GO:0016477)	268	29	12.24	+	2.37	6.7e-05	0.0079
neuron differentiation (GO:0030182)	686	74	31.34	+	2.36	6.06e-11	1.18e-07
neuron development (GO:0048666)	541	58	24.72	+	2.35	1.52e-08	7.89e-06
neuron projection development (GO:0031175)	412	44	18.82	+	2.34	9.46e-07	0.000238
cell morphogenesis involved in neuron differentiation (GO:0048667)	384	41	17.54	+	2.34	2.61e-06	0.000549
chemical synaptic transmission (GO:0007268)	218	23	9.96	+	2.31	0.000607	0.0408
anterograde trans-synaptic signaling (GO:0098916)	218	23	9.96	+	2.31	0.000607	0.0404
cell junction organization (GO:0034330)	241	25	11.01	+	2.27	0.000349	0.0278
cell morphogenesis (GO:0000902)	494	51	22.57	+	2.26	2.81e-07	9.94e-05
taxis (GO:0042330)	321	33	14.67	+	2.25	5.19e-05	0.00631
regulation of cell death (GO:0010941)	244	25	11.15	+	2.24	0.000389	0.0297
generation of neurons (GO:0048699)	792	81	36.19	+	2.24	9.86e-11	1.53e-07
embryonic morphogenesis (GO:0048598)	235	24	10.74	+	2.24	0.000543	0.0378
locomotion (GO:0040011)	599	61	27.37	+	2.23	2.56e-08	1.24e-05
neurogenesis (GO:0022008)	837	85	38.24	+	2.22	3.43e-11	2.67e-07
cell-cell signaling (GO:0007267)	309	31	14.12	+	2.2	0.00012	0.0136
cellular component morphogenesis (GO:0032989)	521	52	23.8	+	2.18	5.68e-07	0.000164
cell fate commitment (GO:0045165)	301	30	13.75	+	2.18	0.000173	0.017
compound eye morphogenesis (GO:0001745)	272	27	12.43	+	2.17	0.000448	0.0332
regulation of growth (GO:0040008)	304	30	13.89	+	2.16	0.00019	0.0183
cell morphogenesis involved in differentiation (GO:0000904)	427	42	19.51	+	2.15	9.38e-06	0.00152
cell motility (GO:0048870)	317	31	14.48	+	2.14	0.00016	0.0164
imaginal disc development (GO:0007444)	540	52	24.67	+	2.11	1.54e-06	0.000342
sensory organ morphogenesis (GO:0090596)	281	27	12.84	+	2.1	0.000578	0.0395
eye morphogenesis (GO:0048592)	281	27	12.84	+	2.1	0.000578	0.0391
localization of cell (GO:0051674)	323	31	14.76	+	2.1	0.000288	0.0246
regulation of multicellular organismal process (GO:0051239)	565	54	25.81	+	2.09	1.51e-06	0.000345
nervous system development (GO:0007399)	1005	96	45.92	+	2.09	5.21e-11	1.35e-07
post-embryonic animal organ morphogenesis (GO:0048563)	383	36	17.5	+	2.06	0.000129	0.0139
imaginal disc morphogenesis (GO:0007560)	383	36	17.5	+	2.06	0.000129	0.0137
compound eye development (GO:0048749)	343	32	15.67	+	2.04	0.000283	0.0245
animal organ morphogenesis (GO:0009887)	711	66	32.48	+	2.03	1.79e-07	6.65e-05
eye development (GO:0001654)	359	33	16.4	+	2.01	0.000359	0.0282
visual system development (GO:0150063)	359	33	16.4	+	2.01	0.000359	0.028
sensory system development (GO:0048880)	359	33	16.4	+	2.01	0.000359	0.0277
instar larval or pupal morphogenesis (GO:0048707)	431	39	19.69	+	1.98	0.000123	0.0136
metamorphosis (GO:0007552)	457	41	20.88	+	1.96	0.000117	0.0134
post-embryonic animal morphogenesis (GO:0009886)	446	40	20.38	+	1.96	0.000107	0.0125
post-embryonic animal organ development (GO:0048569)	448	40	20.47	+	1.95	0.000161	0.0163
cell projection organization (GO:0030030)	621	55	28.37	+	1.94	7.48e-06	0.00124
plasma membrane bounded cell projection organization (GO:0120036)	610	54	27.87	+	1.94	9.61e-06	0.00153
movement of cell or subcellular component (GO:0006928)	668	59	30.52	+	1.93	3.88e-06	0.000774
tube development (GO:0035295)	691	60	31.57	+	1.9	5.45e-06	0.000986
tissue morphogenesis (GO:0048729)	589	51	26.91	+	1.9	3.98e-05	0.00517
morphogenesis of an epithelium (GO:0002009)	571	49	26.09	+	1.88	5.15e-05	0.00636
epithelial tube morphogenesis (GO:0060562)	455	39	20.79	+	1.88	0.000436	0.0329
positive regulation of cell communication (GO:0010647)	433	37	19.78	+	1.87	0.000509	0.0363
positive regulation of signaling (GO:0023056)	433	37	19.78	+	1.87	0.000509	0.036
regulation of developmental process (GO:0050793)	659	56	30.11	+	1.86	2e-05	0.00273
regulation of cell communication (GO:0010646)	871	74	39.79	+	1.86	8.87e-07	0.000238
regulation of signaling (GO:0023051)	871	74	39.79	+	1.86	8.87e-07	0.00023
cell development (GO:0048468)	1272	107	58.12	+	1.84	2.62e-09	1.85e-06
instar larval or pupal development (GO:0002165)	537	45	24.53	+	1.83	0.000247	0.0219
regulation of signal transduction (GO:0009966)	745	62	34.04	+	1.82	1.21e-05	0.00178
system development (GO:0048731)	1634	135	74.65	+	1.81	4.17e-11	1.62e-07
animal organ development (GO:0048513)	1151	95	52.59	+	1.81	5.98e-08	2.59e-05
tube morphogenesis (GO:0035239)	498	41	22.75	+	1.8	0.000527	0.0369
post-embryonic development (GO:0009791)	609	50	27.82	+	1.8	0.000127	0.0139
cell differentiation (GO:0030154)	1575	128	71.96	+	1.78	4.03e-10	5.22e-07
tissue development (GO:0009888)	1011	82	46.19	+	1.78	1.04e-06	0.000252
anatomical structure morphogenesis (GO:0009653)	1444	117	65.97	+	1.77	3.69e-09	2.39e-06
cellular developmental process (GO:0048869)	1587	128	72.51	+	1.77	6.85e-10	7.61e-07
epithelium development (GO:0060429)	923	74	42.17	+	1.75	5.85e-06	0.00104
cell communication (GO:0007154)	1217	93	55.6	+	1.67	2.41e-06	0.000522
response to chemical (GO:0042221)	1060	81	48.43	+	1.67	1.08e-05	0.00161
signaling (GO:0023052)	1182	90	54	+	1.67	3.73e-06	0.000764
regulation of response to stimulus (GO:0048583)	935	69	42.72	+	1.62	0.000156	0.0162
signal transduction (GO:0007165)	943	69	43.08	+	1.6	0.000222	0.0201
multicellular organism development (GO:0007275)	2250	164	102.8	+	1.6	1.53e-09	1.49e-06
positive regulation of cellular process (GO:0048522)	1543	110	70.5	+	1.56	5.03e-06	0.000933
anatomical structure development (GO:0048856)	2600	183	118.79	+	1.54	1.68e-09	1.46e-06
positive regulation of biological process (GO:0048518)	1671	115	76.35	+	1.51	1.38e-05	0.00199
developmental process (GO:0032502)	2732	188	124.82	+	1.51	4.67e-09	2.79e-06
reproductive process (GO:0022414)	1165	80	53.23	+	1.5	0.000468	0.0344
regulation of biological quality (GO:0065008)	1347	92	61.54	+	1.49	0.000174	0.0169
response to stimulus (GO:0050896)	2477	163	113.17	+	1.44	1.5e-06	0.000353
cellular response to stimulus (GO:0051716)	1435	94	65.56	+	1.43	0.000561	0.0387
multicellular organismal process (GO:0032501)	3453	219	157.76	+	1.39	1.14e-07	4.44e-05
regulation of cellular process (GO:0050794)	3694	233	168.77	+	1.38	4.68e-08	2.14e-05
regulation of biological process (GO:0050789)	3961	246	180.97	+	1.36	6.74e-08	2.76e-05
biological regulation (GO:0065007)	4420	272	201.94	+	1.35	1.39e-08	7.74e-06

### Sheet: F. Female Cocaine
Analysis Type:	PANTHER Overrepresentation Test (Released 20200728)
Annotation Version and Release Date:	GO Ontology database DOI: 10.5281/zenodo.4081749 Released 2020-10-09
Analyzed List:	Client Text Box Input (Drosophila melanogaster)
Reference List:	Drosophila melanogaster (all genes in database)
Test Type:	FISHER
Correction:	FDR
GO biological process complete	Drosophila melanogaster - REFLIST (13781)	Observed # of genes	Expected # of genes	Over/under	Fold Enrichment	Raw P-value	FDR
regulation of developmental process (GO:0050793)	659	23	7.59	+	3.03	2.78e-06	0.0108
animal organ development (GO:0048513)	1151	31	13.25	+	2.34	9.39e-06	0.0244
anatomical structure morphogenesis (GO:0009653)	1444	38	16.62	+	2.29	1.44e-06	0.0112
cell development (GO:0048468)	1272	33	14.64	+	2.25	1.17e-05	0.0229
signaling (GO:0023052)	1182	30	13.61	+	2.2	4.56e-05	0.0395
cell communication (GO:0007154)	1217	30	14.01	+	2.14	6.9e-05	0.0488
cell differentiation (GO:0030154)	1575	37	18.13	+	2.04	2.6e-05	0.0338
cellular developmental process (GO:0048869)	1587	37	18.27	+	2.03	2.91e-05	0.0323
system development (GO:0048731)	1634	37	18.81	+	1.97	6.11e-05	0.0476
anatomical structure development (GO:0048856)	2600	52	29.93	+	1.74	3.73e-05	0.0363
cellular process (GO:0009987)	7199	110	82.88	+	1.33	1.96e-05	0.0304

### Sheet: G. Male Cocaine
Analysis Type:	PANTHER Overrepresentation Test (Released 20200728)
Annotation Version and Release Date:	GO Ontology database DOI: 10.5281/zenodo.4081749 Released 2020-10-09
Analyzed List:	Client Text Box Input (Drosophila melanogaster)
Reference List:	Drosophila melanogaster (all genes in database)
Test Type:	FISHER
Correction:	FDR
GO biological process complete	Drosophila melanogaster - REFLIST (13781)	Observed # of genes	Expected # of genes	Over/under	Fold Enrichment	Raw P-value	FDR
nervous system development (GO:0007399)	1005	15	3.13	+	4.79	1.95e-07	0.00152
generation of neurons (GO:0048699)	792	11	2.47	+	4.46	2.41e-05	0.0268
neurogenesis (GO:0022008)	837	11	2.61	+	4.22	3.99e-05	0.0345
animal organ development (GO:0048513)	1151	13	3.58	+	3.63	3.26e-05	0.0317
system development (GO:0048731)	1634	18	5.09	+	3.54	6.94e-07	0.0027
multicellular organism development (GO:0007275)	2250	21	7.01	+	3	7.77e-07	0.00202
anatomical structure development (GO:0048856)	2600	21	8.09	+	2.59	8.49e-06	0.0165
developmental process (GO:0032502)	2732	21	8.51	+	2.47	1.88e-05	0.0292
multicellular organismal process (GO:0032501)	3453	24	10.75	+	2.23	2.05e-05	0.0266
