## Supplementary material for "Genetic Basis of Variation in Cocaine and Methamphetamine Consumption in Outbred Populations of *Drosophila melanogaster*": Dataset S9

### Sheet: A. SxG (METH)
Y = μ + S + G + SxG + ε
Eip75B		Df	Sum Sq	Mean Sq	F value	Pr(>F)
	Genotype	1	1.2	1.17	0.208	0.649
	Sex	1	149.5	149.49	26.669	7.46e-07	***
	Genotype:Sex	1	4.8	4.84	0.863	0.354
	Residuals	152	852	5.61
	---
sim		Df	Sum Sq	Mean Sq	F value	Pr(>F)
	Genotype	1	2.3	2.253	0.45	0.5034
	Sex	1	30.7	30.733	6.14	0.0143	*
	Genotype:Sex	1	20	20.022	4	0.0473	*
	Residuals	150	750.8	5.006
	---
CG9328		Df	Sum Sq	Mean Sq	F value	Pr(>F)
	Genotype	1	121.1	121.13	16.718	7.03e-05	***
	Sex	1	5.6	5.6	0.772	0.38094
	Genotype:Sex	1	49.7	49.75	6.866	0.00969	**
	Residuals	151	1094.1	7.25
	---
path		Df	Sum Sq	Mean Sq	F value	Pr(>F)
	Genotype	1	80.2	80.2	8.529	0.00403	**
	Sex	1	17	17.02	1.81	0.18049
	Genotype:Sex	1	0.1	0.12	0.013	0.90966
	Residuals	151	1419.8	9.4
	---
arr		Df	Sum Sq	Mean Sq	F value	Pr(>F)
	Genotype	1	134.3	134.28	11.052	0.00112	**
	Sex	1	17.5	17.5	1.44	0.23202
	Genotype:Sex	1	18.2	18.16	1.495	0.2234
	Residuals	148	1798.2	12.15
	---
kuz		Df	Sum Sq	Mean Sq	F value	Pr(>F)
	Genotype	1	94.8	94.79	14.982	0.000161	***
	Sex	1	0.2	0.15	0.024	0.876495
	Genotype:Sex	1	7.9	7.85	1.241	0.26697
	Residuals	152	961.6	6.33
	---
hoe1		Df	Sum Sq	Mean Sq	F value	Pr(>F)
	Genotype	1	32.4	32.4	3.989	0.04755	*
	Sex	1	22.9	22.85	2.814	0.09549
	Genotype:Sex	1	62.7	62.7	7.72	0.00614	**
	Residuals	155	1258.9	8.12
	---
Pvr		Df	Sum Sq	Mean Sq	F value	Pr(>F)
	Genotype	1	5.1	5.14	1.498	0.222842
	Sex	1	59.2	59.21	17.256	5.43e-05	***
	Genotype:Sex	1	39.7	39.73	11.58	0.000853	***
	Residuals	152	521.5	3.43
	---
CG11619		Df	Sum Sq	Mean Sq	F value	Pr(>F)
	Genotype	1	0	0	0	0.994
	Sex	1	65.3	65.34	17.49	4.92e-05	***
	Genotype:Sex	1	34.8	34.79	9.31	0.0027	**
	Residuals	149	556.7	3.74
	---
DIP-zeta		Df	Sum Sq	Mean Sq	F value	Pr(>F)
	Genotype	1	1.3	1.25	0.24	0.6249
	Sex	1	1.7	1.689	0.324	0.5698
	Genotype:Sex	1	18.5	18.46	3.545	0.0616
	Residuals	151	786.2	5.207
	---
sima		Df	Sum Sq	Mean Sq	F value	Pr(>F)
	Genotype	1	2.6	2.555	0.383	0.537
	Sex	1	1.3	1.271	0.191	0.663
	Genotype:Sex	1	3.7	3.693	0.554	0.458
	Residuals	149	994	6.671
	---
Cip4		Df	Sum Sq	Mean Sq	F value	Pr(>F)
	Genotype	1	48.9	48.87	8.349	0.00444	**
	Sex	1	58.1	58.05	9.918	0.00198	**
	Genotype:Sex	1	0.4	0.4	0.068	0.79492
	Residuals	149	872.2	5.85
	---
Pax		Df	Sum Sq	Mean Sq	F value	Pr(>F)
	Genotype	1	64.5	64.53	10.761	0.00129	**
	Sex	1	118.2	118.22	19.716	1.72e-05	***
	Genotype:Sex	1	6.3	6.32	1.054	0.30619
	Residuals	152	911.5	6
	---
qless		Df	Sum Sq	Mean Sq	F value	Pr(>F)
	Genotype	1	0.4	0.37	0.058	0.8103
	Sex	1	4.5	4.47	0.708	0.4015
	Genotype:Sex	1	37.6	37.62	5.957	0.0158	*
	Residuals	152	959.9	6.31
	---
pum		Df	Sum Sq	Mean Sq	F value	Pr(>F)
	Genotype	1	90.9	90.9	17.301	5.25e-05	***
	Sex	1	30.1	30.1	5.729	0.0179	*
	Genotype:Sex	1	6.6	6.64	1.264	0.2626
	Residuals	156	819.6	5.25
	---
Mob2		Df	Sum Sq	Mean Sq	F value	Pr(>F)
	Genotype	1	7.3	7.31	0.983	0.32311
	Sex	1	67.3	67.34	9.051	0.00306	**
	Genotype:Sex	1	0	0.02	0.003	0.95846
	Residuals	156	1160.7	7.44
	---
Tusp		Df	Sum Sq	Mean Sq	F value	Pr(>F)
	Genotype	1	65.5	65.47	13.293	0.000364	***
	Sex	1	70.7	70.71	14.358	0.000216	***
	Genotype:Sex	1	0.2	0.16	0.033	0.856906
	Residuals	154	758.4	4.92
	---
RagA-B		Df	Sum Sq	Mean Sq	F value	Pr(>F)
	Genotype	1	1.8	1.85	0.32	0.572
	Sex	1	3	2.97	0.514	0.474
	Genotype:Sex	1	98.8	98.77	17.115	5.8e-05	***
	Residuals	152	877.2	5.77
	---

### Sheet: B. SxG (Cocaine)
Y = μ + S + G + SxG + ε
Nipped-A		Df	Sum Sq	Mean Sq	F value	Pr(>F)
	Genotype	1	484	484	27.852	4.54e-07	***
	Sex	1	97.6	97.6	5.616	0.0191	*
	Genotype:Sex	1	438.9	438.9	25.256	1.42e-06	***
	Residuals	149	2589.3	17.4
	---
nito		Df	Sum Sq	Mean Sq	F value	Pr(>F)
	Genotype	1	5	5.02	0.84	0.360755
	Sex	1	2.7	2.66	0.445	0.505764
	Genotype:Sex	1	80.3	80.28	13.429	0.000341	***
	Residuals	153	914.7	5.98
	---
arr		Df	Sum Sq	Mean Sq	F value	Pr(>F)
	Genotype	1	4.1	4.12	0.517	0.4732
	Sex	1	10.6	10.62	1.333	0.2501
	Genotype:Sex	1	54	54	6.778	0.0101	*
	Residuals	151	1202.9	7.97
	---
Cip4		Df	Sum Sq	Mean Sq	F value	Pr(>F)
	Genotype	1	3.88	3.885	2.631	0.1069
	Sex	1	24.63	24.627	16.676	7.12e-05	***
	Genotype:Sex	1	6.07	6.068	4.109	0.0444	*
	Residuals	153	225.95	1.477
	---
Pum		Df	Sum Sq	Mean Sq	F value	Pr(>F)
	Genotype	1	0	0.035	0.009	0.926
	Sex	1	0.1	0.068	0.017	0.897
	Genotype:Sex	1	4.6	4.589	1.144	0.286
	Residuals	152	609.5	4.01
	---
Mob2		Df	Sum Sq	Mean Sq	F value	Pr(>F)
	Genotype	1	0	0.0362	0.015	0.904
	Sex	1	0.5	0.5171	0.207	0.65
	Genotype:Sex	1	2.9	2.8526	1.143	0.287
	Residuals	152	379.2	2.495
	---
slo		Df	Sum Sq	Mean Sq	F value	Pr(>F)
	Genotype	1	2.82	2.816	1.882	0.1721
	Sex	1	0.64	0.642	0.429	0.5134
	Genotype:Sex	1	5.82	5.822	3.893	0.0503
	Residuals	151	225.86	1.496
	---
CG2543		Df	Sum Sq	Mean Sq	F value	Pr(>F)
	Genotype	1	0.1	0.0916	0.035	0.851
	Sex	1	0	0.0207	0.008	0.929
	Genotype:Sex	1	2.1	2.1364	0.825	0.365
	Residuals	151	390.9	2.5887
	---

### Sheet: C. SxG (Sucrose)
Y = μ + S + G + SxG + ε
Eip75B		Df	Sum Sq	Mean Sq	F value	Pr(>F)
	Genotype	1	261	261.04	20.154	1.42e-05	***
	Sex	1	38.1	38.08	2.94	0.0885
	Genotype:Sex	1	31.2	31.19	2.408	0.1228
	Residuals	150	1942.8	12.95
	---
sim		Df	Sum Sq	Mean Sq	F value	Pr(>F)
	Genotype	1	62.9	62.9	5.237	0.023493	*
	Sex	1	0.3	0.29	0.024	0.877733
	Genotype:Sex	1	149	149.03	12.408	0.000565	***
	Residuals	152	1825.7	12.01
	---
CG9328		Df	Sum Sq	Mean Sq	F value	Pr(>F)
	Genotype	1	143	142.96	7.42	0.007237	**
	Sex	1	278.2	278.24	14.442	0.000212	***
	Genotype:Sex	1	18.4	18.43	0.957	0.329672
	Residuals	146	2812.9	19.27
	---
Nipped-A		Df	Sum Sq	Mean Sq	F value	Pr(>F)
	Genotype	1	201	201.03	12.73	0.000484	***
	Sex	1	3.8	3.75	0.238	0.626547
	Genotype:Sex	1	18.8	18.83	1.193	0.27657
	Residuals	149	2353	15.79
	---
nito		Df	Sum Sq	Mean Sq	F value	Pr(>F)
	Genotype	1	24.9	24.899	2.085	0.151
	Sex	1	2	2.027	0.17	0.681
	Genotype:Sex	1	0.7	0.742	0.062	0.803
	Residuals	152	1815.6	11.945
	---
kuz		Df	Sum Sq	Mean Sq	F value	Pr(>F)
	Genotype	1	171.8	171.8	13.829	0.000283	***
	Sex	1	470.3	470.3	37.855	6.7e-09	***
	Genotype:Sex	1	63.4	63.4	5.101	0.025357	*
	Residuals	149	1851.2	12.4
	---
hoe1		Df	Sum Sq	Mean Sq	F value	Pr(>F)
	Genotype	1	79.4	79.36	5.883	0.0165	*
	Sex	1	313.9	313.85	23.268	3.41e-06	***
	Genotype:Sex	1	14.2	14.18	1.051	0.3068
	Residuals	151	2036.8	13.49
	---
Pvr		Df	Sum Sq	Mean Sq	F value	Pr(>F)
	Genotype	1	28.9	28.923	3.444	0.0654
	Sex	1	19.6	19.598	2.334	0.1286
	Genotype:Sex	1	19.5	19.53	2.326	0.1293
	Residuals	154	1293.2	8.398
	---
CG11619		Df	Sum Sq	Mean Sq	F value	Pr(>F)
	Genotype	1	0.2	0.177	0.018	0.893
	Sex	1	0.1	0.056	0.006	0.94
	Genotype:Sex	1	0.1	0.053	0.006	0.941
	Residuals	152	1466.9	9.651
	---
CG31637		Df	Sum Sq	Mean Sq	F value	Pr(>F)
	Genotype	1	15.8	15.78	1.39	0.24025
	Sex	1	3	2.98	0.262	0.60918
	Genotype:Sex	1	126.3	126.25	11.117	0.00107	**
	Residuals	154	1748.9	11.36
	---
sima		Df	Sum Sq	Mean Sq	F value	Pr(>F)
	Genotype	1	4.8	4.82	0.357	0.551
	Sex	1	112.8	112.77	8.361	0.0044	**
	Genotype:Sex	1	4.7	4.73	0.35	0.5547
	Residuals	152	2050.1	13.49
	---
slo		Df	Sum Sq	Mean Sq	F value	Pr(>F)
	Genotype	1	25.4	25.42	3.052	0.0827
	Sex	1	44.6	44.62	5.357	0.022	*
	Genotype:Sex	1	8.1	8.05	0.967	0.327
	Residuals	152	1266	8.33
	---

### Sheet: D. G (METH)
Y = μ + G + ε𝜀	Male							Female
Eip75B		Df	Sum Sq	Mean Sq	F value	Pr(>F)			Df	Sum Sq	Mean Sq	F value	Pr(>F)
	Genotype	1	0.48	0.4839	0.171	0.68		Genotype	1	5.9	5.885	0.708	0.403
	Residuals	75	212.18	2.8291				Residuals	77	639.8	8.309
	---							---
sim		Df	Sum Sq	Mean Sq	F value	Pr(>F)			Df	Sum Sq	Mean Sq	F value	Pr(>F)
	Genotype	1	4.75	4.75	1.836	0.18		Genotype	1	17.3	17.315	2.352	0.129
	Residuals	74	191.42	2.587				Residuals	76	559.4	7.361
	---							---
CG9328		Df	Sum Sq	Mean Sq	F value	Pr(>F)			Df	Sum Sq	Mean Sq	F value	Pr(>F)
	Genotype	1	8.1	8.123	1.352	0.249		Genotype	1	163.1	163.1	19.19	3.78e-05	***
	Residuals	76	456.7	6.009				Residuals	75	637.4	8.5
	---							---
path		Df	Sum Sq	Mean Sq	F value	Pr(>F)			Df	Sum Sq	Mean Sq	F value	Pr(>F)
	Genotype	1	37.1	37.07	3.458	0.0668		Genotype	1	42.7	42.75	5.3	0.0241	*
	Residuals	76	814.9	10.72				Residuals	75	604.9	8.07
	---							---
arr		Df	Sum Sq	Mean Sq	F value	Pr(>F)			Df	Sum Sq	Mean Sq	F value	Pr(>F)
	Genotype	1	126.2	126.21	12.31	0.000759	***	Genotype	1	24.9	24.9	1.759	0.189
	Residuals	76	779	10.25				Residuals	72	1019.3	14.16
	---							---
kuz		Df	Sum Sq	Mean Sq	F value	Pr(>F)			Df	Sum Sq	Mean Sq	F value	Pr(>F)
	Genotype	1	78	78.04	17.59	7.42e-05	***	Genotype	1	24.6	24.595	3.011	0.0867
	Residuals	75	332.7	4.44				Residuals	77	628.9	8.168
	---							---
hoe1		Df	Sum Sq	Mean Sq	F value	Pr(>F)			Df	Sum Sq	Mean Sq	F value	Pr(>F)
	Genotype	1	92.3	92.3	20.95	1.78e-05	***	Genotype	1	2.5	2.45	0.208	0.65
	Residuals	77	339.2	4.4				Residuals	78	919.8	11.79
	---							---
Pvr		Df	Sum Sq	Mean Sq	F value	Pr(>F)			Df	Sum Sq	Mean Sq	F value	Pr(>F)
	Genotype	1	35.9	35.88	7.066	0.00957	**	Genotype	1	8.55	8.554	4.793	0.0316	*
	Residuals	76	385.9	5.08				Residuals	76	135.63	1.785
	---							---
CG11619		Df	Sum Sq	Mean Sq	F value	Pr(>F)			Df	Sum Sq	Mean Sq	F value	Pr(>F)
	Genotype	1	17.5	17.457	3.716	0.0576		Genotype	1	17.33	17.335	6.338	0.014	*
	Residuals	76	357.1	4.698				Residuals	73	199.67	2.735
	---							---
CG31637		Df	Sum Sq	Mean Sq	F value	Pr(>F)			Df	Sum Sq	Mean Sq	F value	Pr(>F)
	Genotype	1	14.7	14.73	2.536	0.115		Genotype	1	5	5.034	1.095	0.299
	Residuals	76	441.6	5.81				Residuals	75	344.7	4.596
	---							---
sima		Df	Sum Sq	Mean Sq	F value	Pr(>F)			Df	Sum Sq	Mean Sq	F value	Pr(>F)
	Genotype	1	0	0.037	0.005	0.946		Genotype	1	6.2	6.189	1.191	0.279
	Residuals	77	620	8.052				Residuals	72	374	5.194
	---							---
Cip4		Df	Sum Sq	Mean Sq	F value	Pr(>F)			Df	Sum Sq	Mean Sq	F value	Pr(>F)
	Genotype	1	29.91	29.909	8.968	0.00371	**	Genotype	1	20.1	20.069	2.368	0.128
	Residuals	76	253.45	3.335				Residuals	73	618.7	8.476
	---							---
Pax		Df	Sum Sq	Mean Sq	F value	Pr(>F)			Df	Sum Sq	Mean Sq	F value	Pr(>F)
	Genotype	1	14.47	14.474	4.925	0.0294	*	Genotype	1	54.1	54.14	5.98	0.0168	*
	Residuals	76	223.33	2.939				Residuals	76	688.1	9.05
	---							---
qless		Df	Sum Sq	Mean Sq	F value	Pr(>F)			Df	Sum Sq	Mean Sq	F value	Pr(>F)
	Genotype	1	22.5	22.508	2.979	0.0884		Genotype	1	15.4	15.441	3.043	0.0851	.
	Residuals	76	574.2	7.556				Residuals	76	385.6	5.074
	---							---
Pum		Df	Sum Sq	Mean Sq	F value	Pr(>F)			Df	Sum Sq	Mean Sq	F value	Pr(>F)
	Genotype	1	73.3	73.34	13.58	0.00042	***	Genotype	1	24.2	24.2	4.738	0.0325	*
	Residuals	78	421.2	5.4				Residuals	78	398.4	5.108
	---							---
Mob2		Df	Sum Sq	Mean Sq	F value	Pr(>F)			Df	Sum Sq	Mean Sq	F value	Pr(>F)
	Genotype	1	3.3	3.28	0.312	0.578		Genotype	1	4	4.05	0.926	0.339
	Residuals	78	819.6	10.51				Residuals	78	341.1	4.373
	---							---
Tusp		Df	Sum Sq	Mean Sq	F value	Pr(>F)			Df	Sum Sq	Mean Sq	F value	Pr(>F)
	Genotype	1	29.6	29.571	3.933	0.0509		Genotype	1	36.06	36.06	15.47	0.000182	***
	Residuals	77	579	7.519				Residuals	77	179.5	2.33
	---							---
RagA-B		Df	Sum Sq	Mean Sq	F value	Pr(>F)			Df	Sum Sq	Mean Sq	F value	Pr(>F)
	Genotype	1	36	35.95	5.554	0.021	*	Genotype	1	64.7	64.73	12.82	0.000606	***
	Residuals	77	498.5	6.47				Residuals	75	378.7	5.05
	---							---

### Sheet: E. G (Cocaine)
Y = μ + G + ε	Male							Female
Nipped-A		Df	Sum Sq	Mean Sq	F value	Pr(>F)			Df	Sum Sq	Mean Sq	F value	Pr(>F)
	Genotype	1	0.6	0.626	0.059	0.808		Genotype	1	919.5	919.5	37.86	3.56e-08	***
	Residuals	75	792.2	10.562				Residuals	74	1797.2	24.3
	---							---
nito		Df	Sum Sq	Mean Sq	F value	Pr(>F)			Df	Sum Sq	Mean Sq	F value	Pr(>F)
	Genotype	1	62.1	62.13	12.11	0.000824	***	Genotype	1	23.2	23.23	3.386	0.0697
	Residuals	78	400.2	5.13				Residuals	75	514.5	6.86
	---							---
arr		Df	Sum Sq	Mean Sq	F value	Pr(>F)			Df	Sum Sq	Mean Sq	F value	Pr(>F)
	Genotype	1	13.8	13.776	1.733	0.192		Genotype	1	44.3	44.25	5.544	0.0212	*
	Residuals	77	612.2	7.951				Residuals	74	590.7	7.98
	---							---
Cip4		Df	Sum Sq	Mean Sq	F value	Pr(>F)			Df	Sum Sq	Mean Sq	F value	Pr(>F)
	Genotype	1	10.26	10.262	6.667	0.0117	*	Genotype	1	0.07	0.0732	0.052	0.821
	Residuals	76	116.98	1.539				Residuals	77	108.96	1.4151
	---							---
pum		Df	Sum Sq	Mean Sq	F value	Pr(>F)			Df	Sum Sq	Mean Sq	F value	Pr(>F)
	Genotype	1	2.7	2.683	0.599	0.441		Genotype	1	1.94	1.941	0.55	0.461
	Residuals	77	344.6	4.475				Residuals	75	264.92	3.532
	---							---
Mob2		Df	Sum Sq	Mean Sq	F value	Pr(>F)			Df	Sum Sq	Mean Sq	F value	Pr(>F)
	Genotype	1	1.11	1.109	0.682	0.411		Genotype	1	1.78	1.784	0.53	0.469
	Residuals	76	123.51	1.625				Residuals	76	255.73	3.365
	---							---
slo		Df	Sum Sq	Mean Sq	F value	Pr(>F)			Df	Sum Sq	Mean Sq	F value	Pr(>F)
	Genotype	1	0.28	0.2839	0.212	0.647		Genotype	1	8.34	8.337	5.058	0.0274	*
	Residuals	75	100.6	1.3413				Residuals	76	125.26	1.648
	---							---
CG2543		Df	Sum Sq	Mean Sq	F value	Pr(>F)			Df	Sum Sq	Mean Sq	F value	Pr(>F)
	Genotype	1	1.55	1.551	0.652	0.422		Genotype	1	0.68	0.6773	0.242	0.624
	Residuals	76	180.82	2.379				Residuals	75	210.07	2.8009
	---							---

### Sheet: F. G (Sucrose)
Y = μ + G + ε	Male							Female
Eip75B		Df	Sum Sq	Mean Sq	F value	Pr(>F)			Df	Sum Sq	Mean Sq	F value	Pr(>F)
	Genotype	1	54.4	54.4	3.936	0.051		Genotype	1	237.8	237.83	19.64	3.09e-05	***
	Residuals	74	1022.7	13.82				Residuals	76	920.1	12.11
	---							---
sim		Df	Sum Sq	Mean Sq	F value	Pr(>F)			Df	Sum Sq	Mean Sq	F value	Pr(>F)
	Genotype	1	9.1	9.133	0.711	0.402		Genotype	1	202.9	202.89	18.16	5.77e-05	***
	Residuals	76	976.4	12.847				Residuals	76	849.3	11.18
	---							---
CG9328		Df	Sum Sq	Mean Sq	F value	Pr(>F)			Df	Sum Sq	Mean Sq	F value	Pr(>F)
	Genotype	1	35.8	35.85	3.874	0.0527		Genotype	1	136.7	136.72	4.537	0.0367	*
	Residuals	76	703.4	9.25				Residuals	70	2109.5	30.14
	---							---
Nipped-A		Df	Sum Sq	Mean Sq	F value	Pr(>F)			Df	Sum Sq	Mean Sq	F value	Pr(>F)
	Genotype	1	53.5	53.46	3.954	0.0503		Genotype	1	168	168.04	9.19	0.0034	**
	Residuals	78	1054.7	13.52				Residuals	71	1298	18.29
	---							---
nito		Df	Sum Sq	Mean Sq	F value	Pr(>F)			Df	Sum Sq	Mean Sq	F value	Pr(>F)
	Genotype	1	16.7	16.73	1.367	0.246		Genotype	1	8.5	8.524	0.731	0.395
	Residuals	75	918.1	12.24				Residuals	77	897.4	11.655
	---							---
kuz		Df	Sum Sq	Mean Sq	F value	Pr(>F)			Df	Sum Sq	Mean Sq	F value	Pr(>F)
	Genotype	1	16.8	16.8	1.584	0.212		Genotype	1	229.9	229.88	16.05	0.000147	***
	Residuals	76	805.9	10.6				Residuals	73	1045.3	14.32
	---							---
hoe1		Df	Sum Sq	Mean Sq	F value	Pr(>F)			Df	Sum Sq	Mean Sq	F value	Pr(>F)
	Genotype	1	15.8	15.75	1.329	0.253		Genotype	1	84	84.03	5.533	0.0213	*
	Residuals	77	913	11.86				Residuals	74	1124	15.19
	---							---
Pvr		Df	Sum Sq	Mean Sq	F value	Pr(>F)			Df	Sum Sq	Mean Sq	F value	Pr(>F)
	Genotype	1	0.4	0.402	0.058	0.811		Genotype	1	48.1	48.05	4.9	0.0298	*
	Residuals	76	528.3	6.951				Residuals	78	764.9	9.81
	---							---
CG11619		Df	Sum Sq	Mean Sq	F value	Pr(>F)			Df	Sum Sq	Mean Sq	F value	Pr(>F)
	Genotype	1	0	0.018	0.002	0.964		Genotype	1	0.2	0.214	0.02	0.887
	Residuals	76	670.9	8.828				Residuals	76	796	10.474
	---							---
DIP-zeta		Df	Sum Sq	Mean Sq	F value	Pr(>F)			Df	Sum Sq	Mean Sq	F value	Pr(>F)
	Genotype	1	115.7	115.66	8.958	0.00371	**	Genotype	1	26.4	26.378	2.691	0.105
	Residuals	77	994.2	12.91				Residuals	77	754.7	9.801
	---							---
sima		Df	Sum Sq	Mean Sq	F value	Pr(>F)			Df	Sum Sq	Mean Sq	F value	Pr(>F)
	Genotype	1	10.2	10.17	0.767	0.384		Genotype	1	0	0.008	0.001	0.98
	Residuals	77	1020.4	13.25				Residuals	75	1030	13.729
	---							---
slo		Df	Sum Sq	Mean Sq	F value	Pr(>F)			Df	Sum Sq	Mean Sq	F value	Pr(>F)
	Genotype	1	30.9	30.923	4.2	0.0439	*	Genotype	1	2.5	2.539	0.274	0.602
	Residuals	75	552.3	7.363				Residuals	77	713.8	9.27
	---							---

### Sheet: G. SxGxT (METH_COC) 
Y = μ + S + G + T + SxG + SxT + GxT + SxGxT + ε 𝜀
arr		Df	Sum Sq	Mean Sq	F value	Pr(>F)
	Genotype	1	146	146.24	13.719	0.000244	***
	Sex	1	30	30.14	2.828	0.093484
	Treatment	2	237	118.67	11.133	2.01e-05	***
	Genotype:Sex	1	51	50.54	4.741	0.03007	*
	Genotype:Treatment	1	92	92.22	8.651	0.003471	**
	Sex:Treatment	2	19	9.27	0.87	0.419772
	Genotype:Sex:Treatment	1	5	4.59	0.43	0.512204
	Residuals	376	4008	10.66
	---
Cip4		Df	Sum Sq	Mean Sq	F value	Pr(>F)
	Genotype	1	11.7	11.67	3.211	0.074155
	Sex	1	2.8	2.8	0.771	0.380554
	Treatment	1	203.1	203.08	55.851	8.5e-13	***
	Genotype:Sex	1	1.4	1.36	0.375	0.5408
	Genotype:Treatment	1	40.5	40.5	11.138	0.000951	***
	Sex:Treatment	1	79.5	79.52	21.868	4.41e-06	***
	Genotype:Sex:Treatment	1	4.7	4.75	1.306	0.254086
	Residuals	302	1098.1	3.64
	---
pum		Df	Sum Sq	Mean Sq	F value	Pr(>F)
	Genotype	1	45.3	45.27	9.756	0.00196	**
	Sex	1	13.3	13.29	2.865	0.09155
	Treatment	1	137.2	137.21	29.57	1.1e-07	***
	Genotype:Sex	1	0.1	0.1	0.021	0.88526
	Genotype:Treatment	1	46.7	46.7	10.065	0.00166	**
	Sex:Treatment	1	16.3	16.3	3.513	0.06182
	Genotype:Sex:Treatment	1	11.1	11.12	2.397	0.12258
	Residuals	308	1429.2	4.64
	---
Mob2		Df	Sum Sq	Mean Sq	F value	Pr(>F)
	Genotype	1	4.7	4.69	0.938	0.33361
	Sex	1	28.3	28.33	5.665	0.01791	*
	Treatment	1	281.9	281.92	56.387	6.47e-13	***
	Genotype:Sex	1	1.6	1.56	0.311	0.57722
	Genotype:Treatment	1	3.2	3.23	0.647	0.42189
	Sex:Treatment	1	39.5	39.51	7.901	0.00526	**
	Genotype:Sex:Treatment	1	1.2	1.21	0.243	0.6225
	Residuals	308	1539.9	5
	---

### Sheet: H. SxGxT (METH_SUC)
Y = μ + S + G + T + SxG + SxT + GxT + SxGxT + ε 𝜀
Eip75B		Df	Sum Sq	Mean Sq	F value	Pr(>F)
	Genotype	1	112.8	112.8	12.189	0.000552	***
	Sex	1	167.6	167.6	18.111	2.78e-05	***
	Treatment	1	1044.5	1044.5	112.865	< 2e-16	***
	Genotype:Sex	1	5.6	5.6	0.61	0.435304
	Genotype:Treatment	1	151.4	151.4	16.364	6.64e-05	***
	Sex:Treatment	1	18	18	1.944	0.164298
	Genotype:Sex:Treatment	1	30.4	30.4	3.283	0.071014
	Residuals	302	2794.8	9.3
	---
sim		Df	Sum Sq	Mean Sq	F value	Pr(>F)
	Genotype	1	38	38	4.459	0.0355	*
	Sex	1	10.7	10.7	1.257	0.2631
	Treatment	1	1602.9	1602.9	187.88	< 2e-16	***
	Genotype:Sex	1	140.2	140.2	16.429	6.43e-05	***
	Genotype:Treatment	1	21.2	21.2	2.48	0.1163
	Sex:Treatment	1	17.3	17.3	2.027	0.1556
	Genotype:Sex:Treatment	1	29.5	29.5	3.456	0.064
	Residuals	302	2576.5	8.5
	---
CG9328		Df	Sum Sq	Mean Sq	F value	Pr(>F)
	Genotype	1	266	265.8	20.209	9.96e-06	***
	Sex	1	167	167.1	12.701	0.000426	***
	Treatment	1	708	707.7	53.8	2.13e-12	***
	Genotype:Sex	1	65	64.6	4.913	0.02741	*
	Genotype:Treatment	1	1	1.2	0.089	0.765101
	Sex:Treatment	1	105	104.6	7.95	0.005133	**
	Genotype:Sex:Treatment	1	4	3.5	0.269	0.604281
	Residuals	297	3907	13.2
	---
kuz		Df	Sum Sq	Mean Sq	F value	Pr(>F)
	Genotype	1	5.1	5.08	0.544	0.4613
	Sex	1	212.4	212.4	22.729	2.91e-06	***
	Treatment	1	225	225.05	24.082	1.51e-06	***
	Genotype:Sex	1	52.7	52.73	5.642	0.0182	*
	Genotype:Treatment	1	270.2	270.18	28.912	1.52e-07	***
	Sex:Treatment	1	247	246.98	26.429	4.93e-07	***
	Genotype:Sex:Treatment	1	13.6	13.59	1.454	0.2288
	Residuals	301	2812.8	9.34
	---
hoe1		Df	Sum Sq	Mean Sq	F value	Pr(>F)
	Genotype	1	5	4.62	0.429	0.51286
	Sex	1	245	245.2	22.766	2.84e-06	***
	Treatment	1	88	88.16	8.185	0.00451	**
	Genotype:Sex	1	65	65.33	6.066	0.01433	*
	Genotype:Treatment	1	111	111.25	10.329	0.00145	**
	Sex:Treatment	1	87	86.61	8.042	0.00488	**
	Genotype:Sex:Treatment	1	8	8.31	0.771	0.38053
	Residuals	306	3296	10.77
	---
Pvr		Df	Sum Sq	Mean Sq	F value	Pr(>F)
	Genotype	1	4.3	4.3	0.73	0.393441
	Sex	1	4.8	4.8	0.803	0.370811
	Treatment	1	450.2	450.2	75.912	< 2e-16	***
	Genotype:Sex	1	57.1	57.1	9.629	0.002094	**
	Genotype:Treatment	1	28.5	28.5	4.8	0.029213	*
	Sex:Treatment	1	74.4	74.4	12.549	0.000458	***
	Genotype:Sex:Treatment	1	1.8	1.8	0.31	0.577904
	Residuals	306	1814.7	5.9
	---
CG11619		Df	Sum Sq	Mean Sq	F value	Pr(>F)
	Genotype	1	0.1	0.06	0.008	0.9268
	Sex	1	28.8	28.78	4.28	0.0394	*
	Treatment	1	256	256	38.077	2.19e-09	***
	Genotype:Sex	1	18.5	18.48	2.749	0.0983
	Genotype:Treatment	1	0.1	0.06	0.009	0.9241
	Sex:Treatment	1	35.1	35.08	5.217	0.0231	*
	Genotype:Sex:Treatment	1	16.2	16.23	2.413	0.1213
	Residuals	301	2023.7	6.72
	---
DIP-zeta		Df	Sum Sq	Mean Sq	F value	Pr(>F)
	Genotype	1	2.6	2.6	0.312	0.577081
	Sex	1	4.8	4.8	0.58	0.446788
	Treatment	1	710.7	710.7	85.5	< 2e-16	***
	Genotype:Sex	1	24.5	24.5	2.951	0.086815
	Genotype:Treatment	1	13.2	13.2	1.583	0.209234
	Sex:Treatment	1	0	0	0.005	0.941666
	Genotype:Sex:Treatment	1	120.1	120.1	14.449	0.000174	***
	Residuals	305	2535.1	8.3
	---
sima		Df	Sum Sq	Mean Sq	F value	Pr(>F)
	Genotype	1	5.3	5.3	0.527	0.46828
	Sex	1	48.7	48.7	4.817	0.02894	*
	Treatment	1	540.7	540.7	53.465	2.39e-12	***
	Genotype:Sex	1	0.1	0.1	0.01	0.91964
	Genotype:Treatment	1	0.2	0.2	0.019	0.89122
	Sex:Treatment	1	68.4	68.4	6.76	0.00978	**
	Genotype:Sex:Treatment	1	8.4	8.4	0.829	0.36332
	Residuals	301	3044.1	10.1
	---

### Sheet: I. SxGxT (COC_SUC)
Y = μ + S + G + T + SxG + SxT + GxT + SxGxT + ε
Nipped-A		Df	Sum Sq	Mean Sq	F value	Pr(>F)
	Genotype	1	612	611.8	38.724	1.32e-09	***
	Sex	1	21	20.8	1.314	0.25246
	Treatment	2	374	186.9	11.832	1.04e-05	***
	Genotype:Sex	1	406	405.7	25.682	6.36e-07	***
	Genotype:Treatment	1	25	24.8	1.572	0.21069
	Sex:Treatment	2	33	16.4	1.037	0.35569
	Genotype:Sex:Treatment	1	138	137.6	8.709	0.00337	**
	Residuals	371	5861	15.8
	---
nito		Df	Sum Sq	Mean Sq	F value	Pr(>F)
	Genotype	1	77	77.44	8.022	0.00487	**
	Sex	1	19	18.96	1.964	0.16188
	Treatment	2	517	258.59	26.787	1.32e-11	***
	Genotype:Sex	1	66	65.67	6.802	0.00946	**
	Genotype:Treatment	1	4	4.12	0.427	0.51394
	Sex:Treatment	2	2	0.83	0.085	0.9181
	Genotype:Sex:Treatment	1	33	32.65	3.383	0.06667
	Residuals	378	3649	9.65
	---
slo		Df	Sum Sq	Mean Sq	F value	Pr(>F)
	Genotype	1	5.3	5.3	1.07	0.3017
	Sex	1	18	18	3.653	0.0569
	Treatment	1	807.9	807.9	164.092	<2e-16	***
	Genotype:Sex	1	13.8	13.8	2.803	0.0951
	Genotype:Treatment	1	22.8	22.8	4.626	0.0323	*
	Sex:Treatment	1	27.8	27.8	5.644	0.0181	*
	Genotype:Sex:Treatment	1	0.1	0.1	0.018	0.8945
	Residuals	303	1491.9	4.9
	---
