## Supplementary material for "Genetic Basis of Variation in Cocaine and Methamphetamine Consumption in Outbred Populations of *Drosophila melanogaster*": Dataset S10

### Sheet: miniAIP Names
Dataset S10: Naming scheme for allele-specific AIPs. SNP locations are from FlyBase Release 5.57.
Gene	SNP	H Population	C Population
NA	2R_15938898_SNP	1H	1C
NA	2R_15824664_SNP	2H	2C
NA	2R_1640660_SNP	3H	3C
NA	3R_2299824_SNP	4H	4C
NA	3L_13112945_SNP	5H	5C
qless	3R_27068982_SNP	qlessH	qlessC
	3R_27068967_SNP
	3R_27068976_SNP
	3R_27063064_SNP
sim	3R_8889730_SNP	simH	simC
Src64B	3L_4626865_SNP	Src64BH	Src64BC
path	3L_9495834_SNP	pathH	pathC
	3L_9495828_SNP
DIP-zeta	2L_9057539_SNP	DIP-zetaH	DIP-zetaC
	2L_9051144_SNP
