## Supplementary material for "Genetic Basis of Variation in Cocaine and Methamphetamine Consumption in Outbred Populations of *Drosophila melanogaster*": Dataset S12

### Sheet: A. Full Model
Y = μ + S + G + SxG + ε
SNP1	METH		Df	Sum Sq	Mean Sq	F value	Pr(>F)
		Population	1	0.187	0.1872	3.993	0.046136	*
		Sex	1	0.058	0.0578	1.234	0.267175
		Population:Sex	1	0.566	0.5658	12.071	0.000549	***
		Residuals	592	27.748	0.0469
		---
SNP2	METH		Df	Sum Sq	Mean Sq	F value	Pr(>F)
		Population	1	0.06	0.0605	1.595	0.207058
		Sex	1	0.049	0.0488	1.288	0.256809
		Population:Sex	1	0.544	0.5435	14.338	0.000168	***
		Residuals	593	22.479	0.0379
		---
SNP3	METH		Df	Sum Sq	Mean Sq	F value	Pr(>F)
		Population	1	0.168	0.16764	4.034	0.045	*
		Sex	1	0.083	0.08285	1.994	0.1585
		Population:Sex	1	0.134	0.13441	3.234	0.0726
		Residuals	589	24.477	0.04156
		---
SNP4	METH		Df	Sum Sq	Mean Sq	F value	Pr(>F)
		Population	1	0.006	0.0062	0.177	0.675
		Sex	1	0.884	0.8839	25.344	6.36e-07	***
		Population:Sex	1	0.6	0.5996	17.193	3.87e-05	***
		Residuals	595	20.751	0.0349
		---
SNP5	Cocaine		Df	Sum Sq	Mean Sq	F value	Pr(>F)
		Population	1	0.041	0.04083	1.491	0.2225
		Sex	1	0.048	0.04782	1.747	0.1868
		Population:Sex	1	0.148	0.14844	5.422	0.0202	*
		Residuals	590	16.153	0.02738
		---
path	METH		Df	Sum Sq	Mean Sq	F value	Pr(>F)
		Population	1	0.004	0.00365	0.078	0.78
		Sex	1	0.012	0.01213	0.258	0.611
		Population:Sex	1	0.016	0.01648	0.351	0.554
		Residuals	592	27.794	0.04695
		---
Src64B	METH		Df	Sum Sq	Mean Sq	F value	Pr(>F)
		Population	1	0.001	0.0012	0.032	0.85785
		Sex	1	0.283	0.2827	7.441	0.00657	**
		Population:Sex	1	0.66	0.6597	17.363	3.55e-05	***
		Residuals	591	22.456	0.038
		---
sim	METH		Df	Sum Sq	Mean Sq	F value	Pr(>F)
		Population	1	0.94	0.9386	16.229	6.35e-05	***
		Sex	1	2.48	2.4796	42.871	1.27e-10	***
		Population:Sex	1	0.35	0.3451	5.967	0.0149	*
		Residuals	591	34.18	0.0578
		---
qless	METH		Df	Sum Sq	Mean Sq	F value	Pr(>F)
		Population	1	0.043	0.0432	1.012	0.315
		Sex	1	0.8	0.7998	18.737	1.76e-05	***
		Population:Sex	1	1.067	1.0673	25.002	7.56e-07	***
		Residuals	592	25.271	0.0427
		---
DIP-zeta	METH		Df	Sum Sq	Mean Sq	F value	Pr(>F)
		Population	1	0.914	0.914	19.219	1.38e-05	***
		Sex	1	3.875	3.875	81.503	< 2e-16	***
		Population:Sex	1	0.105	0.105	2.215	0.137
		Residuals	591	28.097	0.048
		---
	Cocaine		Df	Sum Sq	Mean Sq	F value	Pr(>F)
		Population	1	0.018	0.01774	0.688	0.40703
		Sex	1	0.079	0.07887	3.06	0.08076
		Population:Sex	1	0.183	0.1833	7.112	0.00787	**
		Residuals	586	15.104	0.02577
		---

### Sheet: B. G
Y = μ + G + ε		Male							Female
SNP1	METH		Df	Sum Sq	Mean Sq	F value	Pr(>F)			Df	Sum Sq	Mean Sq	F value	Pr(>F)
		Population	1	0.7	0.7003	15.63	9.62e-05	***	Population	1	0.052	0.05197	1.061	0.304
		Residuals	297	13.3	0.0448				Residuals	295	14.444	0.04896
		---							---
SNP2	METH		Df	Sum Sq	Mean Sq	F value	Pr(>F)			Df	Sum Sq	Mean Sq	F value	Pr(>F)
		Population	1	0.121	0.12093	4.225	0.0407	*	Population	1	0.483	0.4833	10.25	0.00152	**
		Residuals	296	8.472	0.02862				Residuals	297	14.007	0.0472
		---							---
SNP3	METH		Df	Sum Sq	Mean Sq	F value	Pr(>F)			Df	Sum Sq	Mean Sq	F value	Pr(>F)
		Population	1	0.001	0.00097	0.029	0.864		Population	1	0.301	0.30148	5.986	0.015	*
		Residuals	295	9.671	0.03278				Residuals	294	14.806	0.05036
		---							---
SNP4	METH		Df	Sum Sq	Mean Sq	F value	Pr(>F)			Df	Sum Sq	Mean Sq	F value	Pr(>F)
		Population	1	0.243	0.24273	8.424	0.00398	**	Population	1	0.363	0.3628	8.858	0.00316	**
		Residuals	298	8.586	0.02881				Residuals	297	12.165	0.041
		---							---
SNP5	Cocaine		Df	Sum Sq	Mean Sq	F value	Pr(>F)			Df	Sum Sq	Mean Sq	F value	Pr(>F)
		Population	1	0.172	0.17224	6.216	0.0132	*	Population	1	0.017	0.01674	0.619	0.432
		Residuals	294	8.147	0.02771				Residuals	296	8.006	0.02705
		---							---
path	METH		Df	Sum Sq	Mean Sq	F value	Pr(>F)			Df	Sum Sq	Mean Sq	F value	Pr(>F)
		Population	1	0.002	0.00233	0.072	0.789		Population	1	0.018	0.01775	0.29	0.591
		Residuals	296	9.653	0.03261				Residuals	296	18.141	0.06129
		---							---
Src64B	METH		Df	Sum Sq	Mean Sq	F value	Pr(>F)			Df	Sum Sq	Mean Sq	F value	Pr(>F)
		Population	1	0.305	0.30477	7.934	0.00518	**	Population	1	0.356	0.356	9.474	0.00228	**
		Residuals	295	11.332	0.03841				Residuals	296	11.123	0.0376
		---							---
sim	METH		Df	Sum Sq	Mean Sq	F value	Pr(>F)			Df	Sum Sq	Mean Sq	F value	Pr(>F)
		Population	1	1.214	1.2136	20.88	7.19e-06	***	Population	1	0.075	0.07524	1.307	0.254
		Residuals	294	17.086	0.0581				Residuals	297	17.097	0.05756
		---							---
qless	METH		Df	Sum Sq	Mean Sq	F value	Pr(>F)			Df	Sum Sq	Mean Sq	F value	Pr(>F)
		Population	1	0.77	0.7699	17.37	4.05e-05	***	Population	1	0.341	0.3405	8.296	0.00426	**
		Residuals	296	13.12	0.0443				Residuals	296	12.15	0.041
		---							---
DIP-zeta	METH		Df	Sum Sq	Mean Sq	F value	Pr(>F)			Df	Sum Sq	Mean Sq	F value	Pr(>F)
		Population	1	0.805	0.805	13.4	0.000298	***	Population	1	0.195	0.19506	5.549	0.0191	*
		Residuals	294	17.658	0.0601				Residuals	297	10.439	0.03515
		---							---
	Cocaine		Df	Sum Sq	Mean Sq	F value	Pr(>F)			Df	Sum Sq	Mean Sq	F value	Pr(>F)
		Population	1	0.044	0.04377	2.184	0.141		Population	1	0.158	0.15753	5.013	0.0259	*
		Residuals	291	5.833	0.02004				Residuals	295	9.271	0.03143
		---							---
