## Supplementary material for "Genetic Basis of Variation in Cocaine and Methamphetamine Consumption in Outbred Populations of *Drosophila melanogaster*": Dataset S13

### Sheet: Sheet1
Dataset S13: RNAi lines.
FlyBase ID	Gene Symbol	Stock Center Number	Genotype	Genetic Background
FBgn0259984	kuz	107036	kuzKK107036	KK
FBgn0035533	Cip4	108625	Cip4KK108625	KK
FBgn0000119	arr	4818	arrGD4818	GD
FBgn0041789	Pax	107789	PaxKK107789	KK
FBgn0051005	qless	106326	qlessKK106326	KK
FBgn0039530	Tusp	110397	TuspKK110397	KK
FBgn0053554	Nipped-A	52486	Nipped-AGD52486	GD
FBgn0003429	slo	104421	sloGD104421	GD
FBgn0027548	nito	20942	nitoGD20942	GD
FBgn0032886	CG9328	28125	CG9328GD28125	GD
FBgn0041150	hoe1	110373	hoe1KK110373	KK
FBgn0032006	Pvr	105353	PvrKK105353	KK
FBgn0004666	sim	26888	simGD26888	GD
FBgn0259481	Mob2	107327	Mob2KK107327	KK
FBgn0036836	CG11619	100091	CG11619KK100091	KK
FBgn0051637	DIP-zeta	104472	DIP-zetaKK104472	KK
FBgn0003165	pum	101399	pumKK101399	KK
FBgn0266411	sima	106504	sima106504	KK
FBgn0036007	path	44536	pathGD44536	GD
FBgn0037647	RagA-B	110629	RagA-BKK110629	KK
FBgn0030407	CG2543	26417	CG2543GD26417	GD
FBgn0000568	Eip75B	44851	Eip75BGD44851	GD
