## Supplementary material for "Genetic Basis of Variation in Cocaine and Methamphetamine Consumption in Outbred Populations of *Drosophila melanogaster*": Dataset S14

### Sheet: RNAi Dose Response Raw Data
Dataset S14: Raw consumption values for the dose responses of RNAi control lines.
Line	Treatment	Concentration	Sex	Amount Consumed (μL)
GD	Cocaine	0.25	Male	0.383333
GD	Cocaine	0.25	Male	0.183333
GD	Cocaine	0.25	Male	0.25
GD	Cocaine	0.25	Male	0.116667
GD	Cocaine	0.25	Male	0.116667
GD	Cocaine	0.25	Male	0.116667
GD	Cocaine	0.25	Male	0.383333
GD	Cocaine	0.25	Male	0.183333
GD	Cocaine	0.25	Male	0.183333
GD	Cocaine	0.25	Male	0.25
GD	Cocaine	0.25	Male	0.05
GD	Cocaine	0.25	Male	0.65
GD	Cocaine	0.25	Male	0.116667
GD	Cocaine	0.25	Male	0.116667
GD	Cocaine	0.25	Male	0
GD	Cocaine	0.25	Male	0.183333
GD	Cocaine	0.25	Male	0.05
GD	Cocaine	0.25	Male	0.05
GD	Cocaine	0.25	Male	0.116667
GD	Cocaine	0.25	Male	0.25
GD	Cocaine	0.25	Male	0.116667
GD	Cocaine	0.25	Male	0.316667
GD	Cocaine	0.25	Male	0.116667
GD	Cocaine	0.25	Male	0.25
GD	Cocaine	0.25	Male	0.116667
GD	Cocaine	0.25	Male	0.116667
GD	Cocaine	0.25	Male	0.116667
GD	Cocaine	0.25	Male	0.316667
GD	Cocaine	0.25	Male	0.116667
GD	Cocaine	0.25	Male	0.05
GD	Cocaine	0.5	Male	0.116667
GD	Cocaine	0.5	Male	0.183333
GD	Cocaine	0.5	Male	0.25
GD	Cocaine	0.5	Male	0.183333
GD	Cocaine	0.5	Male	0.05
GD	Cocaine	0.5	Male	0.116667
GD	Cocaine	0.5	Male	0.25
GD	Cocaine	0.5	Male	0.116667
GD	Cocaine	0.5	Male	0.116667
GD	Cocaine	0.5	Male	NA
GD	Cocaine	0.5	Male	0.316667
GD	Cocaine	0.5	Male	NA
GD	Cocaine	0.5	Male	0.116667
GD	Cocaine	0.5	Male	0.116667
GD	Cocaine	0.5	Male	0.116667
GD	Cocaine	0.5	Male	NA
GD	Cocaine	0.5	Male	0.316667
GD	Cocaine	0.5	Male	0.116667
GD	Cocaine	0.5	Male	0.05
GD	Cocaine	0.5	Male	0.45
GD	Cocaine	0.5	Male	0.183333
GD	Cocaine	0.5	Male	0.183333
GD	Cocaine	0.5	Male	0.183333
GD	Cocaine	0.5	Male	0.116667
GD	Cocaine	0.5	Male	0.116667
GD	Cocaine	0.5	Male	0.183333
GD	Cocaine	0.5	Male	0.516667
GD	Cocaine	0.5	Male	0.25
GD	Cocaine	0.5	Male	0.183333
GD	Cocaine	0.5	Male	0.116667
GD	Cocaine	0.75	Male	0.226667
GD	Cocaine	0.75	Male	0.0933333
GD	Cocaine	0.75	Male	0.16
GD	Cocaine	0.75	Male	0.293333
GD	Cocaine	0.75	Male	0.16
GD	Cocaine	0.75	Male	0.0266667
GD	Cocaine	0.75	Male	0
GD	Cocaine	0.75	Male	0.226667
GD	Cocaine	0.75	Male	0.0933333
GD	Cocaine	0.75	Male	0.0933333
GD	Cocaine	0.75	Male	0.16
GD	Cocaine	0.75	Male	NA
GD	Cocaine	0.75	Male	0.36
GD	Cocaine	0.75	Male	0.0933333
GD	Cocaine	0.75	Male	0.0933333
GD	Cocaine	0.75	Male	0.0933333
GD	Cocaine	0.75	Male	NA
GD	Cocaine	0.75	Male	NA
GD	Cocaine	0.75	Male	0.0933333
GD	Cocaine	0.75	Male	0.16
GD	Cocaine	0.75	Male	0.0933333
GD	Cocaine	0.75	Male	0.0933333
GD	Cocaine	0.75	Male	NA
GD	Cocaine	0.75	Male	0.0933333
GD	Cocaine	0.75	Male	NA
GD	Cocaine	0.75	Male	0.0933333
GD	Cocaine	0.75	Male	0.0933333
GD	Cocaine	0.75	Male	0.16
GD	Cocaine	0.75	Male	0.426667
GD	Cocaine	0.75	Male	0.0933333
GD	Cocaine	1	Male	0.0666667
GD	Cocaine	1	Male	0.2
GD	Cocaine	1	Male	0.0666667
GD	Cocaine	1	Male	0.133333
GD	Cocaine	1	Male	0.133333
GD	Cocaine	1	Male	0
GD	Cocaine	1	Male	0.133333
GD	Cocaine	1	Male	0.0666667
GD	Cocaine	1	Male	0.133333
GD	Cocaine	1	Male	0.0666667
GD	Cocaine	1	Male	0.0666667
GD	Cocaine	1	Male	0.0666667
GD	Cocaine	1	Male	0
GD	Cocaine	1	Male	0.0666667
GD	Cocaine	1	Male	0.0666667
GD	Cocaine	1	Male	0.133333
GD	Cocaine	1	Male	0
GD	Cocaine	1	Male	NA
GD	Cocaine	1	Male	0
GD	Cocaine	1	Male	0
GD	Cocaine	1	Male	0.6
GD	Cocaine	1	Male	0.0666667
GD	Cocaine	1	Male	0.0666667
GD	Cocaine	1	Male	0.0666667
GD	Cocaine	1	Male	0.0666667
GD	Cocaine	1	Male	0
GD	Cocaine	1	Male	0.0666667
GD	Cocaine	1	Male	0.0666667
GD	Cocaine	1	Male	0.0666667
GD	Cocaine	1	Male	0.0666667
GD	METH	0.25	Male	0.16
GD	METH	0.25	Male	0.693333
GD	METH	0.25	Male	0.16
GD	METH	0.25	Male	0.226667
GD	METH	0.25	Male	0.293333
GD	METH	0.25	Male	0.36
GD	METH	0.25	Male	0.293333
GD	METH	0.25	Male	0.56
GD	METH	0.25	Male	0.16
GD	METH	0.25	Male	0.0266667
GD	METH	0.25	Male	0.493333
GD	METH	0.25	Male	0.0933333
GD	METH	0.25	Male	0.293333
GD	METH	0.25	Male	0.36
GD	METH	0.25	Male	NA
GD	METH	0.25	Male	0.0266667
GD	METH	0.25	Male	0.293333
GD	METH	0.25	Male	0.293333
GD	METH	0.25	Male	0.0933333
GD	METH	0.25	Male	0.0266667
GD	METH	0.25	Male	0.16
GD	METH	0.25	Male	0.0266667
GD	METH	0.25	Male	0.493333
GD	METH	0.25	Male	0.16
GD	METH	0.25	Male	0.16
GD	METH	0.25	Male	0
GD	METH	0.25	Male	0.36
GD	METH	0.25	Male	NA
GD	METH	0.25	Male	0.36
GD	METH	0.25	Male	0.626667
GD	METH	0.5	Male	0.386667
GD	METH	0.5	Male	0.786667
GD	METH	0.5	Male	0.0533333
GD	METH	0.5	Male	NA
GD	METH	0.5	Male	0.453333
GD	METH	0.5	Male	0.386667
GD	METH	0.5	Male	0.386667
GD	METH	0.5	Male	0.0533333
GD	METH	0.5	Male	0.253333
GD	METH	0.5	Male	0.386667
GD	METH	0.5	Male	0.12
GD	METH	0.5	Male	0.12
GD	METH	0.5	Male	0.12
GD	METH	0.5	Male	0.32
GD	METH	0.5	Male	0.32
GD	METH	0.5	Male	0.386667
GD	METH	0.5	Male	0.453333
GD	METH	0.5	Male	NA
GD	METH	0.5	Male	0.253333
GD	METH	0.5	Male	0.186667
GD	METH	0.5	Male	0
GD	METH	0.5	Male	0.12
GD	METH	0.5	Male	0.186667
GD	METH	0.5	Male	0
GD	METH	0.5	Male	0.186667
GD	METH	0.5	Male	0.32
GD	METH	0.5	Male	NA
GD	METH	0.5	Male	0.0533333
GD	METH	0.5	Male	0.32
GD	METH	0.5	Male	0.32
GD	METH	0.75	Male	0.116667
GD	METH	0.75	Male	0
GD	METH	0.75	Male	0.05
GD	METH	0.75	Male	0
GD	METH	0.75	Male	0.183333
GD	METH	0.75	Male	0.116667
GD	METH	0.75	Male	0
GD	METH	0.75	Male	0.116667
GD	METH	0.75	Male	0.316667
GD	METH	0.75	Male	0.183333
GD	METH	0.75	Male	0.516667
GD	METH	0.75	Male	0.45
GD	METH	0.75	Male	0.25
GD	METH	0.75	Male	0.316667
GD	METH	0.75	Male	0.316667
GD	METH	0.75	Male	0.316667
GD	METH	0.75	Male	0.116667
GD	METH	0.75	Male	NA
GD	METH	0.75	Male	0.183333
GD	METH	0.75	Male	0.116667
GD	METH	0.75	Male	0.116667
GD	METH	0.75	Male	0.25
GD	METH	0.75	Male	0.583333
GD	METH	0.75	Male	0.316667
GD	METH	0.75	Male	0.316667
GD	METH	0.75	Male	0.116667
GD	METH	0.75	Male	0.116667
GD	METH	0.75	Male	0.116667
GD	METH	0.75	Male	0
GD	METH	0.75	Male	0.183333
GD	METH	1	Male	0
GD	METH	1	Male	0
GD	METH	1	Male	0
GD	METH	1	Male	0
GD	METH	1	Male	0.626667
GD	METH	1	Male	0
GD	METH	1	Male	0.0266667
GD	METH	1	Male	0.0266667
GD	METH	1	Male	0
GD	METH	1	Male	0
GD	METH	1	Male	0.0266667
GD	METH	1	Male	0
GD	METH	1	Male	0
GD	METH	1	Male	0
GD	METH	1	Male	0.0266667
GD	METH	1	Male	0.0933333
GD	METH	1	Male	0.0266667
GD	METH	1	Male	0.226667
GD	METH	1	Male	0
GD	METH	1	Male	NA
GD	METH	1	Male	0
GD	METH	1	Male	0.0266667
GD	METH	1	Male	0.0266667
GD	METH	1	Male	0
GD	METH	1	Male	0
GD	METH	1	Male	0.0266667
GD	METH	1	Male	0
GD	METH	1	Male	0
GD	METH	1	Male	0.0933333
GD	METH	1	Male	0.426667
KK	Cocaine	0.25	Male	0.133333
KK	Cocaine	0.25	Male	0.4
KK	Cocaine	0.25	Male	0.0666667
KK	Cocaine	0.25	Male	0.266667
KK	Cocaine	0.25	Male	0
KK	Cocaine	0.25	Male	0.0666667
KK	Cocaine	0.25	Male	0.2
KK	Cocaine	0.25	Male	0
KK	Cocaine	0.25	Male	0
KK	Cocaine	0.25	Male	NA
KK	Cocaine	0.25	Male	0.466667
KK	Cocaine	0.25	Male	0
KK	Cocaine	0.25	Male	0
KK	Cocaine	0.25	Male	0.266667
KK	Cocaine	0.25	Male	0.133333
KK	Cocaine	0.25	Male	0
KK	Cocaine	0.25	Male	0.533333
KK	Cocaine	0.25	Male	0
KK	Cocaine	0.25	Male	0
KK	Cocaine	0.25	Male	0.133333
KK	Cocaine	0.25	Male	0.133333
KK	Cocaine	0.25	Male	0.933333
KK	Cocaine	0.25	Male	0
KK	Cocaine	0.25	Male	0
KK	Cocaine	0.25	Male	0
KK	Cocaine	0.25	Male	0
KK	Cocaine	0.25	Male	0
KK	Cocaine	0.25	Male	0.533333
KK	Cocaine	0.25	Male	0
KK	Cocaine	0.25	Male	0.0666667
KK	Cocaine	0.5	Male	0
KK	Cocaine	0.5	Male	0.106667
KK	Cocaine	0.5	Male	0.04
KK	Cocaine	0.5	Male	0
KK	Cocaine	0.5	Male	NA
KK	Cocaine	0.5	Male	0.106667
KK	Cocaine	0.5	Male	0
KK	Cocaine	0.5	Male	0.106667
KK	Cocaine	0.5	Male	0
KK	Cocaine	0.5	Male	0.106667
KK	Cocaine	0.5	Male	0.106667
KK	Cocaine	0.5	Male	0
KK	Cocaine	0.5	Male	0.24
KK	Cocaine	0.5	Male	0.173333
KK	Cocaine	0.5	Male	0.04
KK	Cocaine	0.5	Male	0.573333
KK	Cocaine	0.5	Male	0
KK	Cocaine	0.5	Male	0.04
KK	Cocaine	0.5	Male	0.24
KK	Cocaine	0.5	Male	0.04
KK	Cocaine	0.5	Male	0.04
KK	Cocaine	0.5	Male	0
KK	Cocaine	0.5	Male	0
KK	Cocaine	0.5	Male	0.04
KK	Cocaine	0.5	Male	0.04
KK	Cocaine	0.5	Male	NA
KK	Cocaine	0.5	Male	0.04
KK	Cocaine	0.5	Male	0
KK	Cocaine	0.5	Male	0.106667
KK	Cocaine	0.5	Male	0.306667
KK	Cocaine	0.75	Male	0
KK	Cocaine	0.75	Male	0.0166667
KK	Cocaine	0.75	Male	0
KK	Cocaine	0.75	Male	0.0833333
KK	Cocaine	0.75	Male	0.0166667
KK	Cocaine	0.75	Male	0
KK	Cocaine	0.75	Male	0.0166667
KK	Cocaine	0.75	Male	0.0166667
KK	Cocaine	0.75	Male	0
KK	Cocaine	0.75	Male	0.216667
KK	Cocaine	0.75	Male	0.0166667
KK	Cocaine	0.75	Male	0.683333
KK	Cocaine	0.75	Male	0
KK	Cocaine	0.75	Male	NA
KK	Cocaine	0.75	Male	0.883333
KK	Cocaine	0.75	Male	0
KK	Cocaine	0.75	Male	0.0166667
KK	Cocaine	0.75	Male	0
KK	Cocaine	0.75	Male	0.55
KK	Cocaine	0.75	Male	0.0833333
KK	Cocaine	0.75	Male	0.15
KK	Cocaine	0.75	Male	0.0166667
KK	Cocaine	0.75	Male	0.483333
KK	Cocaine	0.75	Male	0.55
KK	Cocaine	0.75	Male	0
KK	Cocaine	0.75	Male	NA
KK	Cocaine	0.75	Male	0
KK	Cocaine	0.75	Male	0.0166667
KK	Cocaine	0.75	Male	0
KK	Cocaine	0.75	Male	0.0833333
KK	Cocaine	1	Male	0.106667
KK	Cocaine	1	Male	0.106667
KK	Cocaine	1	Male	NA
KK	Cocaine	1	Male	0.04
KK	Cocaine	1	Male	0.373333
KK	Cocaine	1	Male	NA
KK	Cocaine	1	Male	0.04
KK	Cocaine	1	Male	0.24
KK	Cocaine	1	Male	0.04
KK	Cocaine	1	Male	0.04
KK	Cocaine	1	Male	0
KK	Cocaine	1	Male	0.04
KK	Cocaine	1	Male	0
KK	Cocaine	1	Male	0.04
KK	Cocaine	1	Male	0.04
KK	Cocaine	1	Male	0
KK	Cocaine	1	Male	NA
KK	Cocaine	1	Male	0
KK	Cocaine	1	Male	0
KK	Cocaine	1	Male	0.04
KK	Cocaine	1	Male	0
KK	Cocaine	1	Male	NA
KK	Cocaine	1	Male	NA
KK	Cocaine	1	Male	0
KK	Cocaine	1	Male	0
KK	Cocaine	1	Male	0
KK	Cocaine	1	Male	0.04
KK	Cocaine	1	Male	0.04
KK	Cocaine	1	Male	0
KK	Cocaine	1	Male	0
KK	METH	0.25	Male	0.25
KK	METH	0.25	Male	0
KK	METH	0.25	Male	0.05
KK	METH	0.25	Male	0
KK	METH	0.25	Male	0
KK	METH	0.25	Male	0.316667
KK	METH	0.25	Male	0.183333
KK	METH	0.25	Male	0.383333
KK	METH	0.25	Male	0.05
KK	METH	0.25	Male	0.183333
KK	METH	0.25	Male	0
KK	METH	0.25	Male	0
KK	METH	0.25	Male	0.116667
KK	METH	0.25	Male	0.383333
KK	METH	0.25	Male	0.116667
KK	METH	0.25	Male	0.25
KK	METH	0.25	Male	0.05
KK	METH	0.25	Male	0.383333
KK	METH	0.25	Male	0
KK	METH	0.25	Male	0.05
KK	METH	0.25	Male	0.25
KK	METH	0.25	Male	0.25
KK	METH	0.25	Male	0
KK	METH	0.25	Male	0.183333
KK	METH	0.25	Male	0
KK	METH	0.25	Male	0.25
KK	METH	0.25	Male	0
KK	METH	0.25	Male	0.05
KK	METH	0.25	Male	0.316667
KK	METH	0.25	Male	0.183333
KK	METH	0.5	Male	0.0266667
KK	METH	0.5	Male	0.0933333
KK	METH	0.5	Male	0.0266667
KK	METH	0.5	Male	0.16
KK	METH	0.5	Male	0.0933333
KK	METH	0.5	Male	0.16
KK	METH	0.5	Male	0.493333
KK	METH	0.5	Male	0.0266667
KK	METH	0.5	Male	0.0933333
KK	METH	0.5	Male	0.0266667
KK	METH	0.5	Male	0
KK	METH	0.5	Male	0.293333
KK	METH	0.5	Male	0.16
KK	METH	0.5	Male	0.226667
KK	METH	0.5	Male	0.0933333
KK	METH	0.5	Male	0.493333
KK	METH	0.5	Male	0.226667
KK	METH	0.5	Male	0.293333
KK	METH	0.5	Male	0.293333
KK	METH	0.5	Male	0.36
KK	METH	0.5	Male	0.226667
KK	METH	0.5	Male	0.16
KK	METH	0.5	Male	0.293333
KK	METH	0.5	Male	0.0933333
KK	METH	0.5	Male	0.36
KK	METH	0.5	Male	0.826667
KK	METH	0.5	Male	0.226667
KK	METH	0.5	Male	0.226667
KK	METH	0.5	Male	0.226667
KK	METH	0.5	Male	NA
KK	METH	0.75	Male	0.133333
KK	METH	0.75	Male	0.4
KK	METH	0.75	Male	0
KK	METH	0.75	Male	0.2
KK	METH	0.75	Male	0.0666667
KK	METH	0.75	Male	0.533333
KK	METH	0.75	Male	0
KK	METH	0.75	Male	0.0666667
KK	METH	0.75	Male	0.133333
KK	METH	0.75	Male	0
KK	METH	0.75	Male	0.0666667
KK	METH	0.75	Male	0
KK	METH	0.75	Male	0
KK	METH	0.75	Male	0
KK	METH	0.75	Male	0.266667
KK	METH	0.75	Male	0
KK	METH	0.75	Male	0
KK	METH	0.75	Male	0.133333
KK	METH	0.75	Male	0
KK	METH	0.75	Male	0
KK	METH	0.75	Male	0.266667
KK	METH	0.75	Male	0.6
KK	METH	0.75	Male	0.533333
KK	METH	0.75	Male	0.666667
KK	METH	0.75	Male	0
KK	METH	0.75	Male	0
KK	METH	0.75	Male	0.0666667
KK	METH	0.75	Male	0.0666667
KK	METH	0.75	Male	0
KK	METH	0.75	Male	0
KK	METH	1	Male	0.48
KK	METH	1	Male	0.213333
KK	METH	1	Male	0.0133333
KK	METH	1	Male	0.0133333
KK	METH	1	Male	0.146667
KK	METH	1	Male	0
KK	METH	1	Male	0.213333
KK	METH	1	Male	0
KK	METH	1	Male	0.346667
KK	METH	1	Male	0.0133333
KK	METH	1	Male	0
KK	METH	1	Male	0.0133333
KK	METH	1	Male	0.0133333
KK	METH	1	Male	0.146667
KK	METH	1	Male	0
KK	METH	1	Male	0.213333
KK	METH	1	Male	0
KK	METH	1	Male	0.08
KK	METH	1	Male	0.213333
KK	METH	1	Male	0.08
KK	METH	1	Male	0.0133333
KK	METH	1	Male	0.28
KK	METH	1	Male	0.28
KK	METH	1	Male	0
KK	METH	1	Male	NA
KK	METH	1	Male	0.346667
KK	METH	1	Male	0.08
KK	METH	1	Male	0
KK	METH	1	Male	0.413333
KK	METH	1	Male	0.546667
GD	Cocaine	0.25	Female	0.106667
GD	Cocaine	0.25	Female	0.373333
GD	Cocaine	0.25	Female	0.106667
GD	Cocaine	0.25	Female	0.106667
GD	Cocaine	0.25	Female	0.373333
GD	Cocaine	0.25	Female	0.106667
GD	Cocaine	0.25	Female	0.706667
GD	Cocaine	0.25	Female	0.106667
GD	Cocaine	0.25	Female	0.173333
GD	Cocaine	0.25	Female	0.373333
GD	Cocaine	0.25	Female	0.306667
GD	Cocaine	0.25	Female	0.106667
GD	Cocaine	0.25	Female	0.24
GD	Cocaine	0.25	Female	0.04
GD	Cocaine	0.25	Female	0.04
GD	Cocaine	0.25	Female	0.24
GD	Cocaine	0.25	Female	0.04
GD	Cocaine	0.25	Female	0.44
GD	Cocaine	0.25	Female	0.04
GD	Cocaine	0.25	Female	0.04
GD	Cocaine	0.25	Female	0.04
GD	Cocaine	0.25	Female	0.04
GD	Cocaine	0.25	Female	NA
GD	Cocaine	0.25	Female	0.106667
GD	Cocaine	0.25	Female	0.04
GD	Cocaine	0.25	Female	0.106667
GD	Cocaine	0.25	Female	0.306667
GD	Cocaine	0.25	Female	0.106667
GD	Cocaine	0.25	Female	NA
GD	Cocaine	0.25	Female	0.506667
GD	Cocaine	0.5	Female	NA
GD	Cocaine	0.5	Female	0
GD	Cocaine	0.5	Female	0.533333
GD	Cocaine	0.5	Female	0
GD	Cocaine	0.5	Female	0.133333
GD	Cocaine	0.5	Female	0
GD	Cocaine	0.5	Female	0
GD	Cocaine	0.5	Female	0
GD	Cocaine	0.5	Female	0.0666667
GD	Cocaine	0.5	Female	0
GD	Cocaine	0.5	Female	0
GD	Cocaine	0.5	Female	0
GD	Cocaine	0.5	Female	0
GD	Cocaine	0.5	Female	0.133333
GD	Cocaine	0.5	Female	0.133333
GD	Cocaine	0.5	Female	0
GD	Cocaine	0.5	Female	0.2
GD	Cocaine	0.5	Female	0.6
GD	Cocaine	0.5	Female	0
GD	Cocaine	0.5	Female	0
GD	Cocaine	0.5	Female	0
GD	Cocaine	0.5	Female	0
GD	Cocaine	0.5	Female	0.0666667
GD	Cocaine	0.5	Female	0
GD	Cocaine	0.5	Female	0.333333
GD	Cocaine	0.5	Female	0
GD	Cocaine	0.5	Female	0
GD	Cocaine	0.5	Female	0
GD	Cocaine	0.5	Female	0
GD	Cocaine	0.5	Female	0.133333
GD	Cocaine	0.75	Female	0.166667
GD	Cocaine	0.75	Female	0
GD	Cocaine	0.75	Female	0.0333333
GD	Cocaine	0.75	Female	0.0333333
GD	Cocaine	0.75	Female	0
GD	Cocaine	0.75	Female	0.1
GD	Cocaine	0.75	Female	0.1
GD	Cocaine	0.75	Female	0.0333333
GD	Cocaine	0.75	Female	0.0333333
GD	Cocaine	0.75	Female	0.1
GD	Cocaine	0.75	Female	0.0333333
GD	Cocaine	0.75	Female	0.0333333
GD	Cocaine	0.75	Female	0.0333333
GD	Cocaine	0.75	Female	0.0333333
GD	Cocaine	0.75	Female	0
GD	Cocaine	0.75	Female	0.0333333
GD	Cocaine	0.75	Female	0
GD	Cocaine	0.75	Female	0
GD	Cocaine	0.75	Female	0.0333333
GD	Cocaine	0.75	Female	0
GD	Cocaine	0.75	Female	0.0333333
GD	Cocaine	0.75	Female	0
GD	Cocaine	0.75	Female	0.0333333
GD	Cocaine	0.75	Female	0.0333333
GD	Cocaine	0.75	Female	0.0333333
GD	Cocaine	0.75	Female	0.0333333
GD	Cocaine	0.75	Female	0.9
GD	Cocaine	0.75	Female	0.1
GD	Cocaine	0.75	Female	0.1
GD	Cocaine	0.75	Female	0.1
GD	Cocaine	1	Female	NA
GD	Cocaine	1	Female	0.04
GD	Cocaine	1	Female	0.173333
GD	Cocaine	1	Female	0.04
GD	Cocaine	1	Female	NA
GD	Cocaine	1	Female	0.04
GD	Cocaine	1	Female	0
GD	Cocaine	1	Female	0
GD	Cocaine	1	Female	0.04
GD	Cocaine	1	Female	0.04
GD	Cocaine	1	Female	0.04
GD	Cocaine	1	Female	0.04
GD	Cocaine	1	Female	0
GD	Cocaine	1	Female	0.04
GD	Cocaine	1	Female	0.44
GD	Cocaine	1	Female	NA
GD	Cocaine	1	Female	0.04
GD	Cocaine	1	Female	0
GD	Cocaine	1	Female	0.04
GD	Cocaine	1	Female	0.04
GD	Cocaine	1	Female	0.04
GD	Cocaine	1	Female	0
GD	Cocaine	1	Female	0
GD	Cocaine	1	Female	0
GD	Cocaine	1	Female	0
GD	Cocaine	1	Female	0
GD	Cocaine	1	Female	0
GD	Cocaine	1	Female	0.04
GD	Cocaine	1	Female	0.04
GD	Cocaine	1	Female	0
GD	METH	0.25	Female	0.0933333
GD	METH	0.25	Female	0.293333
GD	METH	0.25	Female	0.36
GD	METH	0.25	Female	0.56
GD	METH	0.25	Female	0
GD	METH	0.25	Female	0.893333
GD	METH	0.25	Female	0.226667
GD	METH	0.25	Female	NA
GD	METH	0.25	Female	0.0266667
GD	METH	0.25	Female	0.293333
GD	METH	0.25	Female	0.293333
GD	METH	0.25	Female	0
GD	METH	0.25	Female	0
GD	METH	0.25	Female	0.226667
GD	METH	0.25	Female	0.36
GD	METH	0.25	Female	0.0266667
GD	METH	0.25	Female	0.0933333
GD	METH	0.25	Female	0.0933333
GD	METH	0.25	Female	0.426667
GD	METH	0.25	Female	0.0933333
GD	METH	0.25	Female	0.293333
GD	METH	0.25	Female	0.626667
GD	METH	0.25	Female	0.293333
GD	METH	0.25	Female	0.16
GD	METH	0.25	Female	0.493333
GD	METH	0.25	Female	0.426667
GD	METH	0.25	Female	0.16
GD	METH	0.25	Female	0
GD	METH	0.25	Female	0.293333
GD	METH	0.25	Female	0.36
GD	METH	0.5	Female	0.04
GD	METH	0.5	Female	0.173333
GD	METH	0.5	Female	0.24
GD	METH	0.5	Female	NA
GD	METH	0.5	Female	0.173333
GD	METH	0.5	Female	NA
GD	METH	0.5	Female	0.506667
GD	METH	0.5	Female	0.173333
GD	METH	0.5	Female	0.173333
GD	METH	0.5	Female	0.24
GD	METH	0.5	Female	0.44
GD	METH	0.5	Female	0.24
GD	METH	0.5	Female	0.506667
GD	METH	0.5	Female	0.04
GD	METH	0.5	Female	0.106667
GD	METH	0.5	Female	0.106667
GD	METH	0.5	Female	0.04
GD	METH	0.5	Female	0.04
GD	METH	0.5	Female	0.04
GD	METH	0.5	Female	0.173333
GD	METH	0.5	Female	0
GD	METH	0.5	Female	0.173333
GD	METH	0.5	Female	0.106667
GD	METH	0.5	Female	NA
GD	METH	0.5	Female	0.44
GD	METH	0.5	Female	0.573333
GD	METH	0.5	Female	0.173333
GD	METH	0.5	Female	NA
GD	METH	0.5	Female	NA
GD	METH	0.5	Female	0.24
GD	METH	0.75	Female	0.0222222
GD	METH	0.75	Female	0.155556
GD	METH	0.75	Female	NA
GD	METH	0.75	Female	0
GD	METH	0.75	Female	0.0888889
GD	METH	0.75	Female	0.0888889
GD	METH	0.75	Female	0.0888889
GD	METH	0.75	Female	0.0888889
GD	METH	0.75	Female	0.0222222
GD	METH	0.75	Female	0.0222222
GD	METH	0.75	Female	0
GD	METH	0.75	Female	0
GD	METH	0.75	Female	0.222222
GD	METH	0.75	Female	0.155556
GD	METH	0.75	Female	0
GD	METH	0.75	Female	0.0888889
GD	METH	0.75	Female	0.0222222
GD	METH	0.75	Female	0.0222222
GD	METH	0.75	Female	0.155556
GD	METH	0.75	Female	0.0222222
GD	METH	0.75	Female	0.0222222
GD	METH	0.75	Female	0.0222222
GD	METH	0.75	Female	0.0888889
GD	METH	0.75	Female	0.0222222
GD	METH	0.75	Female	0.222222
GD	METH	0.75	Female	0.155556
GD	METH	0.75	Female	0
GD	METH	0.75	Female	0.288889
GD	METH	0.75	Female	0.0222222
GD	METH	0.75	Female	0.422222
GD	METH	1	Female	0.226667
GD	METH	1	Female	NA
GD	METH	1	Female	0
GD	METH	1	Female	0
GD	METH	1	Female	0
GD	METH	1	Female	0
GD	METH	1	Female	0.0933333
GD	METH	1	Female	0
GD	METH	1	Female	0
GD	METH	1	Female	0.0933333
GD	METH	1	Female	0.0933333
GD	METH	1	Female	0.0266667
GD	METH	1	Female	0
GD	METH	1	Female	0.0933333
GD	METH	1	Female	0.16
GD	METH	1	Female	0
GD	METH	1	Female	NA
GD	METH	1	Female	0
GD	METH	1	Female	0.0266667
GD	METH	1	Female	0
GD	METH	1	Female	0.0933333
GD	METH	1	Female	0.0266667
GD	METH	1	Female	0.16
GD	METH	1	Female	0
GD	METH	1	Female	0
GD	METH	1	Female	0
GD	METH	1	Female	0.0266667
GD	METH	1	Female	0
GD	METH	1	Female	NA
GD	METH	1	Female	0
KK	Cocaine	0.25	Female	0.12
KK	Cocaine	0.25	Female	0
KK	Cocaine	0.25	Female	0.386667
KK	Cocaine	0.25	Female	0.0533333
KK	Cocaine	0.25	Female	0
KK	Cocaine	0.25	Female	0.253333
KK	Cocaine	0.25	Female	0
KK	Cocaine	0.25	Female	0
KK	Cocaine	0.25	Female	0.12
KK	Cocaine	0.25	Female	NA
KK	Cocaine	0.25	Female	0.12
KK	Cocaine	0.25	Female	NA
KK	Cocaine	0.25	Female	0
KK	Cocaine	0.25	Female	0.386667
KK	Cocaine	0.25	Female	0.253333
KK	Cocaine	0.25	Female	0.0533333
KK	Cocaine	0.25	Female	NA
KK	Cocaine	0.25	Female	0.453333
KK	Cocaine	0.25	Female	0
KK	Cocaine	0.25	Female	0.186667
KK	Cocaine	0.25	Female	0.186667
KK	Cocaine	0.25	Female	0.253333
KK	Cocaine	0.25	Female	0
KK	Cocaine	0.25	Female	0
KK	Cocaine	0.25	Female	0
KK	Cocaine	0.25	Female	0
KK	Cocaine	0.25	Female	0.586667
KK	Cocaine	0.25	Female	0
KK	Cocaine	0.25	Female	0.0533333
KK	Cocaine	0.25	Female	0.12
KK	Cocaine	0.5	Female	0.133333
KK	Cocaine	0.5	Female	0.466667
KK	Cocaine	0.5	Female	0
KK	Cocaine	0.5	Female	0
KK	Cocaine	0.5	Female	0
KK	Cocaine	0.5	Female	0
KK	Cocaine	0.5	Female	0
KK	Cocaine	0.5	Female	0
KK	Cocaine	0.5	Female	0.133333
KK	Cocaine	0.5	Female	0
KK	Cocaine	0.5	Female	0
KK	Cocaine	0.5	Female	0.666667
KK	Cocaine	0.5	Female	0
KK	Cocaine	0.5	Female	0.2
KK	Cocaine	0.5	Female	0
KK	Cocaine	0.5	Female	0
KK	Cocaine	0.5	Female	0
KK	Cocaine	0.5	Female	0
KK	Cocaine	0.5	Female	0
KK	Cocaine	0.5	Female	0.0666667
KK	Cocaine	0.5	Female	0.0666667
KK	Cocaine	0.5	Female	0.0666667
KK	Cocaine	0.5	Female	0
KK	Cocaine	0.5	Female	0.0666667
KK	Cocaine	0.5	Female	0.333333
KK	Cocaine	0.5	Female	NA
KK	Cocaine	0.5	Female	0
KK	Cocaine	0.5	Female	0
KK	Cocaine	0.5	Female	0
KK	Cocaine	0.5	Female	0
KK	Cocaine	0.75	Female	0.12
KK	Cocaine	0.75	Female	0.12
KK	Cocaine	0.75	Female	0.0533333
KK	Cocaine	0.75	Female	0.386667
KK	Cocaine	0.75	Female	0.0533333
KK	Cocaine	0.75	Female	0.12
KK	Cocaine	0.75	Female	0.12
KK	Cocaine	0.75	Female	0.0533333
KK	Cocaine	0.75	Female	0.0533333
KK	Cocaine	0.75	Female	0.186667
KK	Cocaine	0.75	Female	0
KK	Cocaine	0.75	Female	0
KK	Cocaine	0.75	Female	0.0533333
KK	Cocaine	0.75	Female	0.0533333
KK	Cocaine	0.75	Female	0.0533333
KK	Cocaine	0.75	Female	0.0533333
KK	Cocaine	0.75	Female	0.0533333
KK	Cocaine	0.75	Female	0.0533333
KK	Cocaine	0.75	Female	0.0533333
KK	Cocaine	0.75	Female	0.0533333
KK	Cocaine	0.75	Female	0.0533333
KK	Cocaine	0.75	Female	0.0533333
KK	Cocaine	0.75	Female	0.12
KK	Cocaine	0.75	Female	0.12
KK	Cocaine	0.75	Female	0.253333
KK	Cocaine	0.75	Female	0.0533333
KK	Cocaine	0.75	Female	NA
KK	Cocaine	0.75	Female	0
KK	Cocaine	0.75	Female	0
KK	Cocaine	0.75	Female	0
KK	Cocaine	1	Female	0.0133333
KK	Cocaine	1	Female	0.0133333
KK	Cocaine	1	Female	0.08
KK	Cocaine	1	Female	NA
KK	Cocaine	1	Female	0
KK	Cocaine	1	Female	0.0133333
KK	Cocaine	1	Female	0.08
KK	Cocaine	1	Female	0
KK	Cocaine	1	Female	0.0133333
KK	Cocaine	1	Female	0.0133333
KK	Cocaine	1	Female	0.346667
KK	Cocaine	1	Female	0.0133333
KK	Cocaine	1	Female	0.346667
KK	Cocaine	1	Female	0.0133333
KK	Cocaine	1	Female	0.0133333
KK	Cocaine	1	Female	0
KK	Cocaine	1	Female	0.08
KK	Cocaine	1	Female	0.0133333
KK	Cocaine	1	Female	NA
KK	Cocaine	1	Female	0.213333
KK	Cocaine	1	Female	0.546667
KK	Cocaine	1	Female	0
KK	Cocaine	1	Female	0.0133333
KK	Cocaine	1	Female	NA
KK	Cocaine	1	Female	0.213333
KK	Cocaine	1	Female	0
KK	Cocaine	1	Female	0.0133333
KK	Cocaine	1	Female	0.0133333
KK	Cocaine	1	Female	0.0133333
KK	Cocaine	1	Female	0.413333
KK	METH	0.25	Female	0.133333
KK	METH	0.25	Female	0
KK	METH	0.25	Female	0.266667
KK	METH	0.25	Female	0
KK	METH	0.25	Female	0.2
KK	METH	0.25	Female	0
KK	METH	0.25	Female	0.333333
KK	METH	0.25	Female	0.266667
KK	METH	0.25	Female	0.333333
KK	METH	0.25	Female	0.533333
KK	METH	0.25	Female	0.266667
KK	METH	0.25	Female	NA
KK	METH	0.25	Female	0.2
KK	METH	0.25	Female	0.6
KK	METH	0.25	Female	0.333333
KK	METH	0.25	Female	0.6
KK	METH	0.25	Female	0.466667
KK	METH	0.25	Female	0
KK	METH	0.25	Female	0.266667
KK	METH	0.25	Female	0.333333
KK	METH	0.25	Female	0.4
KK	METH	0.25	Female	0
KK	METH	0.25	Female	0
KK	METH	0.25	Female	0.133333
KK	METH	0.25	Female	0
KK	METH	0.25	Female	0.133333
KK	METH	0.25	Female	0.133333
KK	METH	0.25	Female	0.266667
KK	METH	0.25	Female	0.2
KK	METH	0.25	Female	0.2
KK	METH	0.5	Female	0.293333
KK	METH	0.5	Female	0.0933333
KK	METH	0.5	Female	0.0933333
KK	METH	0.5	Female	0.0266667
KK	METH	0.5	Female	0.226667
KK	METH	0.5	Female	0.293333
KK	METH	0.5	Female	0.16
KK	METH	0.5	Female	0
KK	METH	0.5	Female	0.293333
KK	METH	0.5	Female	0.0266667
KK	METH	0.5	Female	0.36
KK	METH	0.5	Female	0.426667
KK	METH	0.5	Female	0.16
KK	METH	0.5	Female	0
KK	METH	0.5	Female	0
KK	METH	0.5	Female	0.0266667
KK	METH	0.5	Female	0
KK	METH	0.5	Female	NA
KK	METH	0.5	Female	NA
KK	METH	0.5	Female	0.0266667
KK	METH	0.5	Female	0.293333
KK	METH	0.5	Female	0
KK	METH	0.5	Female	0.0933333
KK	METH	0.5	Female	0
KK	METH	0.5	Female	0
KK	METH	0.5	Female	0.0933333
KK	METH	0.5	Female	0.0266667
KK	METH	0.5	Female	0.293333
KK	METH	0.5	Female	0.36
KK	METH	0.5	Female	0
KK	METH	0.75	Female	0.386667
KK	METH	0.75	Female	0.0533333
KK	METH	0.75	Female	0
KK	METH	0.75	Female	0.0533333
KK	METH	0.75	Female	0.186667
KK	METH	0.75	Female	0.12
KK	METH	0.75	Female	0
KK	METH	0.75	Female	0.186667
KK	METH	0.75	Female	0.0533333
KK	METH	0.75	Female	0.12
KK	METH	0.75	Female	0
KK	METH	0.75	Female	0.786667
KK	METH	0.75	Female	0.12
KK	METH	0.75	Female	0.0533333
KK	METH	0.75	Female	0.12
KK	METH	0.75	Female	0.786667
KK	METH	0.75	Female	0
KK	METH	0.75	Female	0.186667
KK	METH	0.75	Female	0
KK	METH	0.75	Female	0.453333
KK	METH	0.75	Female	0.653333
KK	METH	0.75	Female	0.186667
KK	METH	0.75	Female	0
KK	METH	0.75	Female	0.12
KK	METH	0.75	Female	0.12
KK	METH	0.75	Female	0
KK	METH	0.75	Female	0.0533333
KK	METH	0.75	Female	0
KK	METH	0.75	Female	0.0533333
KK	METH	0.75	Female	0.0533333
KK	METH	1	Female	0.04
KK	METH	1	Female	0.173333
KK	METH	1	Female	0.106667
KK	METH	1	Female	0.173333
KK	METH	1	Female	0.24
KK	METH	1	Female	NA
KK	METH	1	Female	0
KK	METH	1	Female	0.106667
KK	METH	1	Female	NA
KK	METH	1	Female	0.106667
KK	METH	1	Female	0.173333
KK	METH	1	Female	0.64
KK	METH	1	Female	0.04
KK	METH	1	Female	0.24
KK	METH	1	Female	0
KK	METH	1	Female	0.04
KK	METH	1	Female	0.106667
KK	METH	1	Female	0.173333
KK	METH	1	Female	0.24
KK	METH	1	Female	0.173333
KK	METH	1	Female	0
KK	METH	1	Female	0
KK	METH	1	Female	0.44
KK	METH	1	Female	0.04
KK	METH	1	Female	0.173333
KK	METH	1	Female	0.573333
KK	METH	1	Female	NA
KK	METH	1	Female	0.306667
KK	METH	1	Female	0.106667
KK	METH	1	Female	0.106667
